# Evolutionary systems biology reveals patterns of rice adaptation to drought-prone agro-ecosystems

**DOI:** 10.1101/2021.05.26.445872

**Authors:** Simon C. Groen, Zoé Joly-Lopez, Adrian E. Platts, Mignon Natividad, Zoë Fresquez, William M. Mauck, Marinell R. Quintana, Carlo Leo U. Cabral, Rolando O. Torres, Rahul Satija, Michael D. Purugganan, Amelia Henry

**Author notes:** Department of Nematology, University of California at Riverside, Riverside, CA, USA. Département de Chimie, Université du Québec à Montréal, Montréal, Québec, Canada (Zoé Joly-Lopez). Department of Plant Biology, Michigan State University, East Lansing, MI, USA. Department of Cell, Developmental, and Regenerative Biology, Icahn School of Medicine at Mount Sinai, New York, NY, USA.

## Abstract

Rice was domesticated around 10,000 years ago and has developed into a staple for half of humanity. The crop evolved and is currently grown in stably wet and intermittently dry agro-ecosystems, but patterns of adaptation to differences in water availability remain poorly understood. While previous field studies have evaluated plant developmental adaptations to water deficit, adaptive variation in functional and hydraulic components, particularly in relation to gene expression, has received less attention. Here, we take an evolutionary systems biology approach to characterize adaptive drought resistance traits across roots and shoots. We find that rice harbors heritable variation in molecular, physiological, and morphological traits that is linked to higher fitness under drought. We identify modules of co-expressed genes that are associated with adaptive drought avoidance and tolerance mechanisms. These expression modules showed evidence of polygenic adaptation in rice subgroups harboring accessions that evolved in drought-prone agro-ecosystems. Fitness-linked expression patterns had predictive value and allowed us to identify the drought-adaptive nature of optimizing photosynthesis and interactions with arbuscular mycorrhizal fungi. Taken together, our study provides an unprecedented, integrative view of rice adaptation to water-limited field conditions.
