## Supplemental Table 1 for "Evolutionary systems biology reveals patterns of rice adaptation to drought-prone agro-ecosystems"

### Sheet: Rice accession list
Accession / Genotype / Entry number	IRGC ID	Accession Name	Varietal group	Sub-population	Subpopulation 3K-RG (K = 9)	Country Code	Country of Origin	Latitude	Longitude	Sample Status	Cultivation Type
e1	IRGC 328	AZUCENA	Japonica	tropical japonica	Trp	PHL	Philippines	9.44611	118.393	Landrace / classic breeding line	Upland
e2	IRGC 6588	BHADOIA 303	Indica	circum-aus	cA	BGD	Bangladesh	23.6117	90.3397	Landrace / classic breeding line	Deepwater
e3	IRGC 67096	CONG LIANG 1	Indica	indica	Ind1a	CHN	China	23.7489	108.302	Landrace / classic breeding line	Rainfed lowland
e4	IRGC 12881	DOM-ZARD	Japonica	circum-basmati	cB	IRN	Iran	32	52.9997	Landrace / classic breeding line	Irrigated
e5	IRIS 66-333787	FL478	Indica	indica	Ind1b	PHL	Philippines	13.1114	121.047	Advanced breeding line	Irrigated
e6	IRGC 32300	GERDEH	Indica	circum-aus	cA	IRN	Iran	37.2958	49.3033	Landrace / classic breeding line	Rainfed lowland
e7	IRGC 58278	GHATI KAMMA NANGARHAR	Indica	circum-aus	cA	AFG	Afghanistan	33.9261	67.6994	Landrace / classic breeding line	Irrigated
e8	IRGC 43394	GOGO LEMPUK	Japonica	tropical japonica	Trp	IDN	Indonesia	-7.49306	112.429	Landrace / classic breeding line	Upland
e9	IRGC 12894	Gompa 2	Japonica	circum-basmati	cB	IND	India	21.1278	82.8006	Landrace / classic breeding line	Upland
e10	IRGC 5508	HSINCHU 51	Japonica	temperate japonica	Tmp-sTrp	TWN	Taiwan	23.6	120.654	Landrace / classic breeding line	Irrigated
e11	IRGC 66970	IR64	Indica	indica	Ind1b	PHL	Philippines	13.1114	121.047	Advanced breeding line	Irrigated
e12	IRGC 9179	JC117	Indica	indica	Ind2	IND	India	21.1278	82.8006	Landrace / classic breeding line	Irrigated
e13	IRGC 117617	Kasalath	Indica	circum-aus	cA	IND	India	24.52	92.21	Landrace / classic breeding line	Rainfed lowland
e14	IRGC 44513	KINANDANG PUTI	Indica	indica	Ind3	PHL	Philippines	12.8628	121.243	Landrace / classic breeding line	Upland
e15	IRGC 12793	KITRANA 508	Indica	indica	Ind2	MDG	Madagascar	-18.7772	46.8311	Landrace / classic breeding line	Irrigated
e16	IRGC 752	KUMBI	Indica	indica	Ind1a	CHN	China	35.86	104.166	Landrace / classic breeding line	Rainfed lowland
e17	IRGC 32559	NP125	Indica	circum-aus	cA	IND	India	21.1278	82.8006	Landrace / classic breeding line	Upland
e18	IRGC 8267	PAGAIYAHAN	Indica	indica	Ind1a	TWN	Taiwan	23.6	120.654	Landrace / classic breeding line	Upland
e19	IRGC 5999	PANKHARI 203	Japonica	circum-basmati	cB	IND	India	21.1278	82.8006	Landrace / classic breeding line	Irrigated
e20	IRGC 122451	Sahod Ulan 1	Indica	indica	Ind1b	PHL	Philippines	13.1114	121.047	Advanced breeding line	Rainfed lowland
e21	IRGC 74777	SHANKAR	Indica	circum-aus	cA	IND	India	27.6667	80.0833	Landrace / classic breeding line	Irrigated
e22	IRGC 25924	SULTANJATA	Indica	circum-aus	cA	BGD	Bangladesh	23.25	89.3333	Landrace / classic breeding line	Upland
Accesions in gray were selected for RNA-seq
