## Supplemental Table 2 for "Evolutionary systems biology reveals patterns of rice adaptation to drought-prone agro-ecosystems"

### Sheet: Activities 2017DS
Date	Days after sowing	Activity
2016-12-01	0	Sowing
2016-12-19	18	Transplanting
2017-01-03	33	Applying basal fertilizer and Kuhol Buster (against snails)
2017-01-05	35	Applying Bayluscide
2017-01-06	36	Starting drought treatment
2017-01-16	46	Applying Actara (against thrips)
2017-01-18	48	installing tensiometers
2017-01-19	49	Performing early measurements of XSE, sap ion contents, plant height, NDVI and LOP
2017-01-20	50	Collecting samples for RNA seq, performing early measurements of XSE, sap ion contents, LOP and ROP
2017-01-31	61	Applying insecticide (against leaf folders)
2017-02-03	64	NDVI
2017-02-08	69	Applying Actara (against thrips), performing late measurements of XSE, sap ion contents, LOP and ROP
2017-02-09	70	Performing late measurements of XSE and sap ion contents
2017-02-10	71	Performing late measurements of ROP
2017-02-25	86	Performing late measurements of photosynthesis-related traits in the dry environment
2017-03-13	102	Sampling crown roots
2017-03-15	104	Measuring plant height
2017-03-16	105	Starting harvest in dry environment
2017-03-21	110	Finishing harvest in dry environment, starting harvest in wet environment
2017-04-04	124	Finishing harvest in wet environment
Until 7/3/2017	NA	Processing and collecting harvest data; analyzing and summarizing data

### Sheet: Trait Raw Data 2017DS
Entry#	Accession	Environment	Block	FieldRow	FieldCol	Plot	Early shoot dry weight	Late shoot dry weight	Early relative xylem sap exudation	Late relative xylem sap exudation	Early absolute xylem sap exudation	Late absolute xylem sap exudation	Early leaf osmotic potential	Early root osmotic potential	Ratio early leaf:root osmotic potential	Crown root number	Tiller number	Stem width	Root density	Flowering time	Panicle length	Bulk filled grain weight	Bulk straw weight	Harvest index
1	e1	Wet	1	2	2	4	0.81	7.32	0.817654	1.36202	0.6623	9.97	468	91	4.96703	253	7	0.36272	2.2131	89	25.3192	280.75	333.175	0.457303
1	e1	Wet	2	9	4	40	0.79	4.15	1.65608	1.48916	1.3083	6.18	448	119	3.33613	242	4	0.340225	1.65019	91	24.8281	211.306	315.235	0.401309
1	e1	Wet	3	1	5	45	0.44	0.95	1.78136	2.33684	0.7838	2.22	501	51	8.70588	227	5	0.38637	1.82719	91	31.0171	288.383	352.283	0.45013
1	e1	Wet	4	11	8	88	0.03	2.02	0.48	3.0198	0.0144	6.1	539	127	4.02362	169	4	0.252688	1.71206	91	29.8273	356.52	361.62	0.496449
10	e10	Wet	1	5	1	9	NA	NA	NA	NA	NA	NA	NA	NA	NA	NA	NA	NA	NA	NA	NA	NA	NA	NA
10	e10	Wet	2	7	3	35	NA	NA	NA	NA	NA	NA	NA	NA	NA	NA	NA	NA	NA	NA	NA	NA	NA	NA
10	e10	Wet	3	11	5	65	NA	NA	NA	NA	NA	NA	NA	NA	NA	NA	NA	NA	NA	NA	NA	NA	NA	NA
10	e10	Wet	4	1	7	67	NA	NA	NA	NA	NA	NA	NA	NA	NA	NA	NA	NA	NA	NA	NA	NA	NA	NA
11	e11	Wet	1	11	2	22	0.63	6.04	1.78143	1.11589	1.1223	6.74	527	74	6.75676	493	12	0.25604	2.73662	81	21.9506	324.743	238.895	0.576155
11	e11	Wet	2	5	4	32	0.99	2.25	1.36485	1.72889	1.3512	3.89	546	62	7.64516	453	12	0.24088	4.94253	81	20.12	399.858	274.408	0.593027
11	e11	Wet	3	4	5	51	0.47	3.26	1.82213	1.09816	0.8564	3.58	580	78	5.35897	422	12	0.27593	1.75915	81	20.2667	313.942	281.75	0.52702
11	e11	Wet	4	3	7	71	0.3	5.32	2.38767	1.45489	0.7163	7.74	NA	104	4.25962	486	14	0.24169	2.78119	85	20.913	314.836	258.5	0.54913
12	e12	Wet	1	1	2	2	0.32	11.12	2.08406	0.990108	0.6669	11.01	443	68	5.92647	370	9	0.2129	1.56449	67	17.6667	264.883	252.497	0.51197
12	e12	Wet	2	5	3	31	1.04	4.72	1.58606	1.27119	1.6495	6	500	98	5.30612	233	6	0.19378	3.4135	71	17.7676	212.372	210.117	0.502669
12	e12	Wet	3	5	6	54	0.89	6.25	1.64989	0.9952	1.4684	6.22	648	69	6.57971	399	8	0.23592	2.7913	71	16.5875	200.993	229.186	0.467231
12	e12	Wet	4	6	7	77	1.13	1.07	1.34982	2.82243	1.5253	3.02	607	100	4.41	282	9	0.19514	1.28122	71	17.165	103.276	173.324	0.373376
13	e13	Wet	1	5	2	10	0.21	2.24	1.33667	1.23214	0.2807	2.76	NA	113	4	288	11	0.20746	1.32718	91	23.9893	595.13	491.59	0.547639
13	e13	Wet	2	1	3	23	0.18	4.8	1.98	0.766667	0.3564	3.68	487	63	7.11111	436	13	0.24059	2.16887	85	24.0118	426.252	390.357	0.521978
13	e13	Wet	3	9	6	62	0.21	4.19	2.09476	1.6778	0.4399	7.03	508	70	5.7	518	17	0.24516	2.77641	85	23.5912	416.924	373.61	0.527396
13	e13	Wet	4	10	7	85	0.14	3.96	0.839286	1.55051	0.1175	6.14	546	113	4.24779	447	14	0.19678	1.55339	91	22.4911	384.876	352.905	0.521667
14	e14	Wet	1	10	2	20	0.56	10.68	1.00304	0.513109	0.5617	5.48	513	99	5.25253	249	13	0.256512	1.28332	64	16.8333	167.708	173.158	0.492006
14	e14	Wet	2	10	3	41	0.36	8.04	2.0575	1.01617	0.7407	8.17	556	111	3.98198	212	10	0.23058	4.49078	67	16.6137	41.125	49.25	0.455048
14	e14	Wet	3	4	6	52	0.44	1.28	1.73477	1.89844	0.7633	2.43	547	86	4.88372	394	13	0.2169	1.80272	67	16.9077	137.375	198.067	0.409535
14	e14	Wet	4	2	7	69	0.11	1.08	2.22727	3.23148	0.245	3.49	505	84	5.47619	193	7	0.20627	1.6843	71	18.5517	270.222	227.778	0.542615
15	e15	Wet	1	3	1	5	0.92	1.52	1.76978	3.03947	1.6282	4.62	501	133	3.56391	245	6	0.23416	3.53912	81	21.9907	439.393	328.683	0.57207
15	e15	Wet	2	3	4	28	0.86	5.56	2.0064	1.45324	1.7255	8.08	512	90	4.78889	277	8	0.2457	3.82615	81	22.0833	334.703	300.303	0.527086
15	e15	Wet	3	1	6	46	1.35	4.15	1.25689	1.78313	1.6968	7.4	590	93	3.98925	403	17	0.28634	1.26314	81	22.2723	346.222	315.363	0.523322
15	e15	Wet	4	5	8	76	0.27	5.17	1.97852	1.55706	0.5342	8.05	678	90	5.04444	207	9	0.25164	2.40648	81	20.2203	328.276	270.593	0.54816
16	e16	Wet	1	7	1	13	0.65	6.67	0.611846	0.814093	0.3977	5.43	506	62	7.80645	196	7	0.23406	4.56873	71	20.7536	250.148	266.043	0.484603
16	e16	Wet	2	4	4	30	1.42	9.76	1.16451	1.09016	1.6536	10.64	564	61	7.90164	426	13	0.24349	2.72963	71	19.1614	102.563	245.778	0.294433
16	e16	Wet	3	7	5	57	0.82	10.79	0.759634	0.770158	0.6229	8.31	555	85	5.2	214	7	0.24779	2.82727	71	19.473	223.386	293.152	0.432468
16	e16	Wet	4	11	7	87	0.19	8.26	1.28684	0.882567	0.2445	7.29	621	70	7.01429	232	8	0.18249	1.85181	71	17.3983	254.671	246.679	0.507971
17	e17	Wet	1	6	2	12	0.66	2.84	1.7803	2.24296	1.175	6.37	527	66	6.93939	228	13	0.20591	5.00029	81	22.0574	302.652	301.133	0.501257
17	e17	Wet	2	2	3	25	0.57	10.59	0.135088	1.2474	0.077	13.21	520	74	6.18919	314	11	0.20495	1.22495	81	22.2804	260.142	253.442	0.506523
17	e17	Wet	3	6	5	55	0.6	7.75	2.179	1.00516	1.3074	7.79	637	68	6.91176	206	10	0.22745	4.30632	81	21.0395	206.876	223.476	0.480713
17	e17	Wet	4	1	8	68	NA	1.74	NA	3.89655	NA	6.78	609	149	3.21477	495	18	0.26703	1.37218	91	22.5853	0	0	0
18	e18	Wet	1	9	1	17	0.33	8.8	1.75152	1.70795	0.578	15.03	541	77	6.22078	345	8	0.23958	1.47073	71	10.0818	475.371	970.114	0.328866
18	e18	Wet	2	2	4	26	0.86	3.26	1.42535	1.59816	1.2258	5.21	468	89	4.80899	62	7	0.20567	2.75602	71	17.719	72.92	182.167	0.285864
18	e18	Wet	3	10	5	63	0.67	2.17	1.87851	2.62673	1.2586	5.7	604	97	4.1134	310	8	0.20639	4.67562	75	17.82	235.314	233.676	0.501746
18	e18	Wet	4	4	7	73	0.74	3.99	1.98878	1.72682	1.4717	6.89	634	114	3.87719	288	8	0.23583	0.776461	75	17.4786	201.37	273.911	0.423687
19	e19	Wet	1	4	2	8	1.55	9.22	0.909355	0.664859	1.4095	6.13	539	113	4.63717	573	31	0.18811	5.17566	68	19.0358	228.2	273.26	0.455071
19	e19	Wet	2	6	3	33	0.63	3.1	1.0454	1.27742	0.6586	3.96	549	39	13.8462	457	16	0.28135	3.48806	71	17.8691	149.482	191.2	0.438773
19	e19	Wet	3	3	5	49	0.26	1.14	1.93808	NA	0.5039	NA	646	132	3.25758	438	19	0.19024	1.67459	71	18.5817	194.533	264.2	0.424066
19	e19	Wet	4	10	8	86	0.11	3.19	1.34182	1.22257	0.1476	3.9	617	139	3.35971	272	9	0.18199	1.61974	71	18.514	120.271	132.45	0.475905
2	e2	Wet	1	6	1	11	0.84	2.14	1.79179	1.53271	1.5051	3.28	411	61	7.83607	379	15	0.22305	1.41886	75	18.2462	337.981	419.4	0.44625
2	e2	Wet	2	10	4	42	0.7	13.64	0.966429	0.732405	0.6765	9.99	575	86	5.60465	559	11	0.23122	1.44457	71	16.9024	267.808	390.108	0.407055
2	e2	Wet	3	8	5	59	1.22	7.26	1.14516	1.31129	1.3971	9.52	531	84	5.02381	395	14	0.19233	1.28049	67	16.255	154.382	273.527	0.360782
2	e2	Wet	4	7	8	80	0.69	2.15	1.96377	1.65581	1.355	3.56	514	79	6.25316	268	12	0.17542	1.49331	81	16.1491	228.12	248.23	0.478892
20	e20	Wet	1	3	2	6	1.17	13.72	1.69897	1.11297	1.9878	15.27	521	73	5.79452	351	7	0.22154	3.45104	62	19.8478	216.052	261.77	0.452159
20	e20	Wet	2	6	4	34	0.43	5.38	2.34884	1.44424	1.01	7.77	632	69	7.44928	508	14	0.26122	2.92652	67	19.6	343.336	270.021	0.559765
20	e20	Wet	3	2	5	47	0.79	6.8	1.61734	1.28088	1.2777	8.71	558	110	4.14545	347	12	0.25049	1.73012	71	20.9214	176.05	193.279	0.476676
20	e20	Wet	4	9	7	83	0.24	0.94	1.91292	2.43617	0.4591	2.29	585	111	4	410	8	0.306754	3.30108	75	20.48	153.467	153.72	0.499588
21	e21	Wet	1	4	1	7	1.19	8.56	1.49092	0.953271	1.7742	8.16	435	70	7.4	256	9	0.21074	3.94242	75	19.4525	114.352	219	0.343036
21	e21	Wet	2	7	4	36	0.65	7.18	2.15769	0.671309	1.4025	4.82	529	76	7.11842	198	9	0.22491	1.17762	75	18.75	126.34	218.053	0.366848
21	e21	Wet	3	3	6	50	1.02	8.52	1.57147	0.9777	1.6029	8.33	609	49	9.12245	321	10	0.261984	1.68378	75	17.3704	69.0414	215.828	0.242362
21	e21	Wet	4	8	7	81	0.74	5.99	2.53797	1.49416	1.8781	8.95	622	108	4.56481	246	9	0.20904	2.85982	81	17.8319	140.552	238.476	0.370822
22	e22	Wet	1	8	2	16	0.74	4.99	1.48824	1.32665	1.1013	6.62	554	51	9.21569	255	12	0.17685	1.15469	75	19.7721	252.236	286.236	0.468429
22	e22	Wet	2	9	3	39	0.42	8.96	2.30405	1.49442	0.9677	13.39	520	131	3.80153	337	12	0.21896	1.97066	81	20.7528	305.015	352.578	0.463836
22	e22	Wet	3	10	6	64	0.17	2.95	0.953529	3.05085	0.1621	9	659	113	4.59292	377	15	0.16253	1.22534	81	18.9848	390.77	359.11	0.52111
22	e22	Wet	4	4	8	74	1.29	4.79	1.00752	1.35282	1.2997	6.48	666	74	6.14865	349	14	0.20548	1.34889	81	18.9587	232.848	296.207	0.440121
3	e3	Wet	1	2	1	3	1.52	3.35	0.976118	1.05075	1.4837	3.52	487	116	3.65517	541	11	0.38371	1.24982	89	21.2091	536.152	351.648	0.603911
3	e3	Wet	2	4	3	29	0.86	4.6	1.22326	0.9	1.052	4.14	496	79	6.03797	278	4	0.379875	4.91619	91	21.0688	304.557	279.061	0.521843
3	e3	Wet	3	2	6	48	0.33	6.03	1.31091	1.03814	0.4326	6.26	570	131	3.46565	289	6	0.33896	2.38161	91	20.3194	646.677	331.354	0.661203
3	e3	Wet	4	7	7	79	0.77	3.36	1.46351	1.01786	1.1269	3.42	593	97	5.1134	460	11	0.35141	1.45115	91	21.1403	457.175	233.467	0.661957
4	e4	Wet	1	1	1	1	0.57	4.24	0.94386	0.983491	0.538	4.17	510	94	4.87234	384	10	0.28741	2.36534	78	26.2256	256.815	324.369	0.441883
4	e4	Wet	2	8	4	38	1.15	2.99	1.18965	1.92977	1.3681	5.77	502	51	8.60784	564	15	0.26627	1.54443	81	25.2543	255.325	313.283	0.449035
4	e4	Wet	3	6	6	56	0.23	5.36	1.31217	1.67164	0.3018	8.96	575	80	6.35	314	9	0.25524	1.24565	81	24.4617	209.374	253.357	0.452475
4	e4	Wet	4	3	8	72	0.4	3.34	2.2545	1.93713	0.9018	6.47	598	114	4.17544	277	8	0.20808	1.95334	81	24.6132	205.783	282.333	0.421586
5	e5	Wet	1	9	2	18	0.16	8.15	2.10812	1.61963	0.3373	13.2	526	92	4.98913	365	8	0.34838	1.26121	89	21.4	410.708	278.023	0.596325
5	e5	Wet	2	1	4	24	1.18	5.25	1.37398	0.84	1.6213	4.41	491	49	8.5102	397	7	0.32326	0.958544	89	21.5676	423.757	288.057	0.59532
5	e5	Wet	3	7	6	58	0.28	6.26	1.44	1.71885	0.4032	10.76	530	99	4.10101	276	6	0.3148	2.67092	89	20.8025	348.621	236.538	0.595771
5	e5	Wet	4	9	8	84	0.7	6.47	1.77671	1.60124	1.2437	10.36	649	112	4.27679	317	7	0.38983	3.22401	89	19.9422	325.297	228.945	0.586922
6	e6	Wet	1	11	1	21	0.56	10.08	1.10768	0.78869	0.6203	7.95	565	79	5.39241	171	3	0.2643	1.36694	71	19.9324	317.168	299.526	0.514304
6	e6	Wet	2	8	3	37	1.1	6.08	1.182	0.861842	1.3002	5.24	527	76	5.55263	273	9	0.2934	1.11009	75	21.2846	282.092	290.917	0.492299
6	e6	Wet	3	8	6	60	1.36	5.24	0.936176	1.63168	1.2732	8.55	593	73	6.0274	196	4	0.2504	2.4621	71	22.7632	165.371	284.05	0.367965
6	e6	Wet	4	2	8	70	0.31	1.63	1.08323	1.82209	0.3358	2.97	580	113	3.80531	327	10	0.30617	3.57715	81	22.3515	329.311	274.044	0.545799
7	e7	Wet	1	10	1	19	1.41	3.97	0.251702	1.00756	0.3549	4	516	70	6.8	402	12	0.287554	1.93612	81	17.8927	384.16	335.84	0.533556
7	e7	Wet	2	3	3	27	0.39	5.8	1.89077	0.62069	0.7374	3.6	558	47	10.234	318	10	0.27436	0.97231	81	19.2083	317.364	269.145	0.541106
7	e7	Wet	3	11	6	66	0.41	3.13	1.14488	1.6901	0.4694	5.29	487	180	2.12778	383	11	0.29226	1.04335	91	20.7222	495.618	461.2	0.517986
7	e7	Wet	4	8	8	82	0.8	5.45	2.13125	1.28624	1.705	7.01	599	143	3.15385	386	10	0.30111	2.09998	89	19.3524	423.28	377.267	0.528739
8	e8	Wet	1	7	2	14	0.05	1.67	3.05	3.05988	0.1525	5.11	492	59	8.22034	138	5	0.266267	2.36134	85	24.2073	177.688	221.152	0.445512
8	e8	Wet	2	11	4	44	0.47	4.64	1.86511	1.8319	0.8766	8.5	505	147	3.47619	174	5	0.2824	1.63191	81	24.5926	269.562	246.1	0.52275
8	e8	Wet	3	5	5	53	0.15	1.2	1.77933	1.83333	0.2669	2.2	591	60	8.21667	146	3	0.3055	2.73993	81	21.4	166.086	230.621	0.418661
8	e8	Wet	4	6	8	78	0.42	6.05	1.80262	1.20826	0.7571	7.31	644	140	2.41429	191	7	0.26846	6.76417	81	21.9476	233.456	246.189	0.486726
9	e9	Wet	1	8	1	15	0.57	4.96	1.7693	1.10685	1.0085	5.49	571	50	10.3	237	7	0.239832	1.26219	64	20.4441	121.771	228.429	0.34772
9	e9	Wet	2	11	3	43	0.31	7.7	1.70387	0.464935	0.5282	3.58	593	58	8.41379	313	13	0.24785	2.90967	67	18.5962	126.033	286.467	0.305535
9	e9	Wet	3	9	5	61	1.3	1.59	1.03992	1.72956	1.3519	2.75	637	99	4.74747	317	12	0.20053	1.29962	68	18.9541	95.25	278.8	0.254645
9	e9	Wet	4	5	7	75	0.66	4.9	1.42273	1.00612	0.939	4.93	663	83	6.08434	195	6	0.19551	9.17837	67	19.1875	47.6286	93.8286	0.3367
1	e1	Dry	1	2	2	4	0.57	1.76	1.97719	0.255682	1.127	0.45	549	694	0.791066	23	2	0.19225	4.50857	95	21.25	0.38875	143.025	0.00271069
1	e1	Dry	2	9	4	40	0.83	1.07	1.57843	0.616822	1.3101	0.66	470	378	1.24339	37	2	0.22135	4.21843	89	23.8333	0	35	0
1	e1	Dry	3	1	5	45	1.83	2.21	0.953224	0.248869	1.7444	0.55	454	361	1.25762	36	2	0.20155	6.1504	95	22.675	3.81786	139.429	0.0266524
1	e1	Dry	4	11	8	88	0.63	2.01	1.26095	0.218905	0.7944	0.44	563	537	1.04842	34	2	0.289725	2.40494	NA	25.9	0	77.0667	0
10	e10	Dry	1	5	1	9	NA	NA	NA	NA	NA	NA	NA	NA	NA	NA	NA	NA	NA	NA	NA	NA	NA	NA
10	e10	Dry	2	7	3	35	NA	NA	NA	NA	NA	NA	NA	NA	NA	NA	NA	NA	NA	NA	NA	NA	NA	NA
10	e10	Dry	3	11	5	65	NA	NA	NA	NA	NA	NA	NA	NA	NA	NA	NA	NA	NA	NA	NA	NA	NA	NA
10	e10	Dry	4	1	7	67	NA	NA	NA	NA	NA	NA	NA	NA	NA	NA	NA	NA	NA	NA	NA	NA	NA	NA
11	e11	Dry	1	11	2	22	1.07	2.3	1.32028	0.186957	1.4127	0.43	656	580	1.13103	49	3	0.2349	8.94913	85	15.1516	2.558	76.6857	0.0322802
11	e11	Dry	2	5	4	32	0.62	2.58	1.44194	0.182171	0.894	0.47	541	418	1.29426	91	9	0.21312	4.07112	85	17.3	17.8311	108.38	0.14128
11	e11	Dry	3	4	5	51	0.89	2.2	0.947191	0.168182	0.843	0.37	504	360	1.4	62	5	0.19628	5.80856	81	17.7879	18.7949	108.51	0.147637
11	e11	Dry	4	3	7	71	2.06	1.93	1.52913	0.207254	3.15	0.4	585	554	1.05596	70	4	0.187525	5.44914	85	16.4074	1.047	114.92	0.00902843
12	e12	Dry	1	1	2	2	1.54	4.85	0.71526	0.146392	1.1015	0.71	555	555	1	74	4	0.19165	4.9834	69	17.0111	0.894615	83.6308	0.010584
12	e12	Dry	2	5	3	31	2.17	4.76	0.58447	0.159664	1.2683	0.76	502	570	0.880702	137	8	0.2654	6.26718	67	16.2391	22.3604	94.5071	0.191331
12	e12	Dry	3	5	6	54	1.86	2.35	1.0743	0.234043	1.9982	0.55	552	481	1.14761	62	3	0.117383	1.87773	67	19.0267	26.9138	101.715	0.209236
12	e12	Dry	4	6	7	77	1.47	4.64	0.96898	0.114224	1.4244	0.53	620	430	1.44186	99	11	0.22052	6.90438	67	16.64	8.37086	102.781	0.0753101
13	e13	Dry	1	5	2	10	1.59	2.65	0.660692	0.150943	1.0505	0.4	555	405	1.37037	84	5	0.22076	19.8902	NA	16.3333	0	116.581	0
13	e13	Dry	2	1	3	23	1.44	4.28	1.0316	0.0981308	1.4855	0.42	597	336	1.77679	88	5	0.2223	7.23395	NA	20.5	0	84.9259	0
13	e13	Dry	3	9	6	62	0.98	6.99	1.30153	0.170243	1.2755	1.19	451	658	0.68541	84	8	0.20768	10.3249	99	17.8	0.655158	172.295	0.00378814
13	e13	Dry	4	10	7	85	1.05	6.06	0.916	0.0924092	0.9618	0.56	574	445	1.28989	19	3	0.152667	14.5707	93	15.5417	0	89.71	0
14	e14	Dry	1	10	2	20	1.63	3.39	0.82908	0.19764	1.3514	0.67	598	601	0.995008	69	6	0.16919	6.97503	62	17.2913	0	66.8526	0
14	e14	Dry	2	10	3	41	0.72	5.83	1.57181	0.495712	1.1317	2.89	506	382	1.32461	36	4	0.0990125	9.97609	62	15.6937	2.607	55.65	0.04475
14	e14	Dry	3	4	6	52	2.38	3.59	0.672563	0.348189	1.6007	1.25	527	477	1.10482	121	7	0.169062	2.32282	62	17.4316	7.29659	58.2118	0.111384
14	e14	Dry	4	2	7	69	1.74	4.21	1.06868	0.168646	1.8595	0.71	521	674	0.772997	76	7	0.21057	1.12026	62	16.5318	21.7595	112.15	0.162494
15	e15	Dry	1	3	1	5	2.03	3.42	0.389064	0.19883	0.7898	0.68	522	555	0.940541	118	14	0.2879	6.61518	95	18.7889	5.23523	137.792	0.036603
15	e15	Dry	2	3	4	28	1.36	2.45	1.25632	0.204082	1.7086	0.5	556	633	0.878357	92	11	0.33423	4.62235	85	22.1219	11.9194	190.111	0.0589981
15	e15	Dry	3	1	6	46	1.97	5.33	0.839442	0.142589	1.6537	0.76	591	666	0.887387	27	8	0.25027	8.05538	89	21.469	7.00685	192.331	0.0351506
15	e15	Dry	4	5	8	76	0.88	5.3	1.13159	0.19434	0.9958	1.03	605	721	0.839112	72	12	0.22364	5.23204	89	19.8571	9.39963	198.163	0.0452858
16	e16	Dry	1	7	1	13	2.64	8.99	0.380606	0.210234	1.0048	1.89	521	734	0.709809	132	8	0.20629	10.7313	67	17.6	24.1576	142.385	0.145053
16	e16	Dry	2	4	4	30	0.85	15.75	1.54671	0.234921	1.3147	3.7	495	438	1.13014	86	7	0.28297	2.02404	67	16.0053	24.7969	168.819	0.128072
16	e16	Dry	3	7	5	57	2.1	11.24	0.72619	0.164591	1.525	1.85	486	448	1.08482	74	8	0.17546	4.70703	67	17.9429	23.0739	136.392	0.144695
16	e16	Dry	4	11	7	87	0.97	4.77	0.803918	0.132075	0.7798	0.63	523	409	1.27873	58	6	0.18195	2.55455	67	17.8207	1.25785	106.946	0.0116248
17	e17	Dry	1	6	2	12	0.64	6.58	1.79531	0.12614	1.149	0.83	547	461	1.18655	127	13	0.18801	2.21287	81	18.36	41.8996	137.312	0.2338
17	e17	Dry	2	2	3	25	1.61	4.97	0.852795	0.201207	1.373	1	594	511	1.16243	61	4	0.13675	3.25735	81	19.3097	45.2414	174.578	0.205812
17	e17	Dry	3	6	5	55	3.14	2.42	2.2293	0.214876	7	0.52	522	655	0.796947	63	4	0.185762	3.62077	81	20.664	70.0816	168.185	0.294132
17	e17	Dry	4	1	8	68	1.48	5	2.04054	0.216	3.02	1.08	544	478	1.13808	109	11	0.20365	3.0814	81	20.3069	67.6411	197.976	0.254656
18	e18	Dry	1	9	1	17	0.76	5.47	1.51645	0.102377	1.1525	0.56	544	355	1.53239	67	6	0.21288	2.49571	75	17.6667	64.9408	118.129	0.354733
18	e18	Dry	2	2	4	26	1.57	2.48	1.20764	0.270161	1.896	0.67	606	422	1.43602	67	4	0.16885	4.04095	71	15.9611	41.2554	112.424	0.268451
18	e18	Dry	3	10	5	63	0.57	6.18	1.39386	0.173139	0.7945	1.07	420	529	0.793951	51	3	0.1458	1.01734	75	16.6281	52.6608	128.296	0.291013
18	e18	Dry	4	4	7	73	1.46	1.87	1.24068	0.245989	1.8114	0.46	466	427	1.09133	49	4	0.162525	4.7714	75	17.2	54.574	119.832	0.312914
19	e19	Dry	1	4	2	8	0.76	5.91	1.59184	0.103215	1.2098	0.61	535	515	1.03883	39	5	0.15502	6.79548	69	17.9857	5.6118	113.68	0.0470426
19	e19	Dry	2	6	3	33	1.41	12.63	1.02468	0.220903	1.4448	2.79	514	553	0.929476	50	7	0.21763	5.28889	69	19.4444	43.566	176.46	0.198004
19	e19	Dry	3	3	5	49	1.07	6.25	0.943738	0.0592	1.0098	0.37	483	727	0.664374	84	10	0.18872	8.593	67	21.3636	26.7998	160.71	0.142925
19	e19	Dry	4	10	8	86	2.91	1.74	0.917526	0.241379	2.67	0.42	647	488	1.32582	27	5	0.14282	9.77683	69	20.2321	0.68981	97.4095	0.00703174
2	e2	Dry	1	6	1	11	1.99	4.17	0.585879	0.103118	1.1659	0.43	548	569	0.963093	72	7	0.1098	5.75445	69	17.05	34.9635	131.143	0.210489
2	e2	Dry	2	10	4	42	0.55	5.37	2.09418	0.182495	1.1518	0.98	564	750	0.752	32	6	0.14613	2.69814	75	16.4579	32.2745	137.3	0.190326
2	e2	Dry	3	8	5	59	1.35	11.42	1.46356	0.226795	1.9758	2.59	496	527	0.941176	25	5	0.1477	3.00105	75	17.6517	30.0097	214.256	0.122857
2	e2	Dry	4	7	8	80	0.83	3.48	1.08976	0.143678	0.9045	0.5	604	469	1.28785	101	9	0.143152	0.882193	71	18.6452	0.643	121.16	0.00527902
20	e20	Dry	1	3	2	6	0.8	5.41	1.3295	0.166359	1.0636	0.9	590	410	1.43902	99	7	0.19193	4.40929	69	18.0348	5.26044	92.8444	0.0536206
20	e20	Dry	2	6	4	34	1.54	4.91	0.957468	0.13442	1.4745	0.66	552	421	1.31116	28	2	0.20885	2.56965	71	20.037	51.5034	103.022	0.3333
20	e20	Dry	3	2	5	47	2.04	4.86	0.908186	0.0761317	1.8527	0.37	483	622	0.776527	117	6	0.19575	7.56646	60	19.225	50.936	88.6296	0.364961
20	e20	Dry	4	9	7	83	1.42	3.78	0.753732	0.285714	1.0703	1.08	573	548	1.04562	82	5	0.19456	3.3915	71	19.7963	0.360148	107.519	0.00333846
21	e21	Dry	1	4	1	7	0.53	5.95	2.02585	0.551261	1.0737	3.28	516	418	1.23445	74	8	0.19518	3.12044	81	18.9412	23.3313	128.837	0.153326
21	e21	Dry	2	7	4	36	1.21	4.72	1.31174	0.230932	1.5872	1.09	531	535	0.992523	16	5	0.13566	10.9914	81	19.4038	52.2053	151.126	0.25675
21	e21	Dry	3	3	6	50	1.71	2.68	1.08275	0.156716	1.8515	0.42	549	514	1.06809	140	9	0.1828	3.64679	79	19.2435	98.5609	160.592	0.380319
21	e21	Dry	4	8	7	81	1.49	10.2	1.27752	0.282353	1.9035	2.88	584	579	1.00864	75	8	0.14586	6.31918	81	19.4043	2.58115	130.869	0.0193417
22	e22	Dry	1	8	2	16	0.95	4.26	1.52263	0.406103	1.4465	1.73	497	439	1.13212	69	5	0.1539	2.79583	81	18.342	82.3948	207.521	0.284202
22	e22	Dry	2	9	3	39	1.49	6.95	1.09879	0.271942	1.6372	1.89	498	511	0.97456	116	10	0.191752	5.17651	81	18.6316	62.4619	225.267	0.217086
22	e22	Dry	3	10	6	64	1.08	3.91	1.72426	0.414322	1.8622	1.62	427	629	0.678855	64	5	0.14511	9.49118	75	20.0213	74.7757	207.408	0.26499
22	e22	Dry	4	4	8	74	1.2	4.8	1.05508	0.0791667	1.2661	0.38	507	481	1.05405	61	10	0.20223	12.698	75	18.7226	99.1935	228.715	0.302503
3	e3	Dry	1	2	1	3	0.92	1.96	1.36413	0.285714	1.255	0.56	569	538	1.05762	73	6	0.23985	10.3759	NA	16.8385	0	92.1455	0
3	e3	Dry	2	4	3	29	0.93	2.93	1.29559	0.211604	1.2049	0.62	505	668	0.755988	65	6	0.247452	4.60226	95	17.319	2.9601	129.448	0.0223559
3	e3	Dry	3	2	6	48	1.86	4.35	0.898763	0.110345	1.6717	0.48	720	589	1.22241	151	10	0.23554	5.78603	89	19.9531	39.2237	143.238	0.214969
3	e3	Dry	4	7	7	79	1.37	2.15	1.19577	0.223256	1.6382	0.48	655	642	1.02025	41	6	0.16814	3.47647	NA	17.2222	0	0	0
4	e4	Dry	1	1	1	1	0.9	2.45	0.615556	0.179592	0.554	0.44	540	376	1.43617	61	4	0.149487	1.99958	85	21.35	1.65158	43.5667	0.0365247
4	e4	Dry	2	8	4	38	2.57	1.83	0.360039	0.349727	0.9253	0.64	475	720	0.659722	107	4	0.164525	7.27635	81	24.1562	8.60018	90.2	0.0870462
4	e4	Dry	3	6	6	56	0.9	2.25	1.02611	0.12	0.9235	0.27	469	477	0.983229	94	2	0.18695	6.3033	75	24.125	37.8596	154.282	0.19704
4	e4	Dry	4	3	8	72	1.5	3.86	1.22453	0.147668	1.8368	0.57	565	548	1.03102	68	5	0.17824	8.0291	79	23.675	19.9885	165.127	0.107979
5	e5	Dry	1	9	2	18	1.96	2.09	0.464439	0.334928	0.9103	0.7	565	405	1.39506	83	5	0.32123	3.74323	89	18.5115	5.72515	146.354	0.0376459
5	e5	Dry	2	1	4	24	1.84	6.08	0.920272	0.263158	1.6933	1.6	611	404	1.51238	59	5	0.33305	3.9166	89	18.5036	0.317407	144.541	0.00219116
5	e5	Dry	3	7	6	58	2.12	1.55	0.853774	0.393548	1.81	0.61	410	584	0.702055	115	6	0.25178	18.652	89	19.1091	20.6062	197.667	0.0944058
5	e5	Dry	4	9	8	84	1.32	3.14	0.759848	0.184713	1.003	0.58	558	592	0.942568	62	7	0.31019	7.43798	89	17.5	1.1308	162.872	0.006895
6	e6	Dry	1	11	1	21	1.76	3.47	0.701534	0.092219	1.2347	0.32	612	413	1.48184	88	5	0.18938	4.29218	75	21.2059	79.3167	177.156	0.30926
6	e6	Dry	2	8	3	37	1.57	4.53	0.994268	0.245033	1.561	1.11	481	517	0.930368	62	4	0.230063	7.31709	75	21.7667	48.65	212.367	0.186387
6	e6	Dry	3	8	6	60	1.79	6.88	1.7486	0.31686	3.13	2.18	558	546	1.02198	43	4	0.184688	11.3759	75	21.2292	29.0338	174.592	0.142584
6	e6	Dry	4	2	8	70	1.79	4.86	1.06542	0.127572	1.9071	0.62	541	362	1.49448	62	3	0.253333	11.2746	71	22.56	80.513	221.992	0.266154
7	e7	Dry	1	10	1	19	1.84	1.65	0.54462	0.151515	1.0021	0.25	541	361	1.49861	50	4	0.158425	5.51572	85	18.7548	53.7277	147.626	0.266832
7	e7	Dry	2	3	3	27	2.09	1.96	0.537656	0.19898	1.1237	0.39	468	405	1.15556	100	9	0.19881	3.37834	85	18.6833	59.862	150.086	0.285128
7	e7	Dry	3	11	6	66	0.47	2.43	0.738511	0.316872	0.3471	0.77	504	312	1.61538	77	7	0.22736	7.85358	85	16.0471	84.7967	183.267	0.316331
7	e7	Dry	4	8	8	82	2.06	6.18	0.86034	0.15534	1.7723	0.96	623	625	0.9968	84	5	0.13773	3.49987	89	16.53	1.38867	105.2	0.0130283
8	e8	Dry	1	7	2	14	1.2	3.29	1.22042	NA	1.4645	3.14	459	550	0.834545	49	2	0.24895	5.23006	81	20.4563	52.6257	134.592	0.281094
8	e8	Dry	2	11	4	44	1.03	5.63	1.32184	0.461812	1.3615	2.6	529	522	1.01341	49	3	0.16085	1.52168	81	22.3267	64.893	109.705	0.371671
8	e8	Dry	3	5	5	53	1.38	2.41	0.961014	0.66805	1.3262	1.61	419	346	1.21098	53	3	0.252467	7.52188	81	20.0385	75.6374	119.492	0.387626
8	e8	Dry	4	6	8	78	1.33	3.63	1.04519	0.435262	1.3901	1.58	515	345	1.49275	35	2	0.254715	4.05598	81	22.0667	62.8524	141.983	0.306843
9	e9	Dry	1	8	1	15	1.67	6.73	0.863533	0.106984	1.4421	0.72	513	642	0.799065	65	3	0.1818	6.55242	67	17.825	1.74229	63.2	0.0268282
9	e9	Dry	2	11	3	43	0.61	3.56	1.06639	0.0730337	0.6505	0.26	517	553	0.934901	112	8	0.179966	5.53051	67	18.1462	0	30.5714	0
9	e9	Dry	3	9	5	61	0.33	6.36	1.3303	0.0628931	0.439	0.4	569	633	0.898894	63	1	0.1588	3.44997	75	18.1429	0.7136	25.16	0.0275802
9	e9	Dry	4	5	7	75	1.72	6.26	0.825988	0.0415335	1.4207	0.26	567	382	1.48429	90	5	0.16474	2.80762	67	23.1818	1.9412	29.88	0.0610034
