## Supplemental Table 4 for "Evolutionary systems biology reveals patterns of rice adaptation to drought-prone agro-ecosystems"

### Sheet: Genetic correlation fitness
Wet	Accession	Early absolute xylem sap exudation	Late absolute xylem sap exudation	Early shoot dry weight	Late shoot dry weight	Early relative xylem sap exudation	Late relative xylem sap exudation	Early leaf osmotic potential	Early root osmotic potential	Ratio early leaf:root osmotic potential	Crown root number	Tiller number	Stem width	Root density	Flowering time	Panicle length	Bulk straw weight	Harvest index	Bulk filled grain weight
	e1	0.6922	6.1175	0.5175	3.61	1.18377	2.05196	489	97	5.25817	222.75	5	0.335501	1.85064	90.5	27.7479	340.578	0.451298	284.24
	e11	1.01155	5.4875	0.5975	4.2175	1.83902	1.34946	551	79.5	6.00513	463.5	12.5	0.253635	3.05487	82	20.8126	263.388	0.561333	338.345
	e12	1.32753	6.5625	0.845	5.79	1.66746	1.51973	549.5	83.75	5.55558	321	8	0.209435	2.26263	70	17.2967	216.281	0.463812	195.381
	e13	0.298625	4.9025	0.185	3.7975	1.56268	1.30678	513.667	89.75	5.26472	422.25	13.75	0.222498	1.95646	88	23.5208	402.115	0.52967	455.796
	e14	0.577675	4.8925	0.3675	5.27	1.75565	1.6648	530.25	95	4.8986	262	10.75	0.227566	2.31528	67.25	17.2266	162.063	0.474801	154.108
	e15	1.39617	7.0375	0.85	4.1	1.7529	1.95823	570.25	101.5	4.34662	283	10	0.25446	2.75872	81	21.6417	303.736	0.54266	362.149
	e16	0.729675	7.9175	0.77	8.87	0.955707	0.889245	561.5	69.5	6.98059	267	8.75	0.226958	2.99436	71	19.1966	262.913	0.429869	207.692
	e17	0.853133	8.5375	0.61	5.73	1.3648	2.09802	573.25	89.25	5.81378	310.75	13	0.226335	2.97593	83.5	21.9907	194.513	0.372123	192.417
	e18	1.13352	8.2075	0.65	4.555	1.76104	1.91491	561.75	94.25	4.75509	251.25	7.75	0.221867	2.41971	73	15.7749	414.967	0.385041	246.244
	e19	0.6799	4.66333	0.6375	4.1625	1.30866	1.05495	587.75	105.75	6.27515	435	18.75	0.210422	2.98951	70.25	18.5001	215.277	0.448454	173.122
	e2	1.23342	6.5875	0.8625	6.2975	1.46679	1.30806	507.75	77.5	6.17942	400.25	13	0.205505	1.40931	73.5	16.8882	332.816	0.423245	247.073
	e20	1.18365	8.51	0.6575	6.71	1.89452	1.56857	574	90.75	5.34731	404	10.25	0.260001	2.85219	68.75	20.2123	219.698	0.497047	222.226
	e21	1.66443	7.565	0.9	7.5625	1.93952	1.02411	548.75	75.75	7.05142	255.25	9.25	0.226668	2.41591	76.5	18.3512	222.839	0.330767	112.571
	e22	0.8827	8.8725	0.655	5.4225	1.43833	1.80618	599.75	92.25	5.9397	329.5	13.25	0.190955	1.4249	79.5	19.6171	323.533	0.473374	295.217
	e3	1.0238	4.335	0.87	4.335	1.24345	1.00169	536.5	105.75	4.56805	392	8	0.363489	2.49969	90.5	20.9344	298.882	0.612228	486.14
	e4	0.777425	6.3425	0.5875	3.9825	1.42505	1.63051	546.25	84.75	6.00141	384.75	10.5	0.25425	1.77719	80.25	25.1387	293.336	0.441245	231.824
	e5	0.901375	9.6825	0.58	6.5325	1.67471	1.44493	549	88	5.46928	338.75	7	0.344067	2.02867	89	20.9281	257.891	0.593585	377.096
	e6	0.882375	6.1775	0.8325	5.7575	1.07727	1.27607	566.25	85.25	5.19444	241.75	6.5	0.278568	2.12907	74.5	21.5829	287.134	0.480092	273.486
	e7	0.816675	4.975	0.7525	4.5875	1.35465	1.15115	540	110	5.57892	372.25	10.75	0.288821	1.51294	85.5	19.2939	360.863	0.530347	405.105
	e8	0.513275	5.78	0.2725	3.39	2.12426	1.98334	558	101.5	5.58187	162.25	5	0.280657	3.37434	82	23.0369	236.016	0.468412	211.698
	e9	0.9569	4.1875	0.71	4.7875	1.48395	1.07687	616	72.5	7.3864	265.5	9.5	0.22093	3.66246	66.5	19.2955	221.881	0.31115	97.6708
Dry	Accession	Early absolute xylem sap exudation	Late absolute xylem sap exudation	Early shoot dry weight	Late shoot dry weight	Early relative xylem sap exudation	Late relative xylem sap exudation	Early leaf osmotic potential	Early root osmotic potential	Ratio early leaf:root osmotic potential	Crown root number	Tiller number	Stem width	Root density	Flowering time	Panicle length	Bulk straw weight	Harvest index	Bulk filled grain weight
	e1	1.24397	0.525	0.965	1.7625	1.44245	0.33507	509	492.5	1.08512	32.5	2	0.226219	4.32059	93	23.4146	98.6301	0.00734076	1.05165
	e11	1.57492	0.4175	1.16	2.2525	1.30963	0.186141	571.5	478	1.22031	68	5.25	0.207956	6.06949	84	16.6617	102.124	0.0825564	10.0577
	e12	1.4481	0.6375	1.76	4.15	0.835753	0.163581	557.25	509	1.11754	93	6.5	0.198738	5.00817	67.5	17.2292	95.6586	0.121615	14.6349
	e13	1.19332	0.6425	1.265	4.995	0.977455	0.127932	544.25	461	1.28061	68.75	5.25	0.200852	13.0049	96	17.5437	115.878	0.000947034	0.163789
	e14	1.48582	1.38	1.6175	4.255	1.03553	0.302547	538	533.5	1.04936	75.5	6	0.161959	5.09855	62	16.7371	73.2161	0.079657	7.91577
	e15	1.28697	0.7425	1.56	4.125	0.904105	0.18496	568.5	643.75	0.886349	77.25	11.25	0.27401	6.13124	89.5	20.5592	179.599	0.0440094	8.39028
	e16	1.15607	2.0175	1.64	10.1875	0.864355	0.185455	506.25	507.25	1.05087	87.5	7.25	0.211668	5.00423	67	17.3422	138.636	0.107361	18.3215
	e17	3.1355	0.8575	1.7175	4.7425	1.72949	0.189556	551.75	526.25	1.071	90	8	0.178543	3.0431	81	19.6601	169.513	0.2471	56.2159
	e18	1.4136	0.69	1.09	4	1.33966	0.197917	509	433.25	1.21342	58.5	4.25	0.172514	3.08135	74	16.864	119.67	0.306778	53.3578
	e19	1.5836	1.0475	1.5375	6.6325	1.11945	0.156174	544.75	570.75	0.989626	50	6.75	0.176047	7.61355	68.5	19.7565	137.065	0.0987508	19.1669
	e2	1.2995	1.125	1.18	6.11	1.30834	0.164022	553	578.75	0.986029	57.5	6.75	0.136695	3.08396	72.5	17.4512	150.965	0.132238	24.4727
	e20	1.36528	0.7525	1.45	4.74	0.987222	0.165656	549.5	500.25	1.14308	81.5	5	0.197773	4.48423	67.75	19.2733	98.0037	0.188805	27.015
	e21	1.60397	1.9175	1.235	5.8875	1.42446	0.305316	545	511.5	1.07593	76.25	7.5	0.164875	6.01945	80.5	19.2482	142.856	0.202434	44.1697
	e22	1.553	1.405	1.18	4.98	1.35019	0.292884	482.25	515	0.959897	77.5	7.5	0.173248	7.54038	78	18.9294	217.228	0.267195	79.7064
	e3	1.44245	0.535	1.27	2.8475	1.18856	0.20773	612.25	609.25	1.01407	82.5	7	0.222745	6.06016	92	17.8332	91.2078	0.0593313	10.546
	e4	1.0599	0.48	1.4675	2.5975	0.80656	0.199247	512.25	530.25	1.02754	82.5	3.75	0.169801	5.90208	80	23.3266	113.294	0.107147	17.025
	e5	1.35415	0.8725	1.81	3.215	0.749583	0.294087	536	496.25	1.13802	79.75	5.75	0.304063	8.43745	89	18.4061	162.858	0.0352845	6.9449
	e6	1.9582	1.0575	1.7275	4.935	1.12746	0.195421	548	459.5	1.23217	63.75	4	0.214366	8.56494	74	21.6904	196.527	0.226096	59.3784
	e7	1.0613	0.5925	1.615	3.055	0.670281	0.205677	534	425.75	1.31659	77.75	6.25	0.180581	5.06188	86	17.5038	146.545	0.22033	49.9438
	e8	1.38557	2.2325	1.235	3.74	1.13712	0.521708	480.5	440.75	1.13792	46.5	2.5	0.229245	4.5824	81	21.222	126.443	0.336809	64.0021
	e9	0.988075	0.41	1.0825	5.7275	1.02155	0.071111	541.5	552.5	1.02929	82.5	4.25	0.171326	4.58513	69	19.324	37.2029	0.028853	1.09927
	Pearson correlation with filled grain	0.436191	0.453708	0.0185269	0.0872785	0.361106	0.380189	-0.454957	-0.41546	0.150422	-0.0560468	5.0165e-05	-0.261346	-0.180035	-0.130342	0.0914416	0.619918	0.943692	NA
	Absolute correlation	0.436191	0.453708	0.0185269	0.0872785	0.361106	0.380189	0.454957	0.41546	0.150422	0.0560468	5.0165e-05	0.261346	0.180035	0.130342	0.0914416	0.619918	0.943692	NA
	t	2.11291	2.21923	0.0807709	0.381896	1.68792	1.79175	2.22693	1.9909	0.663221	0.244687	0.000218664	1.1802	0.797792	0.573035	0.400262	3.44371	12.4339	NA
	P value	0.0480678	0.0388429	0.936469	0.706777	0.107774	0.0891145	0.0382422	0.0610708	0.515156	0.809322	0.999828	0.252486	0.434849	0.573341	0.693428	0.00272145	1.41868e-10	NA
Plasticity (RDPI)	Accession	Early absolute xylem sap exudation	Late absolute xylem sap exudation	Early shoot dry weight	Late shoot dry weight	Early relative xylem sap exudation	Late relative xylem sap exudation	Early leaf osmotic potential	Early root osmotic potential	Ratio early leaf:root osmotic potential	Crown root number	Tiller number	Stem width	Root density	Flowering time	Panicle length	Bulk straw weight	Harvest index	Bulk filled grain weight across wet and dry environments
	e1	0.797132	0.914181	0.864734	0.511773	0.218519	0.836707	0.0408998	4.07732	0.793631	0.854097	0.6	0.325728	1.33465	0.0276243	0.156169	0.710404	0.983734	285.291
	e11	0.556942	0.923918	0.941423	0.465916	0.287863	0.862063	0.0372051	5.01258	0.796788	0.85329	0.58	0.180096	0.986822	0.0243902	0.19944	0.612269	0.852928	348.403
	e12	0.0908269	0.902857	1.08284	0.283247	0.498786	0.892362	0.0141037	5.07761	0.798843	0.71028	0.1875	0.0510739	1.21343	0.0357143	0.00389997	0.557712	0.737792	210.016
	e13	2.99607	0.868944	5.83784	0.315339	0.3745	0.902102	0.0595393	4.13649	0.756756	0.837182	0.618182	0.0972857	5.64717	0.0909091	0.254119	0.711829	0.998212	455.959
	e14	1.57208	0.717936	3.40136	0.1926	0.41017	0.818268	0.0146157	4.61579	0.785784	0.711832	0.44186	0.288299	1.20213	0.0780669	0.0284149	0.548225	0.832231	162.023
	e15	0.0782137	0.894494	0.835294	0.00609756	0.484222	0.905547	0.00306883	5.34236	0.796083	0.727032	0.125	0.0768294	1.22249	0.104938	0.0500172	0.408699	0.918901	370.539
	e16	0.58437	0.745185	1.12987	0.148534	0.0955861	0.791447	0.0983972	6.29856	0.849458	0.672285	0.171429	0.0673694	0.671219	0.056338	0.0965984	0.472694	0.750246	226.014
	e17	2.67528	0.899561	1.81557	0.172339	0.267212	0.90965	0.0375055	4.89636	0.815782	0.710378	0.384615	0.211155	0.0225685	0.0299401	0.105977	0.128527	0.335973	248.633
	e18	0.247083	0.915931	0.676923	0.121844	0.239279	0.896645	0.093903	3.59682	0.744816	0.767164	0.451613	0.222447	0.273439	0.0136986	0.0690413	0.711615	0.203259	299.602
	e19	1.32917	0.775375	1.41176	0.593393	0.144587	0.851961	0.0731604	4.39716	0.842294	0.885057	0.64	0.163362	1.54675	0.024911	0.0679097	0.363311	0.779797	192.289
	e2	0.0535703	0.829222	0.368116	0.0297737	0.10802	0.874607	0.0891187	6.46774	0.840433	0.85634	0.480769	0.334831	1.18828	0.0136054	0.0333389	0.546403	0.687562	271.545
	e20	0.153445	0.911575	1.20532	0.293592	0.478906	0.89439	0.0426829	4.5124	0.786232	0.798267	0.512195	0.239339	0.572204	0.0145455	0.0464585	0.553915	0.620146	249.241
	e21	0.0363188	0.74653	0.372222	0.221488	0.265557	0.701872	0.00683371	5.75248	0.847417	0.701273	0.189189	0.272616	1.49159	0.0522876	0.0488805	0.358927	0.387986	156.741
	e22	0.759375	0.841646	0.801527	0.0816044	0.0612815	0.837844	0.195915	4.58266	0.838393	0.764795	0.433962	0.0927287	4.29188	0.0188679	0.03506	0.328575	0.435551	374.924
	e3	0.408918	0.876586	0.45977	0.343137	0.044139	0.79262	0.141193	4.76123	0.778009	0.789541	0.125	0.387201	1.42436	0.0165746	0.148138	0.694837	0.90309	496.686
	e4	0.363347	0.92432	1.49787	0.347772	0.434012	0.877801	0.0622426	5.25664	0.828784	0.785575	0.642857	0.332151	2.32102	0.00311526	0.072086	0.613774	0.75717	248.849
	e5	0.502316	0.909889	2.12069	0.507845	0.552409	0.79647	0.0236794	4.6392	0.791926	0.764576	0.178571	0.116271	3.1591	0	0.120509	0.368499	0.940557	384.04
	e6	1.21924	0.828814	1.07508	0.142857	0.0465861	0.846858	0.0322296	4.39003	0.762791	0.736298	0.384615	0.230471	3.02286	0.00671141	0.00498165	0.315559	0.529056	332.864
	e7	0.299538	0.880905	1.14618	0.33406	0.5052	0.821329	0.0111111	2.87045	0.764006	0.791135	0.418605	0.374764	2.34572	0.00584795	0.0927804	0.593905	0.584555	455.049
	e8	1.69948	0.613754	3.53211	0.103245	0.464701	0.736955	0.138889	3.34236	0.796139	0.713405	0.5	0.183182	0.358015	0.0121951	0.0787811	0.46426	0.280957	275.7
	e9	0.0325792	0.90209	0.524648	0.196345	0.3116	0.933965	0.120942	6.62069	0.860651	0.689266	0.552632	0.224523	0.251925	0.037594	0.00147708	0.83233	0.90727	98.7701
	Pearson correlation with filled grain	0.137962	0.298909	0.175824	0.100234	-0.0272178	-0.0371546	0.0991272	-0.487117	-0.609345	0.372285	-0.170369	0.051271	0.551204	-0.0955405	0.576423	0.594869	0.918186	NA
	Absolute correlation	0.137962	0.298909	0.175824	0.100234	0.0272178	0.0371546	0.0991272	0.487117	0.609345	0.372285	0.170369	0.051271	0.551204	0.0955405	0.576423	0.594869	0.918186	NA
	t	0.607168	1.36533	0.778526	0.439122	0.118684	0.162065	0.434224	2.43124	3.3498	1.74843	0.753639	0.223779	2.87959	0.418365	3.07479	3.2258	10.103	NA
	P value	0.550927	0.188097	0.445847	0.665526	0.906772	0.872966	0.669017	0.0251151	0.00336539	0.0965283	0.460304	0.825318	0.00959937	0.680371	0.00623553	0.0044491	4.4612e-09	NA
