## Supplemental Table 5 for "Evolutionary systems biology reveals patterns of rice adaptation to drought-prone agro-ecosystems"

### Sheet: RNA extraction
Accession	Name	ID		Sample ID DESeq2	Accession	Plot	Environment	Tissue	RNA Stock Concentration (ng/uL)	Volumes for Dilution (ul)		Volumes for Dilution (ul)		Take
e1	Azucena	TRJ1								RNA Stock	Water	RNA Dilution 1	Water
e2	Bhadoia 303	AUS1		Root_Dry_IND1_rep1	3	3	Dry	Root	1250	0.4	49.6	2	248	50
e3	Cong Liang 1	IND1		Root_Dry_TRJ1_rep1	1	4	Dry	Root	678	0.737463	49.2625	3.68732	246.313	50
e11	IR64	IND2		Root_Dry_AUS2_rep1	13	10	Dry	Root	636	0.786164	49.2138	3.93082	246.069	50
e13	Kasalath	AUS2		Root_Dry_AUS1_rep1	2	11	Dry	Root	2500	0.2	49.8	1	249	50
e14	Kinandang puti	IND3		Root_Dry_IND3_rep1	14	20	Dry	Root	888	0.563063	49.4369	2.81532	247.185	50
				Root_Dry_IND2_rep1	11	22	Dry	Root	458	1.0917	48.9083			50
				Root_Dry_AUS2_rep2	13	23	Dry	Root	822	0.608273	49.3917	3.04136	246.959	50
				Root_Dry_IND1_rep2	3	29	Dry	Root	898	0.556793	49.4432	2.78396	247.216	50
				Root_Dry_IND2_rep2	11	32	Dry	Root	1000	0.5	49.5	2.5	247.5	50
				Root_Dry_TRJ1_rep2	1	40	Dry	Root	858	0.582751	49.4172	2.91375	247.086	50
				Root_Dry_IND3_rep2	14	41	Dry	Root	1310	0.381679	49.6183	1.9084	248.092	50
				Root_Dry_AUS1_rep2	2	42	Dry	Root	1030	0.485437	49.5146	2.42718	247.573	50
				Root_Dry_TRJ1_rep3	1	45	Dry	Root	1000	0.5	49.5	2.5	247.5	50
				Root_Dry_IND1_rep3	3	48	Dry	Root	1290	0.387597	49.6124	1.93798	248.062	50
				Root_Dry_IND2_rep3	11	51	Dry	Root	1650	0.30303	49.697	1.51515	248.485	50
				Root_Dry_IND3_rep3	14	52	Dry	Root	906	0.551876	49.4481	2.75938	247.241	50
				Root_Dry_AUS1_rep3	2	59	Dry	Root	1120	0.446429	49.5536	2.23214	247.768	50
				Root_Dry_AUS2_rep3	13	62	Dry	Root	1510	0.331126	49.6689	1.65563	248.344	50
				Root_Dry_IND3_rep4	14	69	Dry	Root	1230	0.406504	49.5935	2.03252	247.967	50
				Root_Dry_IND2_rep4	11	71	Dry	Root	1180	0.423729	49.5763	2.11864	247.881	50
				Root_Dry_IND1_rep4	3	79	Dry	Root	1120	0.446429	49.5536	2.23214	247.768	50
				Root_Dry_AUS1_rep4	2	80	Dry	Root	496	1.00806	48.9919			50
				Root_Dry_AUS2_rep4	13	85	Dry	Root	674	0.74184	49.2582	3.7092	246.291	50
				Root_Dry_TRJ1_rep4	1	88	Dry	Root	974	0.513347	49.4867	2.56674	247.433	50
				Root_Wet_IND1_rep1	3	3	Wet	Root	744	0.672043	49.328	3.36022	246.64	50
				Root_Wet_TRJ1_rep1	1	4	Wet	Root	1190	0.420168	49.5798	2.10084	247.899	50
				Root_Wet_AUS2_rep1	13	10	Wet	Root	790	0.632911	49.3671	3.16456	246.835	50
				Root_Wet_AUS1_rep1	2	11	Wet	Root	796	0.628141	49.3719	3.1407	246.859	50
				Root_Wet_IND3_rep1	14	20	Wet	Root	1250	0.4	49.6	2	248	50
				Root_Wet_IND2_rep1	11	22	Wet	Root	476	1.05042	48.9496			50
				Root_Wet_AUS2_rep2	13	23	Wet	Root	772	0.647668	49.3523	3.23834	246.762	50
				Root_Wet_IND1_rep2	3	29	Wet	Root	698	0.716332	49.2837	3.58166	246.418	50
				Root_Wet_IND2_rep2	11	32	Wet	Root	1390	0.359712	49.6403	1.79856	248.201	50
				Root_Wet_TRJ1_rep2	1	40	Wet	Root	1110	0.45045	49.5495	2.25225	247.748	50
				Root_Wet_IND3_rep2	14	41	Wet	Root	776	0.64433	49.3557	3.22165	246.778	50
				Root_Wet_AUS1_rep2	2	42	Wet	Root	590	0.847458	49.1525	4.23729	245.763	50
				Root_Wet_TRJ1_rep3	1	45	Wet	Root	2300	0.217391	49.7826	1.08696	248.913	50
				Root_Wet_IND1_rep3	3	48	Wet	Root	1280	0.390625	49.6094	1.95312	248.047	50
				Root_Wet_IND2_rep3	11	51	Wet	Root	1360	0.367647	49.6324	1.83824	248.162	50
				Root_Wet_IND3_rep3	14	52	Wet	Root	844	0.592417	49.4076	2.96209	247.038	50
				Root_Wet_AUS1_rep3	2	59	Wet	Root	1880	0.265957	49.734	1.32979	248.67	50
				Root_Wet_AUS2_rep3	13	62	Wet	Root	1180	0.423729	49.5763	2.11864	247.881	50
				Root_Wet_IND3_rep4	14	69	Wet	Root	1020	0.490196	49.5098	2.45098	247.549	50
				Root_Wet_IND2_rep4	11	71	Wet	Root	1390	0.359712	49.6403	1.79856	248.201	50
				Root_Wet_IND1_rep4	3	79	Wet	Root	1500	0.333333	49.6667	1.66667	248.333	50
				Root_Wet_AUS1_rep4	2	80	Wet	Root	836	0.598086	49.4019	2.99043	247.01	50
				Root_Wet_AUS2_rep4	13	85	Wet	Root	1080	0.462963	49.537	2.31481	247.685	50
				Root_Wet_TRJ1_rep4	1	88	Wet	Root	840	0.595238	49.4048	2.97619	247.024	50
				Shoot_Dry_IND1_rep1	3	3	Dry	Shoot	344	1.45349	48.5465			50
				Shoot_Dry_TRJ1_rep1	1	4	Dry	Shoot	438	1.14155	48.8584			50
				Shoot_Dry_AUS2_rep1	13	10	Dry	Shoot	254	1.9685	48.0315			50
				Shoot_Dry_AUS1_rep1	2	11	Dry	Shoot	658	0.759878	49.2401	3.79939	246.201	50
				Shoot_Dry_IND3_rep1	14	20	Dry	Shoot	1080	0.462963	49.537	2.31481	247.685	50
				Shoot_Dry_IND2_rep1	11	22	Dry	Shoot	1190	0.420168	49.5798	2.10084	247.899	50
				Shoot_Dry_AUS2_rep2	13	23	Dry	Shoot	214	2.33645	47.6636			50
				Shoot_Dry_IND1_rep2	3	29	Dry	Shoot	1230	0.406504	49.5935	2.03252	247.967	50
				Shoot_Dry_IND2_rep2	11	32	Dry	Shoot	520	0.961538	49.0385	4.80769	245.192	50
				Shoot_Dry_TRJ1_rep2	1	40	Dry	Shoot	1040	0.480769	49.5192	2.40385	247.596	50
				Shoot_Dry_IND3_rep2	14	41	Dry	Shoot	832	0.600962	49.399	3.00481	246.995	50
				Shoot_Dry_AUS1_rep2	2	42	Dry	Shoot	1930	0.259067	49.7409	1.29534	248.705	50
				Shoot_Dry_TRJ1_rep3	1	45	Dry	Shoot	558	0.896057	49.1039	4.48029	245.52	50
				Shoot_Dry_IND1_rep3	3	48	Dry	Shoot	1650	0.30303	49.697	1.51515	248.485	50
				Shoot_Dry_IND2_rep3	11	51	Dry	Shoot	2220	0.225225	49.7748	1.12613	248.874	50
				Shoot_Dry_IND3_rep3	14	52	Dry	Shoot	774	0.645995	49.354	3.22997	246.77	50
				Shoot_Dry_AUS1_rep3	2	59	Dry	Shoot	1560	0.320513	49.6795	1.60256	248.397	50
				Shoot_Dry_AUS2_rep3	13	62	Dry	Shoot	210	2.38095	47.619			50
				Shoot_Dry_IND3_rep4	14	69	Dry	Shoot	996	0.502008	49.498	2.51004	247.49	50
				Shoot_Dry_IND2_rep4	11	71	Dry	Shoot	1010	0.49505	49.505	2.47525	247.525	50
				Shoot_Dry_IND1_rep4	3	79	Dry	Shoot	1050	0.47619	49.5238	2.38095	247.619	50
				Shoot_Dry_AUS1_rep4	2	80	Dry	Shoot	878	0.569476	49.4305	2.84738	247.153	50
				Shoot_Dry_AUS2_rep4	13	85	Dry	Shoot	194	2.57732	47.4227			50
				Shoot_Dry_TRJ1_rep4	1	88	Dry	Shoot	698	0.716332	49.2837	3.58166	246.418	50
				Shoot_Wet_IND1_rep1	3	3	Wet	Shoot	2080	0.240385	49.7596	1.20192	248.798	50
				Shoot_Wet_TRJ1_rep1	1	4	Wet	Shoot	1540	0.324675	49.6753	1.62338	248.377	50
				Shoot_Wet_AUS2_rep1	13	10	Wet	Shoot	322	1.5528	48.4472			50
				Shoot_Wet_AUS1_rep1	2	11	Wet	Shoot	1440	0.347222	49.6528	1.73611	248.264	50
				Shoot_Wet_IND3_rep1	14	20	Wet	Shoot	1760	0.284091	49.7159	1.42045	248.58	50
				Shoot_Wet_IND2_rep1	11	22	Wet	Shoot	730	0.684932	49.3151	3.42466	246.575	50
				Shoot_Wet_AUS2_rep2	13	23	Wet	Shoot	340	1.47059	48.5294			50
				Shoot_Wet_IND1_rep2	3	29	Wet	Shoot	2400	0.208333	49.7917	1.04167	248.958	50
				Shoot_Wet_IND2_rep2	11	32	Wet	Shoot	2320	0.215517	49.7845	1.07759	248.922	50
				Shoot_Wet_TRJ1_rep2	1	40	Wet	Shoot	982	0.509165	49.4908	2.54582	247.454	50
				Shoot_Wet_IND3_rep2	14	41	Wet	Shoot	430	1.16279	48.8372			50
				Shoot_Wet_AUS1_rep2	2	42	Wet	Shoot	1830	0.273224	49.7268	1.36612	248.634	50
				Shoot_Wet_TRJ1_rep3	1	45	Wet	Shoot	2660	0.18797	49.812	0.93985	249.06	50
				Shoot_Wet_IND1_rep3	3	48	Wet	Shoot	1140	0.438596	49.5614	2.19298	247.807	50
				Shoot_Wet_IND2_rep3	11	51	Wet	Shoot	886	0.564334	49.4357	2.82167	247.178	50
				Shoot_Wet_IND3_rep3	14	52	Wet	Shoot	562	0.88968	49.1103	4.4484	245.552	50
				Shoot_Wet_AUS1_rep3	2	59	Wet	Shoot	612	0.816993	49.183	4.08497	245.915	50
				Shoot_Wet_AUS2_rep3	13	62	Wet	Shoot	246	2.03252	47.9675			50
				Shoot_Wet_IND3_rep4	14	69	Wet	Shoot	828	0.603865	49.3961	3.01932	246.981	50
				Shoot_Wet_IND2_rep4	11	71	Wet	Shoot	562	0.88968	49.1103	4.4484	245.552	50
				Shoot_Wet_IND1_rep4	3	79	Wet	Shoot	906	0.551876	49.4481	2.75938	247.241	50
				Shoot_Wet_AUS1_rep4	2	80	Wet	Shoot	514	0.972763	49.0272	4.86381	245.136	50
				Shoot_Wet_AUS2_rep4	13	85	Wet	Shoot	178	2.80899	47.191			50
				Shoot_Wet_TRJ1_rep4	1	88	Wet	Shoot	514	0.972763	49.0272	4.86381	245.136	50

### Sheet: Library prepation
Illumina Barcode	Nextera Qubit (HS) ng/uL	Nextera bp (from BioA)	Molarity (nM)	Illumina Barcode Sequence	Loading concentration (pM)	Run
N719	0.766	655	1.8	GCGTAGTA	1.5	HMHTMBGX3

### Sheet: Sequencing
Accession	Name	ID		Sample Barcode	Sample ID DESeq2	Total number of UMIs detected
e1	Azucena	TRJ1		TTGTCGCATCCA	Root_Wet_IND2_rep1	326682
e2	Bhadoia 303	AUS1		GTAAGGATGCCA	Root_Wet_TRJ1_rep2	284771
e3	Cong Liang 1	IND1		AGTGTGACGAAC	Root_Dry_IND1_rep2	202898
e11	IR64	IND2		TAAGCGTGGAAC	Root_Dry_IND1_rep4	201380
e13	Kasalath	AUS2		CTGATCGTAGCA	Root_Wet_AUS2_rep2	192063
e14	Kinandang puti	IND3		TCCACACTTGCA	Root_Dry_AUS1_rep1	198572
				ACCTTGAACTGG	Root_Wet_TRJ1_rep1	198747
				GAGCTACGTCTA	Root_Wet_IND1_rep1	189076
				ATCTGCTATCCG	Root_Wet_IND1_rep3	189436
				GCTATGCTAACG	Root_Wet_IND3_rep2	168953
				CTTCAGCAATGC	Root_Wet_TRJ1_rep3	167738
				TATCCGTGGAGT	Shoot_Dry_AUS1_rep1	154279
				GCTTGTACCAGA	Root_Wet_IND3_rep1	162203
				GAACACCATAGC	Root_Dry_IND3_rep4	168230
				GTTGAGCTTGAC	Root_Wet_IND1_rep4	155173
				CTAGAGATCGTC	Shoot_Wet_AUS1_rep4	124067
				TGACCTCTCTGA	Root_Dry_IND2_rep1	151602
				TCAGAGCGCATT	Shoot_Wet_IND1_rep3	133978
				TGGCATAGCTGA	Root_Dry_TRJ1_rep3	138746
				GCTACTCCAGTT	Root_Dry_TRJ1_rep4	137616
				TGGAACACTCGT	Root_Dry_AUS2_rep4	139720
				ATAGGCGCTGAA	Root_Dry_TRJ1_rep2	133137
				GGATAGTTAGCC	Root_Dry_IND2_rep4	135011
				TACGGTACGTAG	Shoot_Dry_IND1_rep1	121946
				GGTCTTGTGTTC	Root_Wet_IND3_rep3	125791
				GACTCTATGGTG	Root_Dry_IND1_rep1	131173
				AACACGCATCTG	Shoot_Wet_IND2_rep3	126464
				CACAGAAGGACT	Root_Wet_AUS2_rep3	114193
				GTCAGAACTACC	Root_Wet_IND1_rep2	119405
				TACACCTTCGTG	Root_Dry_AUS1_rep2	124270
				CAGTCTACAGTG	Root_Wet_AUS1_rep2	119389
				CGGAATAGTACG	Root_Wet_AUS1_rep1	113987
				TCAACCGATAGG	Shoot_Dry_AUS2_rep1	121639
				TCGGTATGTCAC	Root_Dry_AUS1_rep3	127225
				ATCTCGACGCTA	Root_Dry_AUS2_rep1	121199
				ATGCTCTGTTGC	Root_Dry_AUS2_rep2	119422
				TGTTGCCGAACA	Root_Wet_IND2_rep2	117893
				CAGACATCGCAA	Root_Dry_IND1_rep3	120316
				CCTTCTTGACTC	Shoot_Wet_AUS1_rep1	110307
				AAGCACGCTATG	Root_Wet_AUS2_rep4	115141
				AAGCCTTGGTTC	Shoot_Dry_IND3_rep3	112736
				AGACCAGCACAA	Shoot_Wet_IND1_rep4	117393
				CAGAACGACAGT	Root_Dry_IND3_rep1	103925
				GTTCTGGCATCT	Shoot_Wet_TRJ1_rep4	109474
				CTAAGCGCTTAG	Root_Wet_TRJ1_rep4	107652
				CAGAGTCGACTT	Root_Wet_AUS1_rep4	106104
				AGCACACGAAGT	Root_Dry_AUS2_rep3	108491
				AGTCTCCTACGT	Shoot_Wet_IND2_rep4	100466
				TGCAGACTTACC	Root_Wet_AUS1_rep3	105966
				CTTGGTTCGTTG	Shoot_Dry_TRJ1_rep1	106497
				TGAACGTGCAGA	Shoot_Dry_AUS1_rep3	102309
				ACAGTGCTCATG	Root_Wet_IND3_rep4	99752
				CTCTAGTACCGA	Root_Wet_AUS2_rep1	98834
				CTACACGTGTCT	Shoot_Dry_TRJ1_rep4	98991
				GCATTGGATACC	Shoot_Wet_IND1_rep2	93612
				AAGGTCCAAGCA	Root_Dry_TRJ1_rep1	100198
				CGTTAGACCTTG	Shoot_Wet_AUS1_rep3	90824
				GTGTAGTGTGGA	Root_Wet_IND2_rep4	96514
				AGACGTCGATAC	Shoot_Wet_IND3_rep4	95956
				AACGTGCGTATG	Shoot_Wet_TRJ1_rep1	93195
				GTGTCTGCTCAT	Shoot_Wet_IND1_rep1	96054
				TTACGCGCATTG	Shoot_Dry_IND2_rep1	94241
				TACTGCAAGGAG	Root_Dry_IND2_rep2	93999
				AGTCCTCTGATC	Root_Dry_IND3_rep2	98474
				CTGGTTCTGTTG	Shoot_Wet_TRJ1_rep2	96499
				AGAGGACGAGAT	Shoot_Dry_IND2_rep4	92587
				CCTACAAGATGC	Shoot_Wet_IND3_rep1	84093
				TAGCAGACTGGA	Root_Dry_IND2_rep3	90592
				ACTTCGTCAGCT	Root_Wet_IND2_rep3	88249
				TGGTTCCTGGTT	Shoot_Wet_IND3_rep3	90282
				TTACCGTGACAG	Shoot_Dry_TRJ1_rep2	80703
				GGAGAAGTTAGC	Shoot_Dry_AUS1_rep4	83811
				TTAGCCACTCTG	Shoot_Dry_IND1_rep4	82221
				GTTCCACCTGTA	Root_Dry_AUS1_rep4	82420
				GTGGTAGCGAAT	Shoot_Wet_AUS2_rep4	83488
				GGAACTGCAGAT	Shoot_Dry_IND3_rep2	78717
				AGAGTCTTGACC	Shoot_Dry_AUS2_rep4	78942
				GATGCAGACCAA	Shoot_Wet_AUS1_rep2	75110
				AACGGAATGGCT	Shoot_Wet_AUS2_rep1	74607
				GAGGAACAGAGT	Shoot_Wet_TRJ1_rep3	73272
				TACGAGTGTGCT	Shoot_Wet_IND2_rep1	75608
				TCATGCTTGCTG	Shoot_Wet_AUS2_rep3	73375
				AAGTGCCTCAGT	Shoot_Dry_TRJ1_rep3	75671
				GGAATGCCTAAG	Shoot_Dry_AUS1_rep2	72888
				TTCGACCAACGA	Shoot_Dry_IND1_rep3	71912
				AGGAGAGTGAGT	Shoot_Dry_IND3_rep1	68718
				GCCTATAGCATG	Root_Dry_IND3_rep3	64432
				TTCCAGAGACTG	Shoot_Dry_IND2_rep2	64567
				CTAGCTGGATGT	Shoot_Dry_IND2_rep3	62955
				ACGTCTCTGCAT	Shoot_Dry_AUS2_rep2	65820
				ACTGTCTGTGTC	Shoot_Dry_IND1_rep2	59833
				GAATCCTTACGC	Shoot_Dry_IND3_rep4	55410
				CATGAGGACACA	Shoot_Dry_AUS2_rep3	53470
				GGTAGTGAGCTA	Shoot_Wet_AUS2_rep2	51384
				ACCACTGACTAG	Shoot_Wet_IND3_rep2	47679
				ACTCGTCTCGAT	Shoot_Wet_IND2_rep2	35920
