## Supplemental Table 8 for "Evolutionary systems biology reveals patterns of rice adaptation to drought-prone agro-ecosystems"

### Sheet: Shoot and root combined
Sample	PC1	PC2
Root_Wet_IND2_rep1	-107.743	-30.5203
Root_Wet_TRJ1_rep2	-106.16	-34.7515
Root_Dry_IND1_rep2	-100.827	45.8071
Root_Dry_IND1_rep4	-95.8758	32.0464
Root_Wet_AUS2_rep2	-109.343	-38.6049
Root_Dry_AUS1_rep1	-98.4803	44.3548
Root_Wet_TRJ1_rep1	-109.872	-34.7268
Root_Wet_IND1_rep1	-110.408	-37.1913
Root_Wet_IND1_rep3	-109.448	-36.0946
Root_Wet_IND3_rep2	-106.621	-33.5618
Root_Wet_TRJ1_rep3	-106.433	-36.8824
Shoot_Dry_AUS1_rep1	100.651	1.84046
Root_Wet_IND3_rep1	-108.884	-35.2873
Root_Dry_IND3_rep4	-99.3527	28.019
Root_Wet_IND1_rep4	-109.242	-31.4411
Shoot_Wet_AUS1_rep4	102.235	1.55027
Root_Dry_IND2_rep1	-95.191	30.4928
Shoot_Wet_IND1_rep3	101.855	1.58808
Root_Dry_TRJ1_rep3	-103.607	18.9924
Root_Dry_TRJ1_rep4	-94.51	32.3903
Root_Dry_AUS2_rep4	-101.061	30.5079
Root_Dry_TRJ1_rep2	-103.705	23.5416
Root_Dry_IND2_rep4	-91.3118	59.7968
Shoot_Dry_IND1_rep1	98.6872	2.74378
Root_Wet_IND3_rep3	-108.948	-33.4578
Root_Dry_IND1_rep1	-98.7591	20.7896
Shoot_Wet_IND2_rep3	100.143	5.04107
Root_Wet_AUS2_rep3	-106.32	-35.7612
Root_Wet_IND1_rep2	-107.624	-43.0436
Root_Dry_AUS1_rep2	-91.8784	53.1348
Root_Wet_AUS1_rep2	-104.807	-38.2503
Root_Wet_AUS1_rep1	-104	-49.4999
Shoot_Dry_AUS2_rep1	93.5455	6.61526
Root_Dry_AUS1_rep3	-95.4261	37.9641
Root_Dry_AUS2_rep1	-97.376	52.1618
Root_Dry_AUS2_rep2	-100.766	15.1031
Root_Wet_IND2_rep2	-106.881	-39.9635
Root_Dry_IND1_rep3	-95.5141	39.4729
Shoot_Wet_AUS1_rep1	104.18	-1.80524
Root_Wet_AUS2_rep4	-107.832	-38.8685
Shoot_Dry_IND3_rep3	96.253	6.93327
Shoot_Wet_IND1_rep4	104.913	-0.082424
Root_Dry_IND3_rep1	-95.2011	48.4236
Shoot_Wet_TRJ1_rep4	96.1933	-6.62007
Root_Wet_TRJ1_rep4	-103.722	-48.8514
Root_Wet_AUS1_rep4	-105.535	-28.6237
Root_Dry_AUS2_rep3	-96.5298	35.9874
Shoot_Wet_IND2_rep4	99.416	3.6597
Root_Wet_AUS1_rep3	-107.7	-37.0247
Shoot_Dry_TRJ1_rep1	97.2852	-2.59921
Shoot_Dry_AUS1_rep3	102.976	-3.10268
Root_Wet_IND3_rep4	-105.115	-40.6509
Root_Wet_AUS2_rep1	-106.83	-44.7763
Shoot_Dry_TRJ1_rep4	95.9687	-2.0082
Shoot_Wet_IND1_rep2	105.548	-0.64387
Root_Dry_TRJ1_rep1	-92.9831	44.4065
Shoot_Wet_AUS1_rep3	105.098	-2.88738
Root_Wet_IND2_rep4	-102.811	-35.2827
Shoot_Wet_IND3_rep4	100.298	-2.44163
Shoot_Wet_TRJ1_rep1	99.8456	-4.55652
Shoot_Wet_IND1_rep1	102.236	-3.1456
Shoot_Dry_IND2_rep1	96.235	-0.583488
Root_Dry_IND2_rep2	-88.9484	54.7452
Root_Dry_IND3_rep2	-96.4149	29.6598
Shoot_Wet_TRJ1_rep2	100.591	-3.62983
Shoot_Dry_IND2_rep4	105.335	-1.1247
Shoot_Wet_IND3_rep1	100.832	-4.20059
Root_Dry_IND2_rep3	-91.004	43.3266
Root_Wet_IND2_rep3	-106.843	-31.2272
Shoot_Wet_IND3_rep3	105.903	-0.290451
Shoot_Dry_TRJ1_rep2	100.974	-0.426904
Shoot_Dry_AUS1_rep4	96.1737	-0.526114
Shoot_Dry_IND1_rep4	94.0168	-0.433946
Root_Dry_AUS1_rep4	-88.835	64.4801
Shoot_Wet_AUS2_rep4	101.931	2.66791
Shoot_Dry_IND3_rep2	103.491	-1.57006
Shoot_Dry_AUS2_rep4	92.6899	3.30999
Shoot_Wet_AUS1_rep2	107.675	1.07443
Shoot_Wet_AUS2_rep1	113.305	-1.12972
Shoot_Wet_IND2_rep1	100.136	-2.59115
Shoot_Dry_TRJ1_rep3	97.6366	-0.048835
Shoot_Wet_TRJ1_rep3	110.248	-12.0585
Shoot_Wet_AUS2_rep3	101.286	2.93659
Shoot_Dry_AUS1_rep2	100.429	0.40973
Shoot_Dry_IND1_rep3	101.805	-0.914381
Shoot_Dry_IND3_rep1	100.793	-0.372964
Root_Dry_IND3_rep3	-91.2464	61.4745
Shoot_Dry_IND2_rep2	99.969	-1.88663
Shoot_Dry_IND2_rep3	104.021	-1.1639
Shoot_Dry_AUS2_rep2	100.973	0.0818936
Shoot_Dry_IND1_rep2	107.085	-2.30082
Shoot_Dry_IND3_rep4	98.1578	2.38291
Shoot_Dry_AUS2_rep3	95.5418	-6.39603
Shoot_Wet_AUS2_rep2	111.391	-8.96006
Shoot_Wet_IND3_rep2	109.531	-7.43717
Shoot_Wet_IND2_rep2	108.441	-7.63157

### Sheet: Shoot
Sample	PC1	PC2
Shoot_Dry_AUS1_rep1	-1.85173	1.67535
Shoot_Wet_AUS1_rep4	-6.26734	3.96749
Shoot_Wet_IND1_rep3	-2.31521	-0.18691
Shoot_Dry_IND1_rep1	4.93628	-0.110064
Shoot_Wet_IND2_rep3	-5.52148	-1.92701
Shoot_Dry_AUS2_rep1	3.25704	5.12432
Shoot_Wet_AUS1_rep1	-2.55112	3.35077
Shoot_Dry_IND3_rep3	6.81308	1.13397
Shoot_Wet_IND1_rep4	-2.60103	-0.493227
Shoot_Wet_TRJ1_rep4	-0.889479	-6.32385
Shoot_Wet_IND2_rep4	-5.84006	-1.93224
Shoot_Dry_TRJ1_rep1	-4.21267	-6.65414
Shoot_Dry_AUS1_rep3	0.481762	2.45791
Shoot_Dry_TRJ1_rep4	0.304835	-6.60499
Shoot_Wet_IND1_rep2	-3.96653	-0.645352
Shoot_Wet_AUS1_rep3	-8.26782	3.53423
Shoot_Wet_IND3_rep4	-3.73571	0.378291
Shoot_Wet_TRJ1_rep1	0.451866	-6.04156
Shoot_Wet_IND1_rep1	5.41027	-0.667055
Shoot_Dry_IND2_rep1	4.15499	-3.27154
Shoot_Wet_TRJ1_rep2	-2.76473	-6.84694
Shoot_Dry_IND2_rep4	4.38949	-2.03712
Shoot_Wet_IND3_rep1	-0.399663	0.40847
Shoot_Wet_IND3_rep3	-4.54082	-0.649135
Shoot_Dry_TRJ1_rep2	-3.91522	-7.12556
Shoot_Dry_AUS1_rep4	7.29455	3.4865
Shoot_Dry_IND1_rep4	10.4774	-0.308398
Shoot_Wet_AUS2_rep4	-2.89751	5.69923
Shoot_Dry_IND3_rep2	-1.59834	0.152782
Shoot_Dry_AUS2_rep4	7.722	5.66314
Shoot_Wet_AUS1_rep2	-6.49968	3.74252
Shoot_Wet_AUS2_rep1	-7.99433	5.69399
Shoot_Wet_IND2_rep1	4.63996	-2.32806
Shoot_Dry_TRJ1_rep3	4.6778	-6.97852
Shoot_Wet_TRJ1_rep3	-6.09821	-6.46296
Shoot_Wet_AUS2_rep3	-5.93241	6.80811
Shoot_Dry_AUS1_rep2	1.54188	2.49975
Shoot_Dry_IND1_rep3	9.09167	0.275263
Shoot_Dry_IND3_rep1	1.81378	0.940377
Shoot_Dry_IND2_rep2	6.2052	-2.23131
Shoot_Dry_IND2_rep3	1.62466	-2.0739
Shoot_Dry_AUS2_rep2	3.60699	6.03959
Shoot_Dry_IND1_rep2	4.23971	-0.955581
Shoot_Dry_IND3_rep4	9.81572	0.651188
Shoot_Dry_AUS2_rep3	5.16091	6.80083
Shoot_Wet_AUS2_rep2	-5.3721	5.88948
Shoot_Wet_IND3_rep2	-8.82194	0.230973
Shoot_Wet_IND2_rep2	-3.2567	-3.74907

### Sheet: Root
Sample	PC1	PC2
Root_Wet_IND2_rep1	-11.8366	-1.86267
Root_Wet_TRJ1_rep2	-12.8619	8.86456
Root_Dry_IND1_rep2	15.6401	-9.46765
Root_Dry_IND1_rep4	11.6259	0.344747
Root_Wet_AUS2_rep2	-14.4697	-0.858329
Root_Dry_AUS1_rep1	13.983	-6.43967
Root_Wet_TRJ1_rep1	-13.042	8.29113
Root_Wet_IND1_rep1	-13.6439	-2.98153
Root_Wet_IND1_rep3	-13.5063	-3.44486
Root_Wet_IND3_rep2	-12.8474	-1.67391
Root_Wet_TRJ1_rep3	-13.1173	9.03563
Root_Wet_IND3_rep1	-13.3164	-2.16078
Root_Dry_IND3_rep4	9.59404	1.52266
Root_Wet_IND1_rep4	-11.7381	-3.75775
Root_Dry_IND2_rep1	10.1468	-0.327246
Root_Dry_TRJ1_rep3	5.68232	15.9091
Root_Dry_TRJ1_rep4	12.0232	14.3218
Root_Dry_AUS2_rep4	9.64643	-0.526996
Root_Dry_TRJ1_rep2	7.30224	14.9735
Root_Dry_IND2_rep4	21.6228	-2.02535
Root_Wet_IND3_rep3	-12.6646	-2.4576
Root_Dry_IND1_rep1	7.39966	1.64813
Root_Wet_AUS2_rep3	-13.4126	-1.14779
Root_Wet_IND1_rep2	-15.0616	-3.85414
Root_Dry_AUS1_rep2	19.1158	-3.07016
Root_Wet_AUS1_rep2	-13.955	-2.57354
Root_Wet_AUS1_rep1	-17.1296	-1.92289
Root_Dry_AUS1_rep3	13.3823	0.432288
Root_Dry_AUS2_rep1	17.5265	-6.16461
Root_Dry_AUS2_rep2	4.33006	-1.0607
Root_Wet_IND2_rep2	-14.358	-3.00772
Root_Dry_IND1_rep3	14.1628	-1.54551
Root_Wet_AUS2_rep4	-14.3797	-0.585934
Root_Dry_IND3_rep1	16.5253	-1.96232
Root_Wet_TRJ1_rep4	-16.9783	4.32901
Root_Wet_AUS1_rep4	-11.1508	-3.48685
Root_Dry_AUS2_rep3	11.7714	-1.95891
Root_Wet_AUS1_rep3	-13.6011	-2.56784
Root_Wet_IND3_rep4	-14.7458	-2.43584
Root_Wet_AUS2_rep1	-16.1931	-1.2668
Root_Dry_TRJ1_rep1	15.9912	20.1294
Root_Wet_IND2_rep4	-12.7899	-3.31283
Root_Dry_IND2_rep2	19.8315	-2.34216
Root_Dry_IND3_rep2	11.1848	5.93601
Root_Dry_IND2_rep3	15.2435	-1.66791
Root_Wet_IND2_rep3	-11.9005	-3.09608
Root_Dry_AUS1_rep4	23.6433	-9.93377
Root_Dry_IND3_rep3	21.3253	-8.78932
