## Supplemental Table 15 for "Evolutionary systems biology reveals patterns of rice adaptation to drought-prone agro-ecosystems"

### Sheet: Modules - Eigengenes
Quantitative Genetic Partitioning of Variation and Significance of Effects across Dry and Wet Environments for Each Co-Expression Module / Eigengene
		Random effects									Fixed effects
Tissue	Module / Eigengene	G†	F val.	P val.	Sig.	G × E	F val.	P val.	Sig.	Resid.	E	F val.	P val.	Sig.	H2
Shoot	8	0.861902	3.30331	0.10785		0.651495	2.49691	0.15479		0.260921	11.112	17.0561	0.000205992	***	0.743597
Root	1	0.292138	5.48166	0.0426523	*	0.144251	2.70673	0.133843		0.0532936	20.9634	145.326	3.36687e-14	***	0.803698
Root	11	0.0655014	5.05569	0.0498981	*	0.0282725	2.1822	0.195489		0.012956	23.3123	824.559	2.07466e-26	***	0.7835
†G = Genotype, Sig. = Significance, G × E = Genotype × Environment, Resid. = Residual, E = Environment, H2 = broad-sense heritability
