## Supplemental Table 16 for "Evolutionary systems biology reveals patterns of rice adaptation to drought-prone agro-ecosystems"

### Sheet: Shoot module 8 GO BPs enriched
GO biological process	#	#	Expected	Fold enrichment	P val.	FDR q val.
photoinhibition	2	2	0.03	74.19	0.00104	0.0452
response to high light intensity	13	5	0.18	28.54	3.04e-06	0.000302
response to light intensity	40	6	0.54	11.13	3.22e-05	0.00252
response to light stimulus	148	9	1.99	4.51	0.000272	0.0161
response to radiation	156	9	2.1	4.28	0.000392	0.0225
response to abiotic stimulus	403	18	5.43	3.31	1.75e-05	0.00155
negative regulation of photosynthesis, light reaction	2	2	0.03	74.19	0.00104	0.0442
regulation of photosynthesis, light reaction	8	4	0.11	37.1	1.41e-05	0.00131
regulation of generation of precursor metabolites and energy	9	4	0.12	32.97	2.01e-05	0.00171
regulation of photosynthesis	19	5	0.26	19.52	1.41e-05	0.00128
negative regulation of photosynthesis	2	2	0.03	74.19	0.00104	0.0447
reductive pentose-phosphate cycle	5	3	0.07	44.52	0.000125	0.00862
carbon fixation	19	8	0.26	31.24	1.66e-09	2.11e-07
organic substance metabolic process	7187	231	96.87	2.38	5.83e-39	1.13e-36
metabolic process	9144	284	123.25	2.3	4.32e-48	1.04e-45
photosynthesis, dark reaction	5	3	0.07	44.52	0.000125	0.00848
organic substance biosynthetic process	2019	138	27.21	5.07	5.72e-55	2.12e-52
biosynthetic process	2167	146	29.21	5	1.18e-57	5.34e-55
primary metabolic process	6826	213	92	2.32	1.66e-33	2.82e-31
photosynthesis	163	37	2.2	16.84	4.77e-31	7.48e-29
cellular metabolic process	6717	248	90.53	2.74	2.12e-53	6.17e-51
cellular process	8316	282	112.09	2.52	2.59e-55	1.06e-52
photosynthesis, light harvesting	18	9	0.24	37.1	4.64e-11	6.52e-09
photosynthesis, light reaction	68	13	0.92	14.18	5.87e-11	7.98e-09
generation of precursor metabolites and energy	419	26	5.65	4.6	4.62e-10	6.08e-08
photorespiration	14	7	0.19	37.1	7.03e-09	8.43e-07
cellular metabolic compound salvage	44	8	0.59	13.49	4.2e-07	4.63e-05
vitamin E biosynthetic process	10	3	0.13	22.26	0.000606	0.0313
organic hydroxy compound biosynthetic process	81	8	1.09	7.33	2.56e-05	0.00213
organic hydroxy compound metabolic process	117	9	1.58	5.71	5.08e-05	0.00384
vitamin E metabolic process	10	3	0.13	22.26	0.000606	0.0317
fat-soluble vitamin metabolic process	10	3	0.13	22.26	0.000606	0.0309
small molecule metabolic process	1082	36	14.58	2.47	1.63e-06	0.00017
fat-soluble vitamin biosynthetic process	10	3	0.13	22.26	0.000606	0.0321
cellular biosynthetic process	1964	142	26.47	5.36	1.67e-59	8.51e-57
protein-chromophore linkage	31	9	0.42	21.54	2.32e-09	2.87e-07
macromolecule metabolic process	5241	168	70.64	2.38	1.12e-26	1.64e-24
protein metabolic process	3826	152	51.57	2.95	1.8e-33	2.94e-31
organonitrogen compound metabolic process	4577	180	61.69	2.92	7.33e-40	1.49e-37
nitrogen compound metabolic process	5745	195	77.43	2.52	6.91e-35	1.28e-32
cellular protein metabolic process	3215	140	43.33	3.23	1.32e-34	2.34e-32
cellular macromolecule metabolic process	3999	145	53.9	2.69	8.24e-28	1.24e-25
iron-sulfur cluster assembly	18	5	0.24	20.61	1.13e-05	0.0011
metallo-sulfur cluster assembly	18	5	0.24	20.61	1.13e-05	0.00107
cellular component biogenesis	462	18	6.23	2.89	9.49e-05	0.00679
cofactor biosynthetic process	168	11	2.26	4.86	3.11e-05	0.00249
cofactor metabolic process	340	18	4.58	3.93	1.91e-06	0.000195
sulfur compound metabolic process	136	10	1.83	5.46	2.82e-05	0.0023
isopentenyl diphosphate biosynthetic process	12	3	0.16	18.55	0.000945	0.0433
phospholipid biosynthetic process	72	7	0.97	7.21	9e-05	0.00655
organophosphate metabolic process	431	22	5.81	3.79	2.56e-07	2.98e-05
organophosphate biosynthetic process	241	16	3.25	4.93	4.43e-07	4.75e-05
isopentenyl diphosphate metabolic process	12	3	0.16	18.55	0.000945	0.0438
pentose-phosphate shunt	18	4	0.24	16.49	0.000187	0.0121
NADPH regeneration	18	4	0.24	16.49	0.000187	0.0123
oxidation-reduction process	1920	55	25.88	2.13	3.08e-07	3.49e-05
NADP metabolic process	24	4	0.32	12.37	0.000492	0.0275
glucose 6-phosphate metabolic process	28	4	0.38	10.6	0.000829	0.0393
carbohydrate derivative metabolic process	468	17	6.31	2.7	0.000322	0.0188
translational elongation	42	6	0.57	10.6	4.12e-05	0.00317
cellular macromolecule biosynthetic process	1070	104	14.42	7.21	6.16e-54	1.93e-51
macromolecule biosynthetic process	1098	104	14.8	7.03	5.85e-53	1.59e-50
translation	537	99	7.24	13.68	1.02e-74	2.08e-71
gene expression	1222	111	16.47	6.74	5.88e-55	2e-52
peptide biosynthetic process	549	99	7.4	13.38	6.64e-74	6.77e-71
amide biosynthetic process	589	99	7.94	12.47	2.59e-71	2.11e-68
cellular amide metabolic process	630	104	8.49	12.25	2.62e-74	3.56e-71
cellular nitrogen compound metabolic process	2209	135	29.77	4.53	1.97e-48	5.03e-46
cellular nitrogen compound biosynthetic process	1080	116	14.56	7.97	1.22e-64	7.09e-62
organonitrogen compound biosynthetic process	1135	119	15.3	7.78	2.51e-65	1.71e-62
peptide metabolic process	565	103	7.62	13.53	2.22e-77	9.04e-74
glucose metabolic process	28	4	0.38	10.6	0.000829	0.0388
ribonucleoside triphosphate biosynthetic process	47	5	0.63	7.89	0.000635	0.0312
ribonucleoside triphosphate metabolic process	47	5	0.63	7.89	0.000635	0.032
nucleoside triphosphate metabolic process	52	5	0.7	7.13	0.000969	0.0429
nucleoside phosphate metabolic process	239	11	3.22	3.41	0.00058	0.0311
nucleoside triphosphate biosynthetic process	47	5	0.63	7.89	0.000635	0.0316
nucleoside phosphate biosynthetic process	145	8	1.95	4.09	0.00107	0.0451
cell redox homeostasis	129	10	1.74	5.75	1.84e-05	0.0016
cellular homeostasis	181	10	2.44	4.1	0.000263	0.0158
homeostatic process	245	12	3.3	3.63	0.000193	0.0121
regulation of biological quality	444	17	5.98	2.84	0.000179	0.012
response to osmotic stress	98	7	1.32	5.3	0.000526	0.0286
nucleotide biosynthetic process	143	8	1.93	4.15	0.000985	0.0432
nucleotide metabolic process	235	11	3.17	3.47	0.000507	0.0279
ribonucleoprotein complex biogenesis	168	9	2.26	3.97	0.000651	0.0316
cellular oxidant detoxification	208	11	2.8	3.92	0.000189	0.012
cellular detoxification	209	11	2.82	3.9	0.000196	0.0121
cellular response to toxic substance	210	11	2.83	3.89	0.000204	0.0124
response to chemical	857	25	11.55	2.16	0.000476	0.0269
response to toxic substance	230	12	3.1	3.87	0.00011	0.00775
detoxification	212	12	2.86	4.2	5.28e-05	0.00392
ribonucleotide metabolic process	178	9	2.4	3.75	0.000961	0.0435
ribose phosphate metabolic process	178	9	2.4	3.75	0.000961	0.0431
drug metabolic process	412	15	5.55	2.7	0.000694	0.0333

### Sheet: Shoot module 8 TFs enriched
Upstream 300bp	Enriched TF binding motif	TF Gene ID MSU7	TF Gene ID RAP-DB	TF name	TF family	P val.	FDR q val.
	GGGCCCAC	LOC_Os01g69980	Os01g0924400	OsTCP6	TCP	0	2e-16
	GGGCCC	LOC_Os02g42380	Os02g0635800	OsTCP7	TCP	0	2e-16
	GGGCCCAC	OsI_08196	OsI_08196	TCP	TCP	0	2e-16
	GGGCCCAC	LOC_Os04g11830	Os04g0194600	OsPCF1	TCP	0	2e-16
	CGGTGCCCCC	LOC_Os05g28350	Os05g0351200	OsABI4 / OsERF117	AP2	0	2e-16
	GCCGGCC	LOC_Os03g64260	Os03g0860100	OsERF83	AP2	1.1e-16	2.9e-15
	GGGCCCAC	LOC_Os09g34950	Os09g0521300	OsTCP25	TCP	1.1e-16	2.9e-15
	GCCG	LOC_Os03g22170	Os03g0341000	OsERF66	AP2	2.2e-16	4.4e-15
	GCCG	LOC_Os06g06540	Os06g0160500	OsERF55	AP2	2.2e-16	4.4e-15
	GCCGCC	LOC_Os02g43820	Os02g0655200	OsSta2 / OsERF95	AP2	8.9e-16	1.6e-14
	GCCGCC	LOC_Os04g46220	Os04g0546800	OsERF1 / OsERF93	AP2	1.3e-15	2.2e-14
	CGCCGCC	LOC_Os01g12440	Os01g0224100	OsERF53	AP2	4.7e-15	7e-14
	GCCG	LOC_Os02g52670	Os02g0764700	OsERF103 / OsDERF5	AP2	3.1e-14	4.3e-13
	GCCG	LOC_Os02g32140	Os02g0521100	OsERF107	AP2	3.4e-14	4.4e-13
	CGCCGCC	LOC_Os05g41760	Os05g0497200	OsERF130 / MFS1	AP2	4.4e-14	5.3e-13
	CGCCGC	LOC_Os02g10760	Os02g0202000	OsWR1 / OsSHN1	AP2 / OsERF3	9.2e-14	1e-12
	GCCGCC	LOC_Os08g44960	Os08g0563600	AP2	AP2	1.2e-13	1.3e-12
	GCCG	LOC_Os01g64790	Os01g0868000	OsERF99	AP2	1.4e-13	1.4e-12
	CGCCGCCA	LOC_Os02g09650	Os02g0189500	AP2	AP2	1.5e-13	1.4e-12
	CCGCCGCC	LOC_Os02g06330	Os02g0158000	AP2	AP2	3.5e-13	3.1e-12
	CGCCGCCA	bierf4	bierf4	AP2	AP2	3.8e-13	3.3e-12
	GCCGCC	LOC_Os03g05590	Os03g0150200	OsERF88 / OsAP23	AP2	6.2e-13	5.1e-12
	CGCCGCC	LOC_Os02g38090	Os02g0594300	OsERF79	AP2 / Similar to Enhancer of shoot regeneration ESR1	1.8e-11	1.4e-10
	CGG	LOC_Os03g45750	Os03g0659700	LOB	Similar to LOB domain protein 12	2.8e-10	2.1e-09
	GCGCC	LOC_Os02g33430	Os02g0537500	OsE2F1	E2F	1e-09	7.2e-09
	GGAT	LOC_Os01g09640	Os01g0192300	OsMYB1R1	Myb/SANT	2.7e-09	1.9e-08
	CCGAC	LOC_Os02g54050	Os02g0781300	OsERF11 / OsDERF9	AP2	3.2e-09	2.2e-08
	CACCGACC	LOC_Os02g42585	Os02g0638650	OsERF141	AP2	4.5e-09	2.9e-08
	TGACGTGG	LOC_Os02g49560	Os02g0728001	OsbZIP22	bZIP	8.6e-09	5.3e-08
	ACACGTGG	LOC_Os07g10890	Os07g0209800	OsbZIP59	bZIP	1.9e-08	1.2e-07
