## Supplemental Table 17 for "Evolutionary systems biology reveals patterns of rice adaptation to drought-prone agro-ecosystems"

### Sheet: Root modules aquaporin enriched
Annotated genes in the aquaporin family	Gene ID MSU7	Gene ID RAP-DB	Transcript ID RAP-DB	Annotation	Included in root co-expression analysis?	Root co-expression module membership			Genes in aquaporin family	Genes not in aquaporin family	Genes with root expression in field-grown plants
	LOC_Os02g13870	Os02g0232900	Os02t0232900-01	OsNIP1;1	Yes	2		Module 1 or 11	9	3203	3212
	LOC_Os01g10600	Os01g0202800	Os01t0202800-00	OsNIP1;2	Yes	2		Other or no module membership	20	19475	19495
	LOC_Os05g11560	Os05g0205000	Os05t0205000-01	OsNIP1;3	Yes	1		Total	29	22678	22707
	LOC_Os06g35930	Os06g0552700	NA	OsNIP1;4	No	NA
	LOC_Os02g51110	Os02g0745100	Os02t0745100-01	OsNIP2;1	Yes	6		Chi-square with Yates' correction because of large numbers
	LOC_Os06g12310	Os06g0228200	Os06t0228200-01	OsNIP2;2	Yes	1		Chi squared equals 5.499 with 1 degrees of freedom
			Os06t0228200-03		Yes	74		The two-tailed P value equals 0.0190
	LOC_Os10g36924	Os10g0513200	Os10t0513200-00	OsNIP3;1	Yes	NA
	LOC_Os08g05590	Os08g0152000	NA	OsNIP3;2	No	NA
	LOC_Os08g05600	Os08g0152100	NA	OsNIP3;3	No	NA
	LOC_Os01g02190	Os01g0112400	NA	OsNIP4;1	No	NA
	LOC_Os02g44630	Os02g0666200	Os02t0666200-01	OsPIP1;1	Yes	2
	LOC_Os04g47220	Os04g0559700	Os04t0559700-01	OsPIP1;2	Yes	1
	LOC_Os02g57720	Os02g0823100	Os02t0823100-01	OsPIP1;3	Yes	1
	LOC_Os07g26690	Os07g0448800	Os07t0448800-01	OsPIP2;1	Yes	63
	LOC_Os02g41860	Os02g0629200	Os02t0629200-01	OsPIP2;2	No	NA
			Os02t0629200-02		Yes	20
	LOC_Os04g44060	Os04g0521100	Os04t0521100-01	OsPIP2;3	Yes	14
	LOC_Os07g26630	Os07g0448100	Os07t0448100-01	OsPIP2;4	Yes	1
	LOC_Os07g26660	Os07g0448400	Os07t0448400-01	OsPIP2;5	Yes	6
	LOC_Os04g16450	Os04g0233400	Os04t0233400-01	OsPIP2;6	Yes	11
	LOC_Os09g36930	Os09g0541000	Os09t0541000-01	OsPIP2;7	Yes	20
	LOC_Os03g64330	Os03g0861300	Os03t0861300-01	OsPIP2;8	Yes	2
	LOC_Os01g08660	Os01g0182200	Os01t0182200-01	OsSIP1;1	Yes	38
	LOC_Os03g20410	Os03g0320000	Os03t0320000-01	OsSIP2;1	Yes	95
	LOC_Os03g05290	Os03g0146100	Os03t0146100-01	OsTIP1;1	Yes	1
	LOC_Os01g74450	Os01g0975900	Os01t0975900-01	OsTIP1;2	No	NA
			Os01t0975900-02		Yes	23
	LOC_Os02g44080	Os02g0658100	Os02t0658100-01	OsTIP2;1	Yes	11
	LOC_Os06g22960	Os06g0336200	Os06t0336200-01	OsTIP2;2	Yes	4
	LOC_Os10g35050	Os10g0492600	Os10t0492600-01	OsTIP3;1	Yes	1
	LOC_Os04g44570	Os04g0527900	Os04t0527900-01	OsTIP3;2	Yes	7
	LOC_Os05g14240	Os05g0231700	Os05t0231700-01	OsTIP4;1	Yes	41
	LOC_Os01g13130	Os01g0232100	NA	OsTIP4;2	No	NA
	LOC_Os01g13120	Os01g0232000	Os01t0232000-00	OsTIP4;3	Yes	13
	LOC_Os04g46490	Os04g0550800	NA	OsTIP5;1	No	NA
	LOC_Os07g26640	Os07g0448200	Os07t0448200-00	NA	Yes	NA

### Sheet: Root module 1 GO BPs enriched
GO biological process	#	#	Expected	Fold enrichment	P val.	FDR q val.
response to insect	4	4	0.25	16.17	0.000664	0.0139
response to other organism	160	23	9.89	2.33	0.000639	0.0135
response to external biotic stimulus	160	23	9.89	2.33	0.000639	0.0134
response to external stimulus	252	34	15.58	2.18	0.000105	0.00296
response to stimulus	2038	204	126	1.62	2.56e-10	2.98e-08
response to biotic stimulus	167	26	10.33	2.52	6.94e-05	0.0021
multi-organism process	364	42	22.51	1.87	0.000378	0.00875
response to hypoxia	5	4	0.31	12.94	0.00114	0.0211
response to stress	988	110	61.09	1.8	3.32e-08	2.42e-06
response to decreased oxygen levels	7	5	0.43	11.55	0.000374	0.00876
response to oxygen levels	8	5	0.49	10.11	0.000578	0.0125
response to abiotic stimulus	403	47	24.92	1.89	0.000107	0.00302
guanosine tetraphosphate metabolic process	7	4	0.43	9.24	0.00272	0.0435
nucleobase-containing small molecule metabolic process	302	39	18.67	2.09	6.15e-05	0.00188
cellular nitrogen compound metabolic process	2209	191	136.58	1.4	1.11e-05	0.000403
cellular metabolic process	6717	622	415.29	1.5	7.51e-24	5.11e-21
metabolic process	9144	870	565.35	1.54	9.71e-40	1.32e-36
cellular process	8316	789	514.16	1.53	8.65e-35	8.82e-32
nitrogen compound metabolic process	5745	480	355.2	1.35	4.51e-11	5.93e-09
organic substance metabolic process	7187	670	444.35	1.51	9.95e-27	8.11e-24
primary metabolic process	6826	624	422.03	1.48	1.25e-22	7.27e-20
small molecule metabolic process	1082	148	66.9	2.21	6.16e-17	2.28e-14
organonitrogen compound metabolic process	4577	423	282.98	1.49	1.32e-15	3.84e-13
carbohydrate derivative metabolic process	468	50	28.94	1.73	0.000612	0.013
purine-containing compound metabolic process	187	28	11.56	2.42	9.39e-05	0.00272
purine ribonucleotide metabolic process	161	25	9.95	2.51	9.98e-05	0.00285
ribonucleotide metabolic process	178	26	11.01	2.36	0.000216	0.00547
nucleotide metabolic process	235	34	14.53	2.34	2.1e-05	0.000718
nucleoside phosphate metabolic process	239	34	14.78	2.3	3.81e-05	0.00122
phosphate-containing compound metabolic process	2459	214	152.03	1.41	2.19e-06	0.000102
phosphorus metabolic process	2480	217	153.33	1.42	1.28e-06	6.61e-05
organophosphate metabolic process	431	55	26.65	2.06	3.31e-06	0.000143
ribose phosphate metabolic process	178	26	11.01	2.36	0.000216	0.00544
purine nucleotide metabolic process	165	26	10.2	2.55	6.08e-05	0.00188
purine ribonucleoside bisphosphate metabolic process	7	4	0.43	9.24	0.00272	0.0436
purine nucleoside bisphosphate metabolic process	36	9	2.23	4.04	0.000996	0.0189
nucleoside bisphosphate metabolic process	36	9	2.23	4.04	0.000996	0.019
ribonucleoside bisphosphate metabolic process	36	9	2.23	4.04	0.000996	0.0191
response to chitin	11	5	0.68	7.35	0.00169	0.0299
response to drug	97	16	6	2.67	0.000859	0.0172
response to chemical	857	115	52.99	2.17	6.62e-13	1.08e-10
response to organonitrogen compound	24	7	1.48	4.72	0.00172	0.03
response to organic substance	465	60	28.75	2.09	7.42e-07	3.98e-05
response to oxygen-containing compound	323	45	19.97	2.25	2.92e-06	0.000131
actin polymerization or depolymerization	14	6	0.87	6.93	0.000739	0.0151
actin filament organization	46	11	2.84	3.87	0.000392	0.00903
supramolecular fiber organization	64	14	3.96	3.54	0.00015	0.00398
cellular component organization	1186	130	73.33	1.77	5.14e-09	4.66e-07
cellular component organization or biogenesis	1324	138	81.86	1.69	2.97e-08	2.25e-06
actin cytoskeleton organization	52	11	3.22	3.42	0.000949	0.0184
cytoskeleton organization	117	24	7.23	3.32	2.12e-06	9.94e-05
actin filament-based process	52	11	3.22	3.42	0.000949	0.0183
response to salicylic acid	27	11	1.67	6.59	7.1e-06	0.000276
response to acid chemical	245	36	15.15	2.38	9.1e-06	0.000344
response to antibiotic	44	11	2.72	4.04	0.000283	0.00683
response to hormone	422	55	26.09	2.11	1.63e-06	8.2e-05
response to endogenous stimulus	422	55	26.09	2.11	1.63e-06	8.1e-05
response to organic cyclic compound	73	14	4.51	3.1	0.000486	0.0108
systemic acquired resistance	18	7	1.11	6.29	0.000427	0.00972
defense response, incompatible interaction	32	9	1.98	4.55	0.000486	0.0108
innate immune response	54	11	3.34	3.29	0.00124	0.0228
immune response	55	11	3.4	3.23	0.00141	0.0255
immune system process	58	11	3.59	3.07	0.00204	0.0346
defense response	306	35	18.92	1.85	0.00108	0.0202
cellular response to phosphate starvation	13	5	0.8	6.22	0.00301	0.0469
cellular response to stimulus	1234	113	76.29	1.48	0.000117	0.00324
response to nutrient levels	43	9	2.66	3.39	0.00287	0.0457
response to extracellular stimulus	48	10	2.97	3.37	0.00176	0.0306
cellular response to extracellular stimulus	33	8	2.04	3.92	0.00222	0.0368
cellular response to external stimulus	34	8	2.1	3.81	0.00261	0.042
cell communication	842	80	52.06	1.54	0.000469	0.0105
regulation of cellular ketone metabolic process	13	5	0.8	6.22	0.00301	0.0467
regulation of cellular metabolic process	1866	180	115.37	1.56	3.24e-08	2.4e-06
regulation of metabolic process	2006	186	124.03	1.5	2.49e-07	1.47e-05
regulation of biological process	3022	272	186.84	1.46	3.97e-09	3.68e-07
biological regulation	3386	314	209.35	1.5	8.41e-12	1.27e-09
regulation of cellular process	2748	252	169.9	1.48	3.51e-09	3.33e-07
regulation of small molecule metabolic process	16	6	0.99	6.07	0.00129	0.0235
xylan biosynthetic process	16	6	0.99	6.07	0.00129	0.0234
cell wall polysaccharide biosynthetic process	18	7	1.11	6.29	0.000427	0.00966
cell wall polysaccharide metabolic process	60	12	3.71	3.23	0.000872	0.0173
cellular polysaccharide metabolic process	177	28	10.94	2.56	2.93e-05	0.000989
polysaccharide metabolic process	266	39	16.45	2.37	5.85e-06	0.000234
macromolecule metabolic process	5241	418	324.04	1.29	2.14e-07	1.28e-05
carbohydrate metabolic process	850	116	52.55	2.21	1.88e-13	3.48e-11
cellular macromolecule metabolic process	3999	324	247.25	1.31	2.05e-06	9.74e-05
cellular carbohydrate metabolic process	270	42	16.69	2.52	5.53e-07	3.13e-05
cell wall macromolecule metabolic process	80	14	4.95	2.83	0.00107	0.02
cell wall organization or biogenesis	396	66	24.48	2.7	1.89e-11	2.56e-09
cell wall macromolecule biosynthetic process	18	7	1.11	6.29	0.000427	0.00977
cellular component macromolecule biosynthetic process	18	7	1.11	6.29	0.000427	0.00961
cellular macromolecule biosynthetic process	1070	116	66.16	1.75	5.26e-08	3.63e-06
macromolecule biosynthetic process	1098	121	67.89	1.78	1.27e-08	1.04e-06
organic substance biosynthetic process	2019	248	124.83	1.99	5.09e-22	2.6e-19
biosynthetic process	2167	259	133.98	1.93	1.86e-21	8.44e-19
cellular biosynthetic process	1964	234	121.43	1.93	2.87e-19	1.17e-16
cell wall biogenesis	83	17	5.13	3.31	6.3e-05	0.00192
cellular polysaccharide biosynthetic process	95	17	5.87	2.89	0.000263	0.00641
polysaccharide biosynthetic process	113	21	6.99	3.01	3.26e-05	0.00107
carbohydrate biosynthetic process	173	30	10.7	2.8	2.63e-06	0.000119
cellular carbohydrate biosynthetic process	126	19	7.79	2.44	0.000953	0.0183
hemicellulose metabolic process	59	12	3.65	3.29	0.000767	0.0155
pentose-phosphate shunt	18	6	1.11	5.39	0.0021	0.0351
NADPH regeneration	18	6	1.11	5.39	0.0021	0.0352
generation of precursor metabolites and energy	419	49	25.91	1.89	8.98e-05	0.00265
oxidation-reduction process	1920	214	118.71	1.8	6.95e-15	1.49e-12
monosaccharide biosynthetic process	21	7	1.3	5.39	0.000901	0.0177
small molecule biosynthetic process	448	78	27.7	2.82	5.38e-14	1.1e-11
sesquiterpenoid metabolic process	20	6	1.24	4.85	0.00325	0.0494
terpenoid metabolic process	75	13	4.64	2.8	0.00172	0.0302
cellular lipid metabolic process	423	49	26.15	1.87	9.87e-05	0.00284
lipid metabolic process	631	75	39.01	1.92	5.89e-07	3.25e-05
L-serine metabolic process	27	8	1.67	4.79	0.000746	0.0151
alpha-amino acid metabolic process	220	37	13.6	2.72	5.66e-07	3.16e-05
cellular amino acid metabolic process	347	45	21.45	2.1	1.73e-05	0.000601
carboxylic acid metabolic process	680	105	42.04	2.5	2.61e-15	6.25e-13
oxoacid metabolic process	695	106	42.97	2.47	3.26e-15	7.39e-13
organic acid metabolic process	697	107	43.09	2.48	1.73e-15	4.4e-13
phenylpropanoid biosynthetic process	34	10	2.1	4.76	0.000176	0.0046
aromatic compound biosynthetic process	588	61	36.35	1.68	0.000259	0.00636
secondary metabolite biosynthetic process	50	11	3.09	3.56	0.000717	0.0148
secondary metabolic process	84	16	5.19	3.08	0.000213	0.00545
organic cyclic compound biosynthetic process	665	76	41.12	1.85	2.42e-06	0.000111
phenylpropanoid metabolic process	65	15	4.02	3.73	5.24e-05	0.00166
regulation of response to salt stress	24	7	1.48	4.72	0.00172	0.0299
regulation of response to osmotic stress	25	7	1.55	4.53	0.00209	0.0352
regulation of response to stress	96	21	5.94	3.54	3.78e-06	0.000157
regulation of response to stimulus	208	31	12.86	2.41	3.56e-05	0.00115
glutamine metabolic process	28	8	1.73	4.62	0.000911	0.0179
serine family amino acid biosynthetic process	28	8	1.73	4.62	0.000911	0.0178
alpha-amino acid biosynthetic process	134	22	8.28	2.66	0.000109	0.00305
cellular amino acid biosynthetic process	167	23	10.33	2.23	0.000874	0.0173
carboxylic acid biosynthetic process	344	64	21.27	3.01	5.62e-13	9.55e-11
organic acid biosynthetic process	344	64	21.27	3.01	5.62e-13	9.97e-11
organonitrogen compound biosynthetic process	1135	142	70.17	2.02	1.66e-13	3.23e-11
cellular modified amino acid metabolic process	45	12	2.78	4.31	9.01e-05	0.00264
response to cadmium ion	40	10	2.47	4.04	0.00053	0.0116
response to metal ion	58	13	3.59	3.63	0.000208	0.00537
response to inorganic substance	179	31	11.07	2.8	1.85e-06	9.11e-05
response to water deprivation	66	16	4.08	3.92	1.78e-05	0.000614
response to water	76	17	4.7	3.62	2.41e-05	0.000817
response to cold	72	17	4.45	3.82	1.32e-05	0.000468
response to temperature stimulus	129	25	7.98	3.13	3.19e-06	0.00014
organic hydroxy compound biosynthetic process	81	19	5.01	3.79	4.54e-06	0.000183
organic hydroxy compound metabolic process	117	23	7.23	3.18	6.33e-06	0.000251
plant-type cell wall organization	59	13	3.65	3.56	0.000241	0.00594
cell wall organization	325	56	20.09	2.79	3.08e-10	3.3e-08
external encapsulating structure organization	343	56	21.21	2.64	1.19e-09	1.15e-07
plant-type cell wall organization or biogenesis	72	18	4.45	4.04	3.76e-06	0.000158
positive regulation of response to stimulus	71	15	4.39	3.42	0.000124	0.00341
positive regulation of biological process	341	43	21.08	2.04	4.17e-05	0.00133
oligopeptide transmembrane transport	87	18	5.38	3.35	3.46e-05	0.00113
transmembrane transport	1188	129	73.45	1.76	7.93e-09	6.88e-07
transport	1945	219	120.25	1.82	1.07e-15	3.64e-13
establishment of localization	1958	220	121.06	1.82	1.28e-15	4.01e-13
localization	1973	221	121.99	1.81	1.62e-15	4.39e-13
oligopeptide transport	91	18	5.63	3.2	5.77e-05	0.00179
peptide transport	502	73	31.04	2.35	4.68e-10	4.89e-08
organic substance transport	830	102	51.32	1.99	1.16e-09	1.16e-07
amide transport	517	75	31.96	2.35	2.83e-10	3.12e-08
nitrogen compound transport	656	82	40.56	2.02	2.91e-08	2.24e-06
hormone biosynthetic process	65	13	4.02	3.23	0.00054	0.0118
hormone metabolic process	91	15	5.63	2.67	0.00124	0.0228
regulation of hormone levels	116	24	7.17	3.35	1.86e-06	9.03e-05
regulation of biological quality	444	54	27.45	1.97	1.2e-05	0.000433
alcohol metabolic process	51	10	3.15	3.17	0.0026	0.0421
cellular biogenic amine metabolic process	52	10	3.22	3.11	0.00294	0.0461
cellular amine metabolic process	52	10	3.22	3.11	0.00294	0.046
sulfur compound biosynthetic process	84	16	5.19	3.08	0.000213	0.00542
sulfur compound metabolic process	136	25	8.41	2.97	7.19e-06	0.000277
response to bacterium	66	12	4.08	2.94	0.00179	0.0309
dicarboxylic acid metabolic process	61	11	3.77	2.92	0.00289	0.0458
terpenoid biosynthetic process	61	11	3.77	2.92	0.00289	0.0456
lipid biosynthetic process	328	45	20.28	2.22	3.83e-06	0.000158
vitamin metabolic process	61	11	3.77	2.92	0.00289	0.0455
small molecule catabolic process	74	13	4.58	2.84	0.00154	0.0276
catabolic process	798	96	49.34	1.95	8.51e-09	7.23e-07
coenzyme biosynthetic process	105	18	6.49	2.77	0.00028	0.00679
coenzyme metabolic process	128	24	7.91	3.03	8.12e-06	0.000309
cofactor metabolic process	340	50	21.02	2.38	1.8e-07	1.1e-05
proton transmembrane transport	263	45	16.26	2.77	2.27e-08	1.78e-06
monovalent inorganic cation transport	326	49	20.16	2.43	1.64e-07	1.03e-05
cation transport	565	80	34.93	2.29	2.67e-10	3.02e-08
ion transport	800	97	49.46	1.96	5.5e-09	4.87e-07
inorganic cation transmembrane transport	412	59	25.47	2.32	4.64e-08	3.26e-06
inorganic ion transmembrane transport	447	61	27.64	2.21	9.75e-08	6.31e-06
ion transmembrane transport	589	69	36.42	1.89	3.08e-06	0.000137
cation transmembrane transport	461	62	28.5	2.18	1.42e-07	9.07e-06
aromatic amino acid family metabolic process	83	14	5.13	2.73	0.00146	0.0263
fatty acid biosynthetic process	105	17	6.49	2.62	0.000724	0.0148
monocarboxylic acid biosynthetic process	143	30	8.84	3.39	7.87e-08	5.18e-06
monocarboxylic acid metabolic process	281	47	17.37	2.71	1.51e-08	1.21e-06
fatty acid metabolic process	132	19	8.16	2.33	0.0014	0.0254
hydrogen peroxide catabolic process	133	21	8.22	2.55	0.000345	0.00822
antibiotic catabolic process	136	22	8.41	2.62	0.000207	0.00539
antibiotic metabolic process	142	23	8.78	2.62	0.000142	0.00378
drug metabolic process	412	64	25.47	2.51	6.29e-10	6.42e-08
cellular catabolic process	637	76	39.38	1.93	4.35e-07	2.53e-05
hydrogen peroxide metabolic process	133	21	8.22	2.55	0.000345	0.00817
reactive oxygen species metabolic process	151	22	9.34	2.36	0.000515	0.0114
drug catabolic process	229	33	14.16	2.33	2.97e-05	0.000993
cofactor catabolic process	146	24	9.03	2.66	5.37e-05	0.00168
positive regulation of catalytic activity	95	15	5.87	2.55	0.0018	0.031
regulation of molecular function	370	44	22.88	1.92	0.000125	0.00342
regulation of catalytic activity	362	43	22.38	1.92	0.00016	0.00421
cellular response to auxin stimulus	96	15	5.94	2.53	0.00198	0.0337
cellular response to hormone stimulus	258	34	15.95	2.13	0.000129	0.00349
cellular response to organic substance	263	35	16.26	2.15	8.85e-05	0.00263
cellular response to chemical stimulus	514	68	31.78	2.14	5.57e-08	3.79e-06
cellular response to endogenous stimulus	258	34	15.95	2.13	0.000129	0.00351
response to auxin	175	24	10.82	2.22	0.000687	0.0142
ATP metabolic process	130	20	8.04	2.49	0.000586	0.0127
cellular glucan metabolic process	142	21	8.78	2.39	0.000596	0.0127
glucan metabolic process	142	21	8.78	2.39	0.000596	0.0128
translation	537	78	33.2	2.35	1.66e-10	2e-08
cellular protein metabolic process	3215	273	198.77	1.37	4.48e-07	2.58e-05
protein metabolic process	3826	328	236.55	1.39	1.14e-08	9.49e-07
gene expression	1222	121	75.55	1.6	2.03e-06	9.72e-05
peptide biosynthetic process	549	79	33.94	2.33	1.51e-10	1.87e-08
amide biosynthetic process	589	86	36.42	2.36	1.19e-11	1.74e-09
cellular amide metabolic process	630	92	38.95	2.36	1.99e-12	3.12e-10
cellular nitrogen compound biosynthetic process	1080	130	66.77	1.95	1.74e-11	2.45e-09
peptide metabolic process	565	81	34.93	2.32	9.48e-11	1.21e-08
nucleotide biosynthetic process	143	20	8.84	2.26	0.00195	0.0334
nucleoside phosphate biosynthetic process	145	20	8.96	2.23	0.0021	0.035
heterocycle biosynthetic process	564	54	34.87	1.55	0.00315	0.0483
carbohydrate catabolic process	207	28	12.8	2.19	0.000361	0.00851
organic substance catabolic process	637	69	39.38	1.75	3.12e-05	0.00103
cellular oxidant detoxification	208	28	12.86	2.18	0.000376	0.00877
cellular detoxification	209	29	12.92	2.24	0.000221	0.00553
cellular response to toxic substance	210	29	12.98	2.23	0.000228	0.00568
response to toxic substance	230	32	14.22	2.25	8.64e-05	0.00259
detoxification	212	30	13.11	2.29	9.02e-05	0.00263
response to oxidative stress	235	31	14.53	2.13	0.000298	0.00716
positive regulation of nitrogen compound metabolic process	203	25	12.55	1.99	0.00249	0.0409
positive regulation of metabolic process	233	28	14.41	1.94	0.00198	0.0337
regulation of nitrogen compound metabolic process	1807	172	111.72	1.54	1.75e-07	1.08e-05
hormone-mediated signaling pathway	244	30	15.09	1.99	0.00101	0.0192
signal transduction	704	65	43.53	1.49	0.00304	0.0469
signaling	708	65	43.77	1.48	0.00315	0.0481
positive regulation of cellular metabolic process	215	26	13.29	1.96	0.00225	0.0371
positive regulation of cellular process	263	32	16.26	1.97	0.00068	0.0141
intracellular protein transport	224	27	13.85	1.95	0.00252	0.041
macromolecule localization	554	72	34.25	2.1	4.08e-08	2.92e-06
protein localization	427	56	26.4	2.12	1.13e-06	5.97e-05
protein transport	411	55	25.41	2.16	7.31e-07	3.98e-05
establishment of protein localization	419	55	25.91	2.12	1.46e-06	7.46e-05
intracellular transport	286	32	17.68	1.81	0.0025	0.0409
positive regulation of macromolecule metabolic process	209	25	12.92	1.93	0.0031	0.0478
regulation of macromolecule metabolic process	1938	177	119.82	1.48	1.16e-06	6.09e-05
metal ion transport	265	31	16.38	1.89	0.00164	0.029
negative regulation of cellular process	328	37	20.28	1.82	0.00104	0.0196
negative regulation of biological process	477	48	29.49	1.63	0.00252	0.0412
regulation of transcription, DNA-templated	1482	137	91.63	1.5	1.43e-05	0.000504
regulation of nucleic acid-templated transcription	1501	139	92.8	1.5	9.95e-06	0.000369
regulation of RNA biosynthetic process	1501	139	92.8	1.5	9.95e-06	0.000372
regulation of RNA metabolic process	1516	141	93.73	1.5	6.72e-06	0.000263
regulation of nucleobase-containing compound metabolic process	1529	143	94.53	1.51	4.42e-06	0.00018
regulation of primary metabolic process	1817	175	112.34	1.56	6.46e-08	4.32e-06
regulation of macromolecule biosynthetic process	1593	146	98.49	1.48	1.08e-05	0.000396
regulation of biosynthetic process	1613	150	99.73	1.5	3.61e-06	0.000153
regulation of cellular biosynthetic process	1609	150	99.48	1.51	3.51e-06	0.00015
regulation of gene expression	1699	147	105.04	1.4	0.000137	0.00366
regulation of cellular macromolecule biosynthetic process	1573	144	97.25	1.48	1.22e-05	0.000436
phosphorylation	1876	152	115.99	1.31	0.00159	0.0283

### Sheet: Root module 1 PSTOL1 enriched
Genes with constitutively altered expression in 35S::OsPSTOL1 plants	Gene ID MSU7	Gene ID RAP-DB	Annotation	Gene expression in 35S::OsPSTOL1 versus Null controls	Root co-expression module membership			Genes with constitutively altered expression in 35S::OsPSTOL1 plants	Genes without constitutively altered expression in 35S::OsPSTOL1 plants	Genes with root expression in field-grown plants
	LOC_Os01g09620	Os01g0192000	OsDOS, Zn-finger transcription factor	+	NA		Module 1	7	2788	2795
	LOC_Os01g36850	Os01g0549300	Pong type transposon	+	NA		Other or no module membership	15	19897	19912
	LOC_Os01g65210	Os01g0872600	H+ dependent oligopeptide transporter, putative	+	1		Total	22	22685	22707
	LOC_Os04g33030	Os04g0403200	SKIP interacting protein SIP23	+	NA
	LOC_Os05g48790	Os05g0562000	Hypothetical protein	+	3		Chi-square with Yates' correction because of large numbers
	LOC_Os10g22430	Os10g0369600	GRAS type transcription factor, similar to CIGR2	+	15		Chi squared equals 13.385 with 1 degrees of freedom
	LOC_Os10g41230	Os10g0561800	OsHox1	+	1		The two-tailed P value equals 0.0135
	LOC_Os01g03130	Os01g0121500	Expressed protein	-	1
	LOC_Os01g09080	Os01g0185900	WRKY transcription factor	-	NA
	LOC_Os01g50450	Os01g0700000	Expressed protein	-	1
	LOC_Os01g52110	Os01g0719100	RING E3 ligase	-	15
	LOC_Os02g08440	Os02g0181300	WRKY71	-	1
	LOC_Os02g09990	Os02g0193300	Tobacco mosaic virus related response element, putative	-	1
	LOC_Os02g39790	Os02g0611200	S-adenosyl methionine decarboxylase (SAMDC)	-	NA
	LOC_Os02g43790	Os02g0654700	ERF type transcription factor	-	8
	LOC_Os03g08330	Os03g0181100	JAZ protein (TIFY / ZIM domain protein)	-	NA
	LOC_Os04g49510	Os04g0584600	OsCDPK7	-	1
	LOC_Os04g49510	Os04g0584750	OsCDPK7	-	NA
	LOC_Os04g53760	Os04g0629700	Expressed protein	-	30
	LOC_Os04g58890	Os04g0685700	Expressed protein	-	6
	LOC_Os09g20990	Os09g0376800	Trehalose-6-P-synthase	-	NA
	LOC_Os09g30140	Os09g0478400	Expressed protein	-	4

### Sheet: Root module 1 TFs enriched
Upstream 300bp	Enriched TF binding motif	TF Gene ID MSU7	TF Gene ID RAP-DB	TF name	TF family	P val.	FDR q val.
	CGCGT	LOC_Os03g09100	Os03g0191000	OsCBT homolog	CG-1	0	2e-16
	GGGCCCAC	LOC_Os01g69980	Os01g0924400	OsTCP6	TCP	0	2e-16
	CCACCTACCCCC	LOC_Os02g54520	Os02g0786400	Myb	Myb/SANT	0	2e-16
	GGCACGTGCC	bhlh58	Os05g0455400	OsPRI2 / OsbHLH058	bHLH	3.3e-16	1.5e-14
	GGGCCCAC	LOC_Os04g11830	Os04g0194600	OsPCF1	TCP	8.9e-16	3.2e-14
	CGGTGCCCCC	LOC_Os05g28350	Os05g0351200	OsABI4 / OsERF117	AP2	1.3e-15	4e-14
	GCACGTG	bhlh57	Os07g0543000	OsPRI4 / OsbHLH57	bHLH	5e-15	1.3e-13
	GGGCCCAC	OsI_08196	NA	TCP	TCP	1.6e-14	3.5e-13
	GGGCCCAC	LOC_Os09g34950	Os09g0521300	OsTCP25	TCP	7e-14	1.4e-12
	CACGTG	bhlh60	Os08g0138500	OsPRI1 / OsbHLH060	bHLH	4.3e-13	7.7e-12
	CCACGTG	bhlh107	Os02g0805250	OsbHLH107	bHLH	5e-13	8.2e-12
	GGGCCC	LOC_Os02g42380	Os02g0635800	OsTCP7	TCP	2.8e-12	4.2e-11
	CGG	LOC_Os03g45750	Os03g0659700	LOB	Similar to LOB domain protein 12	3.4e-12	4.6e-11
	CACGTGC	bhlh113	Os10g0556200	OsbHLH113	bHLH	3.6e-12	4.6e-11
	CACGTG	bhlh34	Os02g0726700	OsbHLH034	bHLH	5.8e-12	6.7e-11
	CCACGTG	LOC_Os02g49560	Os02g0728001	OsbZIP22	bZIP	5.9e-12	6.7e-11
	GCGCC	LOC_Os02g33430	Os02g0537500	OsE2F1	E2F	9.1e-12	9.6e-11
	CACGTGC	bhlh84	Os03g0728900	OsbHLH084	bHLH	1.2e-11	1.2e-10
	ACACGTGG	LOC_Os07g10890	Os07g0209800	OsbZIP59	bZIP	1.9e-11	1.8e-10
	CACGTG	bhlh31	Os08g0490000	OsbHLH031	bHLH	1.3e-10	1.2e-09
	CACGTG	bhlh89	Os03g0802900	OsbHLH089	bHLH / Similar to MYC1	2.6e-10	2.3e-09
	CACCGACC	LOC_Os02g42585	Os02g0638650	OsERF141	AP2	5.5e-10	4.5e-09
	CACGTG	bhlh97	Os02g0564700	OsbHLH097	bHLH	7.9e-10	6.2e-09
	CACGTG	bhlh10	Os01g0705700	OsMYC3 / OsICE1	bHLH / OsMYC2-like protein 1 / Similar to Transcription factor ICE1 (Inducer of CBF expression 1) / OsbHLH010 / OsMYL1	1.2e-09	9e-09
	AC	LOC_Os03g25430	Os03g0370250	Storekeeper	Protein of unknown function DUF573 family protein	2e-09	1.5e-08
	CACGTG	bhlh105	Os01g0286100	OsPIL15 / OsbHLH105	bHLH	2.4e-09	1.7e-08
	TGCCACGTGGCA	LOC_Os06g39960	Os06g0601500	OsHY5 / OsbZIP48	bZIP	3.2e-09	2.1e-08
	ACACGTG	LOC_Os01g64730	Os01g0867300	OsABF1 / OsABI5	bZIP / OsOSE2 / OsbZIP10	9.1e-09	5.8e-08
	CACGTG	bhlh22	Os03g0671000	OsbHLH022	bHLH	2.4e-08	1.5e-07
	GCCG	LOC_Os03g22170	Os03g0341000	OsERF66	AP2	3.6e-08	2.1e-07

### Sheet: Root module 11 GO BPs enriched
GO biological process	#	#	Expected	Fold enrichment	P val.	FDR q val.
superoxide metabolic process	12	3	0.11	26.8	0.000328	0.0304
reactive oxygen species metabolic process	151	24	1.41	17.04	4.5e-21	1.84e-17
cellular metabolic process	6717	93	62.65	1.48	8.11e-05	0.00848
metabolic process	9144	139	85.29	1.63	1.03e-09	1.62e-07
cellular process	8316	121	77.57	1.56	2.5e-07	3.78e-05
chitin catabolic process	17	4	0.16	25.23	3.8e-05	0.00469
drug catabolic process	229	26	2.14	12.17	2.08e-19	2.12e-16
drug metabolic process	412	28	3.84	7.29	1.94e-15	4.94e-13
cellular catabolic process	637	31	5.94	5.22	2.97e-13	5.76e-11
catabolic process	798	34	7.44	4.57	7.28e-13	1.24e-10
glucosamine-containing compound catabolic process	17	4	0.16	25.23	3.8e-05	0.00484
glucosamine-containing compound metabolic process	18	4	0.17	23.82	4.61e-05	0.00495
amino sugar metabolic process	23	4	0.21	18.64	0.000107	0.0109
amino sugar catabolic process	17	4	0.16	25.23	3.8e-05	0.00419
carbohydrate derivative catabolic process	31	4	0.29	13.83	0.0003	0.0291
chitin metabolic process	17	4	0.16	25.23	3.8e-05	0.00456
aminoglycan metabolic process	17	4	0.16	25.23	3.8e-05	0.0043
aminoglycan catabolic process	17	4	0.16	25.23	3.8e-05	0.00443
copper ion transmembrane transport	13	3	0.12	24.74	0.000401	0.0348
hydrogen peroxide catabolic process	133	21	1.24	16.93	1.51e-18	8.8e-16
antibiotic catabolic process	136	22	1.27	17.34	1.43e-19	1.95e-16
antibiotic metabolic process	142	22	1.32	16.61	3.28e-19	2.68e-16
hydrogen peroxide metabolic process	133	21	1.24	16.93	1.51e-18	7.7e-16
cofactor metabolic process	340	22	3.17	6.94	5.19e-12	8.47e-10
cofactor catabolic process	146	21	1.36	15.42	8.34e-18	2.43e-15
cell wall macromolecule catabolic process	32	4	0.3	13.4	0.000335	0.0304
cell wall macromolecule metabolic process	80	7	0.75	9.38	1.69e-05	0.0023
cell wall organization or biogenesis	396	14	3.69	3.79	3.4e-05	0.00448
cellular oxidant detoxification	208	24	1.94	12.37	3.69e-18	1.5e-15
cellular detoxification	209	24	1.95	12.31	4.08e-18	1.51e-15
cellular response to toxic substance	210	25	1.96	12.76	3.69e-19	2.51e-16
cellular response to chemical stimulus	514	33	4.79	6.88	2.69e-17	7.3e-15
cellular response to stimulus	1234	44	11.51	3.82	1.02e-13	2.07e-11
response to stimulus	2038	57	19.01	3	3.59e-13	6.66e-11
response to chemical	857	38	7.99	4.75	9.19e-15	2.2e-12
response to toxic substance	230	25	2.15	11.65	2.68e-18	1.21e-15
detoxification	212	24	1.98	12.14	5.5e-18	1.72e-15
response to oxidative stress	235	25	2.19	11.41	4.28e-18	1.45e-15
response to stress	988	38	9.22	4.12	6.15e-13	1.09e-10
response to fungus	66	5	0.62	8.12	0.000519	0.0407
hexose metabolic process	95	6	0.89	6.77	0.000363	0.0322
monosaccharide metabolic process	117	7	1.09	6.41	0.000163	0.0162
carbohydrate metabolic process	850	24	7.93	3.03	2.77e-06	0.000404
small molecule metabolic process	1082	27	10.09	2.68	6.13e-06	0.000863
oxidation-reduction process	1920	67	17.91	3.74	4.55e-20	9.27e-17
carboxylic acid metabolic process	680	17	6.34	2.68	0.000315	0.0299
oxoacid metabolic process	695	17	6.48	2.62	0.000401	0.0341
organic acid metabolic process	697	17	6.5	2.61	0.000414	0.0345
signal transduction	704	17	6.57	2.59	0.000462	0.0377
signaling	708	17	6.6	2.57	0.000492	0.0393

### Sheet: Root module 11 TFs enriched
Upstream 300bp	Enriched TF binding motif	TF Gene ID MSU7	TF Gene ID RAP-DB	TF name	TF family	P val.	FDR q val.		Upstream 600bp	Enriched TF binding motif	TF Gene ID MSU7	TF Gene ID RAP-DB	TF name	TF family	P val.	FDR q val.
	CCACCTACCCCC	LOC_Os02g54520	Os02g0786400	Myb	Myb/SANT / Similar to DNA-binding transcription factor blind 1	7.5e-06	0.00061			GGTAGGTG	LOC_Os01g65370	Os01g0874300	OsDLN31	Myb/SANT	8.5e-06	0.0015
	GACAGCT	LOC_Os03g03550	Os03g0127500	OsbZIP25	bZIP	8.5e-06	0.00061			TAAT	Os02g0706600	Os02g0706600	ZHD7	Homeodomain	1.7e-05	0.0015
	GGTAGGTG	LOC_Os01g65370	Os01g0874300	OsDLN31	Myb/SANT	1e-05	0.00061			GACAGCT	LOC_Os03g03550	Os03g0127500	OsbZIP25	bZIP	0.0001	0.0062
	TAAT	LOC_Os02g47770	Os02g0706600	ZHD7	Homeodomain	0.00028	0.013			ATA	LOC_Os10g29660	Os10g0432300	OsTBP2.2	TBP	0.00021	0.0094
	ACACGCCA	LOC_Os03g02800	Os03g0119966	RIM1 / ONAC054	NAC/NAM	0.003	0.11			CCACCTACCCCC	LOC_Os02g54520	Os02g0786400	Myb	Myb/SANT / Similar to DNA-binding transcription factor blind 1	0.00045	0.013
	GGCACGTGCC	bhlh58	Os05g0455400	OsPRI2 / OsbHLH058	bHLH	0.0045	0.13			CACGCAA	LOC_Os01g01470	Os01g0104500	ONAC020 / OsDLN1	NAC/NAM	0.00048	0.013
	CACGTGC	bhlh84	Os03g0728900	OsbHLH084	bHLH	0.0072	0.16			ACGCAA	LOC_Os04g38720	Os04g0460600	OsNAC2	NAC/NAM	0.00051	0.013
	ATA	LOC_Os10g29660	Os10g0432300	NA	TBP	0.0078	0.16			GTAC	LOC_Os01g69830	Os01g0922600	OsSPL2	SBP	0.00072	0.016
	GCACGTG	bhlh57	Os07g0543000	OsPRI4 / OsbHLH57	bHLH	0.0083	0.16			ACGCAA	LOC_Os03g42630	Os03g0624600	ONAC6 / OsDLN95	NAC/NAM	0.0022	0.044
	CACGTGC	bhlh113	Os10g0556200	OsbHLH113	bHLH	0.0087	0.16			ACGCAA	13113.t00085	NA	NA	NAC/NAM	0.0026	0.047
	CACGCAA	LOC_Os01g01470	Os01g0104500	OsDLN1 / ONAC020	NAC/NAM	0.015	0.22			CAATCA	LOC_Os01g45570			Homeodomain	0.0053	0.084
	ACGCAA	LOC_Os04g38720	Os04g0460600	OsNAC2	NAC/NAM	0.016	0.22			ACACGCCA	LOC_Os03g02800	Os03g0119966	RIM1 / ONAC054	NAC/NAM	0.0059	0.084
	CCACGTG	bhlh107	Os02g0805250	OsbHLH107	bHLH	0.017	0.22			ATAT	LOC_Os02g46940			Myb/SANT	0.0064	0.084
	GCGCC	LOC_Os02g33430	Os02g0537500	OsE2F1 / OsDLN58	E2F	0.018	0.22			AATCAT	LOC_Os06g04850			Homeodomain	0.0065	0.084
	CCACGTG	LOC_Os02g49560	Os02g0728001	OsbZIP22	bZIP	0.019	0.22			GGTCAAC	LOC_Os01g60490			WRKY	0.0075	0.09
	TGCCACGTGGCA	LOC_Os06g39960	Os06g0601500	OsbZIP48, OsHY5	bZIP	0.02	0.23			CACGTGC	bhlh84	Os03g0728900	OsbHLH084	bHLH	0.0092	0.094
										GTACGA	LOC_Os05g33810	Os05g0408200	OsSPL9	SBP	0.0094	0.094
										TTAAT	LOC_Os04g53540			Homeodomain	0.0099	0.094
										CACGTGC	bhlh113	Os10g0556200	OsbHLH113	bHLH	0.0099	0.094
										GAT	LOC_Os04g46020			GATA	0.012	0.11
										GCACGTG	bhlh57	Os07g0543000	OsPRI4 / OsbHLH57	bHLH	0.016	0.14
										ATAAGGTACATA	LOC_Os02g08070	Os02g0177300	OsSPL5	SBP	0.018	0.15
										TGGTCAAC	LOC_Os01g60540			WRKY	0.02	0.15
										ACACGCAA	LOC_Os02g36880	Os02g0579000	OMTN1, OsNAC1, ONAC027	NAC/NAM	0.02	0.15
										AATAATTG	LOC_Os02g49700			Homeodomain	0.021	0.15
										GTAC	LOC_Os04g56170	Os04g0656500	OsLG1, OsSPL8	SBP	0.023	0.16
										GTACG	LOC_Os01g18850	Os01g0292900	OsSPL1	SBP	0.026	0.17
										ATATAATT	LOC_Os06g22030			AT hook	0.028	0.18
										AGATTCG	LOC_Os01g74020			Myb/SANT	0.029	0.18
										CAATCA	LOC_Os02g43330			Homeodomain	0.031	0.18
