## Supplemental Table 20 for "Evolutionary systems biology reveals patterns of rice adaptation to drought-prone agro-ecosystems"

### Sheet: Activities 2018DS
Date	Days after sowing	Activity
2017-12-04	0	Sowing
2017-12-21	17	Transplanting
2018-01-04	31	Applying basal fertilizer
2018-01-05	32	Starting drought treatment
2018-01-24	51	Performing early measurements of XSE, sap ion contents and plant height
2018-02-09	67	Performing late measurements of plant height
2018-02-15	73	Performing late measurements of XSE and sap ion contents
2018-02-19	77	Performing LiCOR measurements
2018-02-23	81	Sampling crown roots
2018-03-06	92	Starting harvest in dry environment
2018-03-13	99	Starting harvest in wet environment
2018-03-29	115	Finishing harvest in wet and dry environments
Until 7/1/2018	NA	Processing and collecting harvest data; analyzing and summarizing data

### Sheet: Trait Raw Data 2018DS
Entry#	Accession	Environment	Block	FieldRow	FieldCol	Plot	Early SDW	Late SDW	Early relative XSE	Late relative XSE	Early absolute XSE	Late absolute XSE	Stem width	Tiller number	Crown root number	Root density	Flowering time	Panicle length	Bulk straw weight	Bulk grain weight
1	e1	Wet	1	2	1	3	0.52	1.43	NA	2.06993	NA	2.96	0.33305	4	28	3.18325	91	27.6467	353.33	144.81
1	e1	Wet	2	2	4	26	1.15	3.53	3.2609	1.12465	3.75	3.97	0.39562	8	262	2.22661	91	27.42	208.98	132.11
1	e1	Wet	3	6	5	55	0.73	2.56	3.5479	1.05469	2.59	2.7	0.405925	4	128	8.53552	91	27.5417	263.09	155.3
1	e1	Wet	4	1	7	67	1.15	2.59	4.4435	1.39382	5.11	3.61	0.32851	9	374	5.1453	91	22.85	314.41	195.3
10	e10	Wet	1	6	1	11	NA	NA	NA	NA	NA	NA	NA	NA	NA	NA	NA	NA	NA	NA
10	e10	Wet	2	11	3	43	NA	NA	NA	NA	NA	NA	NA	NA	NA	NA	NA	NA	NA	NA
10	e10	Wet	3	1	5	45	NA	NA	NA	NA	NA	NA	NA	NA	NA	NA	NA	NA	NA	NA
10	e10	Wet	4	5	8	76	NA	NA	NA	NA	NA	NA	NA	NA	NA	NA	NA	NA	NA	NA
11	e11	Wet	1	7	1	13	1.29	2.43	4.5891	1.01235	5.92	2.46	0.30355	14	694	8.93603	85	18.7267	220.21	264.14
11	e11	Wet	2	8	3	37	1.51	2.36	3.4305	1.35593	5.18	3.2	0.35447	11	372	12.0802	85	18.4147	174.26	244
11	e11	Wet	3	11	5	65	0.94	2.78	4.0106	1	3.77	2.78	0.38171	7	394	8.20541	81	19.8152	219.8	284.13
11	e11	Wet	4	1	8	68	0.89	4.15	3.9438	1.12289	3.51	4.66	0.2852	8	483	9.85092	78	19.3297	223.86	277.63
12	e12	Wet	1	4	2	8	0.44	0.52	4.2955	4.80769	1.89	2.5	0.23288	8	223	3.1256	68	16.9636	199.54	170.68
12	e12	Wet	2	2	3	25	1.16	6.07	3.9655	0.823723	4.6	5	0.23299	6	234	6.76059	68	16.832	201.62	164.31
12	e12	Wet	3	9	5	61	2.64	7.52	2.0303	0.662234	5.36	4.98	0.23224	9	286	3.89366	68	15.655	220.55	133.37
12	e12	Wet	4	3	8	72	1.66	9.81	2.9518	0.448522	4.9	4.4	0.26899	15	466	3.37579	68	15.74	234.07	149.95
13	e13	Wet	1	6	2	12	1.68	5.12	3.6845	0.933594	6.19	4.78	0.33675	10	368	6.34915	81	21.3	306.27	367.2
13	e13	Wet	2	8	4	38	1.34	3.35	3.0821	1.09552	4.13	3.67	0.26392	5	168	5.57194	85	21.4216	309.37	697.37
13	e13	Wet	3	4	6	52	0.75	2.25	3.7467	0.746667	2.81	1.68	0.28639	15	495	3.14066	85	21.4412	218.03	278.71
13	e13	Wet	4	5	7	75	1.92	5.44	2.8021	0.408088	5.38	2.22	0.28165	13	583	5.46777	85	22.7444	261.56	293.8
14	e14	Wet	1	8	2	16	0.57	6.53	6.4386	0.523737	3.67	3.42	0.25606	7	368	13.0835	68	17.095	253.6	172.48
14	e14	Wet	2	4	4	30	1.06	9.14	NA	0.818381	NA	7.48	0.29025	12	304	3.26118	68	17.5759	222.82	146.93
14	e14	Wet	3	10	5	63	2.07	6.31	2.7295	0.806656	5.65	5.09	0.24432	12	290	8.37965	73	13.9132	223.12	156.63
14	e14	Wet	4	8	8	82	1.43	7.6	3.3287	0.340789	4.76	2.59	0.31445	10	373	6.53415	68	16.76	209.04	164.44
15	e15	Wet	1	4	1	7	0.58	1.99	4.2241	1.56281	2.45	3.11	0.33804	13	356	6.75637	78	19.1351	289.15	378.63
15	e15	Wet	2	3	4	28	0.29	1.11	10.069	1.88288	2.92	2.09	0.24502	10	295	3.34392	78	19.1	322.75	412.53
15	e15	Wet	3	3	5	49	0.9	6.19	NA	0.890145	NA	5.51	0.30572	11	317	7.09699	78	19.4688	237.59	353.84
15	e15	Wet	4	8	7	81	1.24	9.81	3.4839	0.54842	4.32	5.38	0.32339	11	358	3.76223	78	19.5824	244.84	330.79
16	e16	Wet	1	10	1	19	0.65	4.49	2.3538	0.832962	1.53	3.74	0.27449	9	367	5.46635	73	16.3286	355.36	233.63
16	e16	Wet	2	5	3	31	0.55	2.16	7.5818	1.06481	4.17	2.3	0.35631	8	331	10.1945	71	16.9118	362.41	298.01
16	e16	Wet	3	9	6	62	1.37	7.73	3.3577	0.532988	4.6	4.12	0.33562	9	277	2.21217	73	16.4211	330.98	215.34
16	e16	Wet	4	4	8	74	3.14	11.08	2.2516	0.381769	7.07	4.23	0.22059	15	278	3.80299	73	16.8909	346.43	272.16
17	e17	Wet	1	3	1	5	0.64	3.73	NA	1.79357	NA	6.69	0.32694	7	266	7.53177	78	20.1741	305.73	225.85
17	e17	Wet	2	7	3	35	0.32	3.9	78.875	1.52051	25.24	5.93	0.30424	9	249	4.61687	78	21.03	283.11	279.51
17	e17	Wet	3	2	6	48	1.27	6.35	4.6693	0.820472	5.93	5.21	0.26166	11	310	10.4746	78	18.9947	249.43	200.59
17	e17	Wet	4	11	8	88	0.7	14.83	6.2143	0.525961	4.35	7.8	0.29267	8	460	1.96253	78	20.6	374.65	335.71
18	e18	Wet	1	5	2	10	0.35	2.89	11.0857	0.951557	3.88	2.75	0.27901	10	220	2.06872	78	17.22	334.94	237.52
18	e18	Wet	2	6	4	34	1.25	1.33	4.8	1.63158	6	2.17	0.23781	9	250	4.88008	78	15.7917	253.67	228.69
18	e18	Wet	3	11	6	66	1.41	8.35	2.7447	0.813174	3.87	6.79	0.24684	15	419	6.02123	73	15.1458	301.26	187.59
18	e18	Wet	4	6	7	77	1.18	11.3	4.8475	0.761062	5.72	8.6	0.24047	5	86	2.02671	73	14.1478	261.27	210.61
19	e19	Wet	1	5	1	9	0.42	2.02	4.6905	1.82178	1.97	3.68	0.28975	10	231	4.60146	73	16.0635	189.08	87.89
19	e19	Wet	2	6	3	33	0.44	3.91	13.3182	1.01535	5.86	3.97	0.324582	10	318	9.84833	73	14.9446	254.48	115.94
19	e19	Wet	3	2	5	47	1.11	5.88	3.5766	0.530612	3.97	3.12	0.24334	14	386	5.83401	71	14.8774	297.41	113.54
19	e19	Wet	4	7	8	80	1.41	6.6	3.2979	0.460606	4.65	3.04	0.28284	12	542	2.47081	68	17.0605	213.91	105.19
2	e2	Wet	1	3	2	6	1.39	6.36	3.2806	0.561321	4.56	3.57	0.21563	11	187	3.52124	68	15.5	182.31	84.42
2	e2	Wet	2	4	3	29	1.02	8.81	9.3039	0.490352	9.49	4.32	0.19332	16	219	3.11838	73	14.275	232.13	95.92
2	e2	Wet	3	4	5	51	1.99	9.09	2.799	0.39714	5.57	3.61	0.1567	10	226	2.93065	73	11.6397	185.43	86.76
2	e2	Wet	4	3	7	71	1.6	6.02	0.525	0.503322	0.84	3.03	0.21567	13	249	2.9446	68	13.2216	252.85	100.05
20	e20	Wet	1	11	2	22	1.58	5.71	3.7595	0.886165	5.94	5.06	0.30652	7	312	2.86831	73	18.355	199.77	225.58
20	e20	Wet	2	7	4	36	1.27	1.37	3.8819	1.16788	4.93	1.6	0.33953	8	336	6.69394	78	19.1423	248.06	312.71
20	e20	Wet	3	6	6	56	1.25	4.42	4.456	0.561086	5.57	2.48	0.3129	7	342	4.51015	78	18.0227	187.46	207.62
20	e20	Wet	4	10	7	85	2.46	12.42	2.9634	0.335749	7.29	4.17	0.28903	7	207	7.69042	73	18.79	291.45	307.56
21	e21	Wet	1	1	2	2	0.66	2.27	3.8939	1.34802	2.57	3.06	0.27336	10	289	3.62787	73	16.5552	338.86	200.83
21	e21	Wet	2	5	4	32	1.01	6.84	5.2574	1.00439	5.31	6.87	0.24892	10	291	11.3679	73	16.848	210	151.03
21	e21	Wet	3	8	6	60	1.63	9.38	3.6074	0.537313	5.88	5.04	0.25952	11	359	2.79218	73	15.7152	243.03	164.12
21	e21	Wet	4	6	8	78	1.45	6.1	3.1034	0.62459	4.5	3.81	0.26351	12	422	5.23481	73	16.7286	219.49	117.51
22	e22	Wet	1	11	1	21	0.66	1.86	5.9545	1.69355	3.93	3.15	0.27711	9	325	9.51474	78	18.2118	322.21	309.58
22	e22	Wet	2	9	4	40	0.64	2.35	13.75	1.6383	8.8	3.85	0.28129	13	371	3.60979	81	17.8964	333.6	381.24
22	e22	Wet	3	5	5	53	0.85	7.08	6.1529	0.783898	5.23	5.55	0.2563	13	373	4.22345	85	18.68	208.71	206.17
22	e22	Wet	4	10	8	86	1.15	8.12	3.5652	0.33867	4.1	2.75	0.30496	6	186	11.045	78	17.1703	360.16	345.12
3	e3	Wet	1	9	1	17	1.11	2.6	3.9099	0.976923	4.34	2.54	0.35726	9	542	10.7628	89	20.99	141.99	387.23
3	e3	Wet	2	1	3	23	0.71	2.93	NA	1.09898	NA	3.22	0.46499	7	440	7.05987	89	20.375	258.18	329.54
3	e3	Wet	3	8	5	59	1.16	3.97	NA	0.712846	NA	2.83	0.40197	8	400	3.9587	85	21.685	305.24	405.8
3	e3	Wet	4	2	7	69	1.55	3.69	NA	0.945799	NA	3.49	0.36715	5	503	3.5774	91	21.3389	248.33	384.07
4	e4	Wet	1	10	2	20	1.26	6.26	3.9286	0.71246	4.95	4.46	0.33541	12	433	4.33358	78	24.8263	220.27	246.01
4	e4	Wet	2	3	3	27	0.44	12.21	10.3182	0.58231	4.54	7.11	0.30572	7	355	6.64826	78	17.5594	184.15	94.21
4	e4	Wet	3	10	6	64	1.02	6.21	4.3431	0.705314	4.43	4.38	0.33451	11	505	8.98	81	17.7	259.6	150.22
4	e4	Wet	4	4	7	73	1.65	5.31	3.8	0.544256	6.27	2.89	0.27928	8	288	2.67097	78	18.9909	339.4	182.94
5	e5	Wet	1	9	2	18	1.44	2.99	4.3958	1.2107	6.33	3.62	0.463224	9	385	3.09072	85	21.5625	325.71	482.31
5	e5	Wet	2	10	3	41	1.01	1.76	5.4554	1.39773	5.51	2.46	0.43344	6	353	2.14024	89	22.89	345.35	573.76
5	e5	Wet	3	3	6	50	1.05	3.92	4.9905	0.734694	5.24	2.88	0.47768	13	594	2.81291	91	20.53	234.54	367.12
5	e5	Wet	4	7	7	79	1.31	2.29	4.3664	1.43668	5.72	3.29	0.50049	9	387	5.08257	85	23.285	242.26	350.39
6	e6	Wet	1	1	1	1	1.11	4.07	3.5676	0.636364	3.96	2.59	0.38002	9	374	2.97402	73	20.8389	195.1	170.22
6	e6	Wet	2	9	3	39	1.37	6.67	3.6569	0.74063	5.01	4.94	0.32671	9	393	3.758	73	20.465	201.83	186.85
6	e6	Wet	3	5	6	54	1	6.81	3.88	0.594714	3.88	4.05	0.33985	4	171	8.64003	73	18.845	239.11	207.63
6	e6	Wet	4	11	7	87	1.37	7.58	1.8613	0.240106	2.55	1.82	0.34557	9	339	8.114	73	19.104	352.24	304.78
7	e7	Wet	1	8	1	15	0.82	2.97	3.8659	1.19865	3.17	3.56	0.4667	13	261	12.5346	78	17.42	362.31	260.57
7	e7	Wet	2	11	4	44	1.32	3.21	3.8864	1.21807	5.13	3.91	0.34781	11	191	8.69867	78	18.315	229.63	283.02
7	e7	Wet	3	7	5	57	0.81	6.74	6.0741	0.348665	4.92	2.35	0.27801	7	184	9.29361	81	16.5875	234.72	196.6
7	e7	Wet	4	2	8	70	2.47	11.91	2.0607	0.289673	5.09	3.45	0.29398	11	393	12.9176	78	16.1714	226.54	237.81
8	e8	Wet	1	2	2	4	0.33	1.35	6.0303	2.96296	1.99	4	0.3632	3	136	3.3589	82	20.3	139.34	58.82
8	e8	Wet	2	1	4	24	0.34	1.67	6.2353	1.58683	2.12	2.65	0.306733	3	138	4.56635	81	20.84	182.69	108.11
8	e8	Wet	3	1	6	46	1.12	3.4	4.2321	0.717647	4.74	2.44	0.320067	3	118	4.84019	81	20.4545	239.34	134.69
8	e8	Wet	4	9	8	84	0.91	2.63	3.967	0.828897	3.61	2.18	0.434787	4	181	4.18617	78	19.9643	270.74	271.33
9	e9	Wet	1	7	2	14	1.09	4.41	3.5505	0.761905	3.87	3.36	0.22076	5	160	4.4859	56	17.5294	221.47	64.35
9	e9	Wet	2	10	4	42	1.68	2.72	2.5774	0.8125	4.33	2.21	0.28117	5	286	3.20816	56	16.8562	252.9	83.14
9	e9	Wet	3	7	6	58	1.66	2.72	3.3675	0.900735	5.59	2.45	0.26708	7	405	2.45944	56	16.648	191.56	49.79
9	e9	Wet	4	9	7	83	1.77	5.57	2.3898	0.527828	4.23	2.94	0.21488	6	351	5.51628	56	17.2103	219.77	90.38
1	e1	Dry	1	2	1	3	0.63	3.3	2.7619	0.518182	1.74	1.71	0.325625	4	100	4.45958	93	25.2538	138.28	53.38
1	e1	Dry	2	2	4	26	1.52	5.91	2.0592	0.482234	3.13	2.85	0.304038	4	96	2.29091	93	25.7563	196.32	182.62
1	e1	Dry	3	6	5	55	2.5	4.05	2.156	0.632099	5.39	2.56	0.38812	7	149	4.6802	91	28.9937	314.99	239.83
1	e1	Dry	4	1	7	67	3.71	6.53	1.3261	0.710567	4.92	4.64	0.37025	7	210	5.87084	91	27.005	224.22	190.35
10	e10	Dry	1	6	1	11	NA	NA	NA	NA	NA	NA	NA	NA	NA	NA	NA	NA	NA	NA
10	e10	Dry	2	11	3	43	NA	NA	NA	NA	NA	NA	NA	NA	NA	NA	NA	NA	NA	NA
10	e10	Dry	3	1	5	45	NA	NA	NA	NA	NA	NA	NA	NA	NA	NA	NA	NA	NA	NA
10	e10	Dry	4	5	8	76	NA	NA	NA	NA	NA	NA	NA	NA	NA	NA	NA	NA	NA	NA
11	e11	Dry	1	7	1	13	1.96	4.17	1.5306	0.354916	3	1.48	0.27632	9	182	2.07156	78	18.0963	152.16	143.68
11	e11	Dry	2	8	3	37	3.03	10.89	1.5578	0.0927456	4.72	1.01	0.31603	13	342	6.96023	73	18.3639	179.35	130.9
11	e11	Dry	3	11	5	65	2.2	3.25	1.4727	0.523077	3.24	1.7	0.29181	7	161	4.38443	74	20.08	159.7	203.89
11	e11	Dry	4	1	8	68	2.14	7	1.5234	0.327143	3.26	2.29	0.30517	9	218	4.81308	73	18.4467	201.16	207.99
12	e12	Dry	1	4	2	8	1.64	4.45	1.8171	0.217978	2.98	0.97	0.25855	12	232	1.73134	68	16.788	182.96	147.67
12	e12	Dry	2	2	3	25	1.5	8.99	1.32	0.220245	1.98	1.98	0.25663	10	223	6.58844	68	16.8114	198.02	171.35
12	e12	Dry	3	9	5	61	2.05	10.99	1.8683	0.346679	3.83	3.81	0.25941	13	204	7.79569	68	16.1333	224.42	190.86
12	e12	Dry	4	3	8	72	2.13	8.77	2.0516	0.176739	4.37	1.55	0.2815	9	194	1.55331	68	18.015	237.01	184.3
13	e13	Dry	1	6	2	12	2.55	6.96	1.2745	0.173851	3.25	1.21	0.33948	10	247	2.43489	89	21.6286	214.37	175.74
13	e13	Dry	2	8	4	38	4.54	5.03	0.7225	0.163022	3.28	0.82	0.224788	4	91	3.73173	85	20.95	291.47	212.76
13	e13	Dry	3	4	6	52	2.35	5.67	1.3319	0.234568	3.13	1.33	0.33085	12	276	4.56618	89	20.6235	303.86	134.51
13	e13	Dry	4	5	7	75	1.65	5.75	1.2545	0.297391	2.07	1.71	0.24592	6	174	1.72565	85	19.2667	301.86	174.67
14	e14	Dry	1	8	2	16	1.86	9.1	1.672	0.274725	3.11	2.5	0.26073	7	171	10.394	59	16.7045	125.49	174.54
14	e14	Dry	2	4	4	30	4.81	7.79	0.7672	0.310655	3.69	2.42	0.2345	4	127	3.45582	63	17.8579	226.51	168.89
14	e14	Dry	3	10	5	63	5.37	8.93	1.1099	0.291153	5.96	2.6	0.23986	7	207	2.13089	63	19.0348	161.77	162.42
14	e14	Dry	4	8	8	82	1.32	5.38	1.9091	0.483271	2.52	2.6	0.2697	8	232	6.62255	63	16.804	192.58	203.86
15	e15	Dry	1	4	1	7	1.97	6.37	1.5635	0.241758	3.08	1.54	0.26301	11	318	4.62095	73	19.625	204.88	214.72
15	e15	Dry	2	3	4	28	2.67	4.86	0.8614	0.236626	2.3	1.15	0.26354	11	218	3.8123	71	21.9147	251.92	288.15
15	e15	Dry	3	3	5	49	4.29	11.84	0.8765	0.163851	3.76	1.94	0.31777	6	180	7.89233	78	22.349	387.4	255.07
15	e15	Dry	4	8	7	81	2	6.45	1.715	0.344186	3.43	2.22	0.30061	10	157	8.51216	73	19.5759	232.61	57.67
16	e16	Dry	1	10	1	19	2.59	7.9	1.4093	0.168354	3.65	1.33	0.21121	8	142	1.84936	68	16.6889	211.3	186.81
16	e16	Dry	2	5	3	31	1.79	9.24	1.4022	0.12987	2.51	1.2	0.2521	5	143	1.90837	63	17.219	242.81	164.06
16	e16	Dry	3	9	6	62	2.91	14.27	1.378	0.398739	4.01	5.69	0.1883	5	125	2.17551	68	17.337	203.37	170.88
16	e16	Dry	4	4	8	74	3.48	10.83	1.1034	0.210526	3.84	2.28	0.22916	9	258	2.53302	68	17.2885	243.84	216.81
17	e17	Dry	1	3	1	5	0.38	1.73	4.0789	0.236994	1.55	0.41	0.30699	7	158	4.13774	78	19.881	222.92	143.75
17	e17	Dry	2	7	3	35	4.2	10.3	0.9929	0.138835	4.17	1.43	0.27142	9	232	7.49765	71	20.3609	333.19	251.13
17	e17	Dry	3	2	6	48	2.83	14.37	1.7456	0.185804	4.94	2.67	0.28541	12	182	2.28198	78	20.2593	337.13	242.9
17	e17	Dry	4	11	8	88	1.46	6.4	1.3904	0.114062	2.03	0.73	0.24209	6	109	2.71125	78	16.9405	223.18	164.75
18	e18	Dry	1	5	2	10	1.41	7.36	1.9362	0.146739	2.73	1.08	0.25236	6	135	4.75933	71	15.25	253.92	192.83
18	e18	Dry	2	6	4	34	2.92	10.71	1.226	0.337068	3.58	3.61	0.21202	8	186	3.65401	71	15.4812	309.82	212.8
18	e18	Dry	3	11	6	66	3.39	5.52	1.059	0.496377	3.59	2.74	0.20895	6	183	3.31791	71	16.2542	293.4	246.44
18	e18	Dry	4	6	7	77	1.99	4.03	1.6583	0.28536	3.3	1.15	0.19415	3	55	2.0341	73	16.2714	202.23	149.9
19	e19	Dry	1	5	1	9	1.17	3.27	1.8205	0.204893	2.13	0.67	0.22605	3	30	7.87442	63	14.9517	190.76	81.77
19	e19	Dry	2	6	3	33	3.2	9.16	1.1469	0.0655022	3.67	0.6	0.19145	10	190	2.20754	63	16.1595	256.71	109.64
19	e19	Dry	3	2	5	47	2.93	12.55	1.4096	0.101195	4.13	1.27	0.20133	12	206	6.91084	63	16.3583	299.76	159.06
19	e19	Dry	4	7	8	80	2.8	9.21	1.0286	0.141151	2.88	1.3	0.1987	12	160	3.32301	63	13.751	217.93	121.65
2	e2	Dry	1	3	2	6	1.77	5.35	1.3729	0.201869	2.43	1.08	0.19461	8	137	2.80372	71	14.8087	211.04	127.17
2	e2	Dry	2	4	3	29	4.59	10.22	0.4662	0.283757	2.14	2.9	0.19763	9	93	3.83329	71	13.6576	234.4	142.07
2	e2	Dry	3	4	5	51	1.56	6.66	1.6731	0.307808	2.61	2.05	0.2085	17	370	3.0137	73	17.615	328.87	197.97
2	e2	Dry	4	3	7	71	1.59	7.64	1.7799	0.359948	2.83	2.75	0.1974	8	209	2.58837	71	15.9282	364.73	229.59
20	e20	Dry	1	11	2	22	2.54	3.42	1.2244	0.336257	3.11	1.15	0.25242	6	94	1.17891	68	18.2286	215.96	244.31
20	e20	Dry	2	7	4	36	1.64	7.25	1.939	0.106207	3.18	0.77	0.2653	10	288	2.37731	63	17.5304	230.28	313.43
20	e20	Dry	3	6	6	56	2.62	8.58	1.458	0.227273	3.82	1.95	0.311883	3	64	2.98281	68	17.7292	219.34	227.82
20	e20	Dry	4	10	7	85	1.19	5.69	1.437	0.170475	1.71	0.97	0.21149	6	170	2.72621	71	17.4538	195.92	196.74
21	e21	Dry	1	1	2	2	2.16	5.25	1.3472	0.213333	2.91	1.12	0.218175	2	51	4.75453	71	17.2045	201.99	164.31
21	e21	Dry	2	5	4	32	3.63	8.19	1.6033	0.227106	5.82	1.86	0.22233	7	119	2.75099	71	18.0889	258.93	213.07
21	e21	Dry	3	8	6	60	2.07	12.62	1.8744	0.520602	3.88	6.57	0.23092	6	147	4.51844	71	17.39	313.26	262.54
21	e21	Dry	4	6	8	78	2.95	8.62	2.2983	0.389791	6.78	3.36	0.222625	4	122	2.76842	71	16.9	240.74	265.54
22	e22	Dry	1	11	1	21	3.02	8.59	2.3642	0.355064	7.14	3.05	0.26075	8	111	3.61519	78	17.6606	333.16	215.6
22	e22	Dry	2	9	4	40	3.41	9.3	2.0528	0.310753	7	2.89	0.23499	13	314	7.99847	78	20.7861	368.3	234.1
22	e22	Dry	3	5	5	53	2.23	5.95	1.3094	0.307563	2.92	1.83	0.271	13	238	2.14435	78	18.0185	322.9	181.02
22	e22	Dry	4	10	8	86	1.26	3.99	1.9603	0.463659	2.47	1.85	0.25725	5	134	4.36464	78	18.0833	227.4	68.34
3	e3	Dry	1	9	1	17	1.38	3.48	1.913	0.227011	2.64	0.79	0.38663	9	214	1.63232	91	18.8577	172.21	210.27
3	e3	Dry	2	1	3	23	1.88	6.19	1.1702	0.203554	2.2	1.26	0.26349	6	253	3.22727	91	18.6647	148.14	204.92
3	e3	Dry	3	8	5	59	0.98	5.51	1.9796	0.415608	1.94	2.29	0.39215	8	243	2.67137	85	18.1391	173.31	193.74
3	e3	Dry	4	2	7	69	1.14	4.29	2.4912	0.368298	2.84	1.58	0.37915	9	273	2.56193	89	20.0037	176.82	198.89
4	e4	Dry	1	10	2	20	1.91	9	1.3246	0.262222	2.53	2.36	0.27841	9	113	2.37984	73	22.256	299.24	162.26
4	e4	Dry	2	3	3	27	3.08	7.8	1.4123	0.267949	4.35	2.09	0.23025	7	190	4.7984	71	22.0826	220.69	117
4	e4	Dry	3	10	6	64	3.19	10.1	1.3824	0.465347	4.41	4.7	0.25731	6	227	4.52467	73	23.4516	279.9	145.7
4	e4	Dry	4	4	7	73	2.31	3.95	0.7792	0.296203	1.8	1.17	0.2996	9	195	4.83039	71	23.4714	286.58	156.54
5	e5	Dry	1	9	2	18	2.21	3.9	1.5701	0.371795	3.47	1.45	0.35807	9	215	8.79581	91	19.3294	195.26	153.89
5	e5	Dry	2	10	3	41	2.12	7.23	1.7217	0.273859	3.65	1.98	0.42018	14	326	3.86313	89	19.7952	194.26	145.03
5	e5	Dry	3	3	6	50	1.7	5.69	1.8118	0.228471	3.08	1.3	0.3905	10	209	2.9349	89	20.5737	249.21	111.81
5	e5	Dry	4	7	7	79	1.63	4.87	1.9632	0.507187	3.2	2.47	0.3794	7	143	5.28979	91	20.805	194.15	101.46
6	e6	Dry	1	1	1	1	1.68	5.33	0.869	0.311445	1.46	1.66	0.31906	7	189	4.10561	71	19.9545	215.96	159.01
6	e6	Dry	2	9	3	39	3.43	11.24	0.7726	0.144128	2.65	1.62	0.28252	7	118	3.68037	71	19.3533	338.63	280.12
6	e6	Dry	3	5	6	54	2.27	9.18	0.5022	0.367102	1.14	3.37	0.27804	6	124	1.44363	71	22.0786	303.62	259.19
6	e6	Dry	4	11	7	87	2.14	9.94	1.2103	0.285714	2.59	2.84	0.284037	4	89	5.73895	71	17.5	208.7	176.6
7	e7	Dry	1	8	1	15	4.18	4.17	0.9665	0.359712	4.04	1.5	0.33423	6	110	2.02325	78	16.1875	240.68	81.45
7	e7	Dry	2	11	4	44	2.45	1.7	1.1796	0.335294	2.89	0.57	0.26637	5	84	4.18021	73	14.0176	247.94	278.65
7	e7	Dry	3	7	5	57	3.41	9.37	1.2053	0.425827	4.11	3.99	0.30429	10	131	4.55878	78	18.1438	275.82	305.53
7	e7	Dry	4	2	8	70	2.05	6	1.1659	0.566667	2.39	3.4	0.23994	5	67	6.98734	78	17.7125	202.42	249.2
8	e8	Dry	1	2	2	4	1.51	2.22	1.7616	0.279279	2.66	0.62	0.24274	5	116	3.62315	73	20.0333	147.35	72.44
8	e8	Dry	2	1	4	24	0.99	10.45	1.1111	0.335885	1.1	3.51	0.18204	7	109	1.20228	78	18.8353	212.77	127.3
8	e8	Dry	3	1	6	46	2.3	12.97	1.3652	0.449499	3.14	5.83	0.32631	10	248	6.8526	78	20.2826	308.53	156.52
8	e8	Dry	4	9	8	84	2.84	11.58	1.4366	0.321244	4.08	3.72	0.28699	9	194	1.74624	73	18.4187	253.44	254.06
9	e9	Dry	1	7	2	14	1.63	6.62	1.4233	0.140483	2.32	0.93	0.2332	7	164	2.40523	63	18.26	124.64	88.1
9	e9	Dry	2	10	4	42	3.46	9.67	0.8179	0.0496381	2.83	0.48	0.19886	9	154	5.56424	59	16.39	206.13	126.22
9	e9	Dry	3	7	6	58	1.54	9.56	0.8312	0.165272	1.28	1.58	0.2228	6	165	1.49998	63	19.325	186.79	88.64
9	e9	Dry	4	9	7	83	1.62	6.71	1.4321	0.266766	2.32	1.79	0.24821	8	213	2.65133	60	18.4588	168.85	104.62
