## Supplemental Table 21 for "Evolutionary systems biology reveals patterns of rice adaptation to drought-prone agro-ecosystems"

### Sheet: Weather 2018DS
Date	DAS	Temperature average 2.25 m (°C)	Evaporation (mm)	Relative humidity 2.25 m (%)	Rain (mm)	Wind speed (m/s)	Solar radiation (MJ/m2)
2018-01-01	28	24.65	1.8	86.2268	1.8	2.89652	6.9103
2018-01-02	29	26.45	2	86.3793	10.6	1.32472	3.97271
2018-01-03	30	23.625	1.8	96.9783	14.6	1.50916	9.44269
2018-01-04	31	25.625	3	93.5884	0.2	1.64836	11.1647
2018-01-05	32	26.95	2.4	93.6973	0	1.682	12.4816
2018-01-06	33	26.7	3.4	81.8017	0	0.812	9.84788
2018-01-07	34	27.325	3.2	85.9123	0.1	2.23996	12.279
2018-01-08	35	27.5	3.6	83.6942	0	1.3108	14.6088
2018-01-09	36	27.375	5.2	88.7907	0	1.68316	17.2425
2018-01-10	37	27.375	5.5	82.9773	0	1.7632	14.8114
2018-01-11	38	24.35	2.2	84.4347	0	3.016	6.40382
2018-01-12	39	24.525	7	85.8517	0.5	2.8478	8.83492
2018-01-13	40	23.25	3.2	77.4523	0	2.63668	6.60641
2018-01-14	41	23.75	2.7	78.655	0	1.91864	6.7077
2018-01-15	42	25.5	4.5	82.4191	0	2.03348	12.988
2018-01-16	43	26	1.2	83.3274	23.2	1.52888	7.51807
2018-01-17	44	25.5	2	89.1083	0.1	1.52308	4.98567
2018-01-18	45	27.375	4.1	89.3736	2.8	1.32704	15.1153
2018-01-19	46	26.125	4.4	84.5984	0	2.17848	11.1647
2018-01-20	47	27.125	5.6	82.6364	0	1.16	15.6217
2018-01-21	48	27.75	4.3	88.7268	0.6	2.07988	15.014
2018-01-22	49	27.125	4.4	84.3765	0	1.17044	16.5334
2018-01-23	50	24.35	3.1	79.0951	0	0.348	7.61937
2018-01-24	51	27.15	6.7	85.9123	6.4	2.20748	10.2531
2018-01-25	52	26	4.2	84.0896	0	1.70056	13.7984
2018-01-26	53	24.2	2.5	81.928	0	0.696	2.85846
2018-01-27	54	26.725	2.4	89.398	15.7	2.22372	5.39086
2018-01-28	55	25.125	1.2	88.2256	1.1	1.30036	6.40382
2018-01-29	56	26.625	3.8	78.216	0	0.97324	13.7984
2018-01-30	57	26.125	4.5	90.4745	0	1.93372	9.44269
2018-01-31	58	25.25	0	84.974	0	1.17508	10.1518
2018-02-01	59	26.475	4	84.974	0	1.392	17.3438
2018-02-02	60	27.55	3.8	78.2088	0.9	1.7458	17.4451
2018-02-03	61	25.375	4.1	84.2188	0	1.6066	10.3544
2018-02-04	62	25.875	5.2	75.1975	1.3	1.56136	15.5204
2018-02-05	63	25.75	5.3	87.8466	0.9	1.63096	14.2036
2018-02-06	64	25.25	5.7	77.8387	0	1.48016	17.1412
2018-02-07	65	25.5	2	93.3858	11.6	0.91292	15.723
2018-02-08	66	26	3.8	93.4158	0	0.9512	16.0269
2018-02-09	67	25.125	5.5	90.3069	1.2	0.92452	23.2189
2018-02-10	68	25.375	2.6	81.7517	0	0.5336	8.32844
2018-02-11	69	25.6875	2.8	82.311	0.4	1.19944	7.61937
2018-02-12	70	26.25	5.2	92.2061	0.8	2.4766	8.32844
2018-02-13	71	24.325	1.4	89.4921	0.75	1.972	4.78308
2018-02-14	72	27	1.3	87.9413	0.75	1.508	4.88438
2018-02-15	73	27.5	3.3	88.446	0	1.624	13.2919
2018-02-16	74	27.4	3.3	88.446	0	1.334	16.2295
2018-02-17	75	27.7	5	88.446	0	1.624	22.4086
2018-02-18	76	27.55	5.1	85.8985	0	1.914	21.9021
2018-02-19	77	27.4	3.8	83.2584	0	1.58456	21.8008
2018-02-20	78	26.75	6.4	77.8362	0.3	1.85948	17.6477
2018-02-21	79	27.375	2.4	85.0643	0.4	0.95468	8.22714
2018-02-22	80	27.75	7.6	78.635	0	1.6414	17.749
2018-02-23	81	27.35	5	74.4491	0	1.972	10.1518
2018-02-24	82	25.6	2	78.9219	0	1.044	20.3826
2018-02-25	83	27.8	4.6	84.4014	0.05	2.28984	10.6582
2018-02-26	84	26.75	5.8	77.7933	5.2	1.9836	18.0528
2018-02-27	85	25.125	2.7	85.6422	1.2	1.59732	7.41677
2018-02-28	86	11.625	0	89.2871	0	1.68548	18.2554
2018-03-01	87	28.375	1.2	83.3772	0	1.43492	13.1906
2018-03-02	88	27.625	5.5	79.2296	0.1	1.80844	17.9515
2018-03-03	89	27.775	4.8	79.5042	0	1.49176	10.7595
2018-03-04	90	27.45	5.6	89.7407	0	1.49176	16.4321
2018-03-05	91	27.5	5.8	81.6073	0	1.83164	17.1412
2018-03-06	92	28.875	8	81.1301	0.1	1.96272	21.6995
2018-03-07	93	28.125	7.4	85.1237	0	1.96272	21.5982
2018-03-08	94	26.875	5.3	90.7318	21	1.59964	13.7984
2018-03-09	95	24.65	2.2	84.0896	1.3	1.54744	7.61937
2018-03-10	96	27.7	4.1	88.9691	1.8	1.54744	5.18826
2018-03-11	97	25.65	4.8	79.1379	0	2.27244	11.7725
2018-03-12	98	25.225	6.4	77.4984	0	2.27244	18.8632
2018-03-13	99	25.75	7	79.8873	0	1.92328	20.4839
2018-03-14	100	26.775	5.1	81.9511	0	2.01086	23.7254
2018-03-15	101	26.6	7.7	90.3487	0.1	2.01086	22.1047
2018-03-16	102	28.25	4	78.3862	0	1.55324	21.3956
2018-03-17	103	27.5	8.6	81.347	0	2.92204	22.0034
2018-03-18	104	27.25	5.2	70.6901	0	1.16348	8.02455
2018-03-19	105	27.375	7.8	81.8768	0	1.943	21.8008
2018-03-20	106	28.125	7.3	83.4633	0	1.2934	22.7125
2018-03-21	107	28.325	5.4	86.4292	0	2.2069	24.3332
2018-03-22	108	28.9	7.3	80.9589	0	2.2069	7.82196
2018-03-23	109	25.5	5.4	70.7476	0	2.28404	9.03751
2018-03-24	110	25.875	7.6	68.5287	0	2.80488	18.458
2018-03-25	111	25.75	7.5	71.0796	0	2.05552	18.7619
2018-03-26	112	26	7.5	70.2777	0	1.74928	18.458

### Sheet: Photoperiod 2018DS
Date	DAS	Apparent Sunrise (hh:mm)	Apparent Sunset (hh:mm)	Photoperiod (total in hours)	Photoperiod (total hours)	Photoperiod (total mins)	Photoperiod (total in mins)	Day in mins	Photoperiod as proportion of 24h
2017-12-04	0	06:05:00	17:25:00	11:20:00	11	20	680	1440	0.472222
2017-12-05	1	06:06:00	17:25:00	11:19:00	11	19	679	1440	0.471528
2017-12-06	2	06:06:00	17:26:00	11:20:00	11	20	680	1440	0.472222
2017-12-07	3	06:07:00	17:26:00	11:19:00	11	19	679	1440	0.471528
2017-12-08	4	06:07:00	17:26:00	11:19:00	11	19	679	1440	0.471528
2017-12-09	5	06:08:00	17:27:00	11:19:00	11	19	679	1440	0.471528
2017-12-10	6	06:08:00	17:27:00	11:19:00	11	19	679	1440	0.471528
2017-12-11	7	06:09:00	17:27:00	11:18:00	11	18	678	1440	0.470833
2017-12-12	8	06:09:00	17:28:00	11:19:00	11	19	679	1440	0.471528
2017-12-13	9	06:10:00	17:28:00	11:18:00	11	18	678	1440	0.470833
2017-12-14	10	06:11:00	17:29:00	11:18:00	11	18	678	1440	0.470833
2017-12-15	11	06:11:00	17:29:00	11:18:00	11	18	678	1440	0.470833
2017-12-16	12	06:12:00	17:29:00	11:17:00	11	17	677	1440	0.470139
2017-12-17	13	06:12:00	17:30:00	11:18:00	11	18	678	1440	0.470833
2017-12-18	14	06:13:00	17:30:00	11:17:00	11	17	677	1440	0.470139
2017-12-19	15	06:13:00	17:31:00	11:18:00	11	18	678	1440	0.470833
2017-12-20	16	06:14:00	17:31:00	11:17:00	11	17	677	1440	0.470139
2017-12-21	17	06:14:00	17:32:00	11:18:00	11	18	678	1440	0.470833
2017-12-22	18	06:15:00	17:32:00	11:17:00	11	17	677	1440	0.470139
2017-12-23	19	06:15:00	17:33:00	11:18:00	11	18	678	1440	0.470833
2017-12-24	20	06:16:00	17:33:00	11:17:00	11	17	677	1440	0.470139
2017-12-25	21	06:16:00	17:34:00	11:18:00	11	18	678	1440	0.470833
2017-12-26	22	06:17:00	17:34:00	11:17:00	11	17	677	1440	0.470139
2017-12-27	23	06:17:00	17:35:00	11:18:00	11	18	678	1440	0.470833
2017-12-28	24	06:18:00	17:35:00	11:17:00	11	17	677	1440	0.470139
2017-12-29	25	06:18:00	17:36:00	11:18:00	11	18	678	1440	0.470833
2017-12-30	26	06:18:00	17:37:00	11:19:00	11	19	679	1440	0.471528
2017-12-31	27	06:19:00	17:37:00	11:18:00	11	18	678	1440	0.470833
2018-01-01	28	06:19:00	17:38:00	11:19:00	11	19	679	1440	0.471528
2018-01-02	29	06:20:00	17:38:00	11:18:00	11	18	678	1440	0.470833
2018-01-03	30	06:20:00	17:39:00	11:19:00	11	19	679	1440	0.471528
2018-01-04	31	06:20:00	17:39:00	11:19:00	11	19	679	1440	0.471528
2018-01-05	32	06:21:00	17:40:00	11:19:00	11	19	679	1440	0.471528
2018-01-06	33	06:21:00	17:41:00	11:20:00	11	20	680	1440	0.472222
2018-01-07	34	06:21:00	17:41:00	11:20:00	11	20	680	1440	0.472222
2018-01-08	35	06:21:00	17:42:00	11:21:00	11	21	681	1440	0.472917
2018-01-09	36	06:22:00	17:42:00	11:20:00	11	20	680	1440	0.472222
2018-01-10	37	06:22:00	17:43:00	11:21:00	11	21	681	1440	0.472917
2018-01-11	38	06:22:00	17:43:00	11:21:00	11	21	681	1440	0.472917
2018-01-12	39	06:22:00	17:44:00	11:22:00	11	22	682	1440	0.473611
2018-01-13	40	06:23:00	17:45:00	11:22:00	11	22	682	1440	0.473611
2018-01-14	41	06:23:00	17:45:00	11:22:00	11	22	682	1440	0.473611
2018-01-15	42	06:23:00	17:46:00	11:23:00	11	23	683	1440	0.474306
2018-01-16	43	06:23:00	17:46:00	11:23:00	11	23	683	1440	0.474306
2018-01-17	44	06:23:00	17:47:00	11:24:00	11	24	684	1440	0.475
2018-01-18	45	06:23:00	17:47:00	11:24:00	11	24	684	1440	0.475
2018-01-19	46	06:23:00	17:48:00	11:25:00	11	25	685	1440	0.475694
2018-01-20	47	06:23:00	17:48:00	11:25:00	11	25	685	1440	0.475694
2018-01-21	48	06:23:00	17:49:00	11:26:00	11	26	686	1440	0.476389
2018-01-22	49	06:24:00	17:49:00	11:25:00	11	25	685	1440	0.475694
2018-01-23	50	06:24:00	17:50:00	11:26:00	11	26	686	1440	0.476389
2018-01-24	51	06:24:00	17:51:00	11:27:00	11	27	687	1440	0.477083
2018-01-25	52	06:24:00	17:51:00	11:27:00	11	27	687	1440	0.477083
2018-01-26	53	06:23:00	17:52:00	11:29:00	11	29	689	1440	0.478472
2018-01-27	54	06:23:00	17:52:00	11:29:00	11	29	689	1440	0.478472
2018-01-28	55	06:23:00	17:53:00	11:30:00	11	30	690	1440	0.479167
2018-01-29	56	06:23:00	17:53:00	11:30:00	11	30	690	1440	0.479167
2018-01-30	57	06:23:00	17:53:00	11:30:00	11	30	690	1440	0.479167
2018-01-31	58	06:23:00	17:54:00	11:31:00	11	31	691	1440	0.479861
2018-02-01	59	06:23:00	17:54:00	11:31:00	11	31	691	1440	0.479861
2018-02-02	60	06:23:00	17:55:00	11:32:00	11	32	692	1440	0.480556
2018-02-03	61	06:22:00	17:55:00	11:33:00	11	33	693	1440	0.48125
2018-02-04	62	06:22:00	17:56:00	11:34:00	11	34	694	1440	0.481944
2018-02-05	63	06:22:00	17:56:00	11:34:00	11	34	694	1440	0.481944
2018-02-06	64	06:22:00	17:56:00	11:34:00	11	34	694	1440	0.481944
2018-02-07	65	06:21:00	17:57:00	11:36:00	11	36	696	1440	0.483333
2018-02-08	66	06:21:00	17:57:00	11:36:00	11	36	696	1440	0.483333
2018-02-09	67	06:21:00	17:58:00	11:37:00	11	37	697	1440	0.484028
2018-02-10	68	06:21:00	17:58:00	11:37:00	11	37	697	1440	0.484028
2018-02-11	69	06:20:00	17:58:00	11:38:00	11	38	698	1440	0.484722
2018-02-12	70	06:20:00	17:59:00	11:39:00	11	39	699	1440	0.485417
2018-02-13	71	06:20:00	17:59:00	11:39:00	11	39	699	1440	0.485417
2018-02-14	72	06:19:00	17:59:00	11:40:00	11	40	700	1440	0.486111
2018-02-15	73	06:19:00	18:00:00	11:41:00	11	41	701	1440	0.486806
2018-02-16	74	06:18:00	18:00:00	11:42:00	11	42	702	1440	0.4875
2018-02-17	75	06:18:00	18:00:00	11:42:00	11	42	702	1440	0.4875
2018-02-18	76	06:17:00	18:01:00	11:44:00	11	44	704	1440	0.488889
2018-02-19	77	06:17:00	18:01:00	11:44:00	11	44	704	1440	0.488889
2018-02-20	78	06:17:00	18:01:00	11:44:00	11	44	704	1440	0.488889
2018-02-21	79	06:16:00	18:01:00	11:45:00	11	45	705	1440	0.489583
2018-02-22	80	06:16:00	18:02:00	11:46:00	11	46	706	1440	0.490278
2018-02-23	81	06:15:00	18:02:00	11:47:00	11	47	707	1440	0.490972
2018-02-24	82	06:15:00	18:02:00	11:47:00	11	47	707	1440	0.490972
2018-02-25	83	06:14:00	18:02:00	11:48:00	11	48	708	1440	0.491667
2018-02-26	84	06:13:00	18:03:00	11:50:00	11	50	710	1440	0.493056
2018-02-27	85	06:13:00	18:03:00	11:50:00	11	50	710	1440	0.493056
2018-02-28	86	06:12:00	18:03:00	11:51:00	11	51	711	1440	0.49375
2018-03-01	87	06:12:00	18:03:00	11:51:00	11	51	711	1440	0.49375
2018-03-02	88	06:11:00	18:03:00	11:52:00	11	52	712	1440	0.494444
2018-03-03	89	06:11:00	18:04:00	11:53:00	11	53	713	1440	0.495139
2018-03-04	90	06:10:00	18:04:00	11:54:00	11	54	714	1440	0.495833
2018-03-05	91	06:09:00	18:04:00	11:55:00	11	55	715	1440	0.496528
2018-03-06	92	06:09:00	18:04:00	11:55:00	11	55	715	1440	0.496528
2018-03-07	93	06:08:00	18:04:00	11:56:00	11	56	716	1440	0.497222
2018-03-08	94	06:08:00	18:04:00	11:56:00	11	56	716	1440	0.497222
2018-03-09	95	06:07:00	18:04:00	11:57:00	11	57	717	1440	0.497917
2018-03-10	96	06:06:00	18:05:00	11:59:00	11	59	719	1440	0.499306
2018-03-11	97	06:06:00	18:05:00	11:59:00	11	59	719	1440	0.499306
2018-03-12	98	06:05:00	18:05:00	12:00:00	12	0	720	1440	0.5
2018-03-13	99	06:04:00	18:05:00	12:01:00	12	1	721	1440	0.500694
2018-03-14	100	06:04:00	18:05:00	12:01:00	12	1	721	1440	0.500694
2018-03-15	101	06:03:00	18:05:00	12:02:00	12	2	722	1440	0.501389
2018-03-16	102	06:02:00	18:05:00	12:03:00	12	3	723	1440	0.502083
2018-03-17	103	06:02:00	18:05:00	12:03:00	12	3	723	1440	0.502083
2018-03-18	104	06:01:00	18:06:00	12:05:00	12	5	725	1440	0.503472
2018-03-19	105	06:00:00	18:06:00	12:06:00	12	6	726	1440	0.504167
2018-03-20	106	05:59:00	18:06:00	12:07:00	12	7	727	1440	0.504861
2018-03-21	107	05:59:00	18:06:00	12:07:00	12	7	727	1440	0.504861
2018-03-22	108	05:58:00	18:06:00	12:08:00	12	8	728	1440	0.505556
2018-03-23	109	05:57:00	18:06:00	12:09:00	12	9	729	1440	0.50625
2018-03-24	110	05:57:00	18:06:00	12:09:00	12	9	729	1440	0.50625
2018-03-25	111	05:56:00	18:06:00	12:10:00	12	10	730	1440	0.506944

### Sheet: 2017DS vs 2018DS
Rainfall (mm)	DAS	2017	2018		Mean daily temperature (ºC)	DAS	2017	2018		Growing degree days (GDD)	2017	DAS	Maximum	Minimum	GDD	Cumulative GDD	2018	DAS	Maximum	Minimum	GDD	Cumulative GDD		Vapor pressure deficit (VPD)	2017	DAS	VPD (made positive)	Cumulative VPD	2018	DAS	VPD (made positive)	Cumulative VPD
	28	0.25	1.8			28	27.1542	24.65		[(Max. + Min. Temperature)/2] - 10 °C		28	31.1	25.1	18.1	18.1		28	26.7	22.6	14.65	14.65		VPD at 0800h		28	0.387433	0.387433		28	0.398667	0.398667
	29	1.78	12.4			29	27	26.45		Cumulative over each growing season		29	31.2	24.5	17.85	35.95		29	30	22.9	16.45	31.1				29	0.348665	0.736098		29	0.406276	0.804943
	30	7.85	27			30	25.1458	23.625				30	27.5	23.8	15.65	51.6		30	25	22.25	13.625	44.725				30	0.528662	1.26476		30	0.0826345	0.887578
	31	16.73	27.2			31	25.8167	25.625				31	28.8	24.3	16.55	68.15		31	29	22.25	15.625	60.35				31	0.339746	1.60451		31	0.198235	1.08581
	32	17.23	27.2			32	25.4958	26.95				32	28.4	24.1	16.25	84.4		32	28.9	25	16.95	77.3				32	0.408916	2.01342		32	0.204371	1.29018
	33	17.73	27.2			33	26.325	26.7				33	30.3	24.2	17.25	101.65		33	29.6	23.8	16.7	94				33	0.485648	2.49907		33	0.611444	1.90163
	34	20.02	27.3			34	25.4333	27.325				34	28.5	24.2	16.35	118		34	31.25	23.4	17.325	111.325				34	0.369748	2.86882		34	0.446078	2.34771
	35	26.35	27.3			35	24.9	27.5				35	26.6	23.8	15.2	133.2		35	31.5	23.5	17.5	128.825				35	0.502203	3.37102		35	0.591385	2.93909
	36	26.6	27.3			36	25.525	27.375				36	29.7	22.8	16.25	149.45		36	31.5	23.25	17.375	146.2				36	0.571924	3.94295		36	0.411326	3.35042
	37	26.6	27.3			37	25.3167	27.375				37	29.6	22.6	16.1	165.55		37	31	23.75	17.375	163.575				37	0.413222	4.35617		37	0.697481	4.0479
	38	26.6	27.3			38	24.6083	24.35				38	28.1	21.9	15	180.55		38	24.7	24	14.35	177.925				38	0.256972	4.61314		38	0.495807	4.5437
	39	26.85	27.8			39	25.25	24.525				39	28.3	22.6	15.45	196		39	27.25	21.8	14.525	192.45				39	0.330725	4.94386		39	0.44269	4.98639
	40	56.05	27.8			40	24.3417	23.25				40	25.9	23.5	14.7	210.7		40	25.5	21	13.25	205.7				40	0.385901	5.32977		40	0.688853	5.67525
	41	77.89	27.8			41	24.4042	23.75				41	25.3	23.7	14.5	225.2		41	26	21.5	13.75	219.45				41	0.285135	5.6149		41	0.692138	6.36738
	42	78.14	27.8			42	25.3667	25.5				42	28.4	23.7	16.05	241.25		42	28.5	22.5	15.5	234.95				42	0.298854	5.91375		42	0.580309	6.94769
	43	78.14	51			43	26.2958	26				43	30.6	23.4	17	258.25		43	28	24	16	250.95				43	0.303548	6.2173		43	0.566838	7.51453
	44	78.14	51.1			44	26.1333	25.5				44	29.8	24	16.9	275.15		44	28	23	15.5	266.45				44	0.428597	6.6459		44	0.357391	7.87192
	45	81.94	53.9			45	25.1208	27.375				45	27.5	23.4	15.45	290.6		45	31.25	23.5	17.375	283.825				45	0.419754	7.06565		45	0.374266	8.24619
	46	81.94	53.9			46	24.5542	26.125				46	28.3	23.4	15.85	306.45		46	28.25	24	16.125	299.95				46	0.394141	7.45979		46	0.505373	8.75156
	47	81.94	53.9			47	25.35	27.125				47	28.7	23.2	15.95	322.4		47	30.25	24	17.125	317.075				47	0.526655	7.98645		47	0.593821	9.34538
	48	81.94	54.5			48	24.9458	27.75				48	27.8	23.3	15.55	337.95		48	31	24.5	17.75	334.825				48	0.323828	8.31028		48	0.336254	9.68164
	49	81.94	54.5			49	25.2458	27.125				49	29.1	23.2	16.15	354.1		49	31.5	22.75	17.125	351.95				49	0.44219	8.75247		49	0.563331	10.245
	50	81.94	54.5			50	24.6833	24.35				50	27.6	22.8	15.2	369.3		50	25.7	23	14.35	366.3				50	0.394141	9.14661		50	0.719158	10.9641
	51	81.94	60.9			51	25.3208	27.15				51	29.3	23.3	16.3	385.6		51	30.5	23.8	17.15	383.45				51	0.622682	9.76929		51	0.446078	11.4102
	52	85.23	60.9			52	24.9417	26				52	27.7	23.3	15.5	401.1		52	29	23	16	399.45				52	0.360221	10.1295		52	0.544123	11.9543
	53	89.54	60.9			53	25.5	24.2				53	28.6	23.7	16.15	417.25		53	24.9	23.5	14.2	413.65				53	0.320028	10.4495		53	0.694804	12.6491
	54	91.32	76.6			54	24.6917	26.725				54	28.4	22.8	15.6	432.85		54	30.75	22.7	16.725	430.375				54	0.252105	10.7016		54	0.306877	12.956
	55	91.82	77.7			55	25.0375	25.125				55	28.4	22.7	15.55	448.4		55	27.25	23	15.125	445.5				55	0.237943	10.9396		55	0.375052	13.3311
	56	100.46	77.7			56	23.4542	26.625				56	25.4	22.2	13.8	462.2		56	31	22.25	16.625	462.125				56	0.242426	11.182		56	0.804052	14.1351
	57	103.23	77.7			57	23.6667	26.125				57	27.8	21.8	14.8	477		57	28.25	24	16.125	478.25				57	0.362051	11.5441		57	0.298047	14.4332
	58	108.3	77.7			58	24.0583	25.25				58	26.8	21.9	14.35	491.35		58	28	22.5	15.25	493.5				58	0.277705	11.8218		58	0.529222	14.9624
	59	111.34	77.7			59	24.4125	26.475				59	25.5	23.3	14.4	505.75		59	30.7	22.25	16.475	509.975				59	0.245582	12.0674		59	0.529222	15.4916
	60	111.34	78.6			60	26.0417	27.55				60	29.1	24.4	16.75	522.5		60	31.5	23.6	17.55	527.525				60	0.258773	12.3261		60	0.732164	16.2238
	61	111.34	78.6			61	26.3625	25.375				61	29.4	24.4	16.9	539.4		61	28.25	22.5	15.375	542.9				61	0.385226	12.7114		61	0.552566	16.7763
	62	111.34	79.9			62	26.0958	25.875				62	29.2	24.2	16.7	556.1		62	29.75	22	15.875	558.775				62	0.23001	12.9414		62	0.883875	17.6602
	63	111.34	80.8			63	25.05	25.75				63	28.4	23.4	15.9	572		63	29.25	22.25	15.75	574.525				63	0.310181	13.2515		63	0.423045	18.0833
	64	111.34	80.8			64	24.5667	25.25				64	27.4	23.2	15.3	587.3		64	29	21.5	15.25	589.775				64	0.416748	13.6683		64	0.71012	18.7934
	65	111.34	92.4			65	24.4083	25.5				65	28.1	22.3	15.2	602.5		65	29.25	21.75	15.5	605.275				65	0.343099	14.0114		65	0.188017	18.9814
	66	111.34	92.4			66	24.85	26				66	29.9	20.5	15.2	617.7		66	30	22	16	621.275				66	0.385901	14.3973		66	0.189437	19.1708
	67	111.34	93.6			67	24.5458	25.125				67	28.1	21.6	14.85	632.55		67	31.5	18.75	15.125	636.4				67	0.363648	14.7609		67	0.289125	19.46
	68	111.34	93.6			68	25.2625	25.375				68	29.6	22.8	16.2	648.75		68	30	20.75	15.375	651.775				68	0.421722	15.1827		68	0.681457	20.1414
	69	111.34	94			69	25.3625	25.6875				69	30.1	22.2	16.15	664.9		69	29.375	22	15.6875	667.462				69	0.396223	15.5789		69	0.645318	20.7867
	70	111.34	94.8			70	25.0708	26.25				70	30.6	21.6	16.1	681		70	28.5	24	16.25	683.712				70	0.363648	15.9425		70	0.25879	21.0455
	71	112.1	95.55			71	24.4458	24.325				71	28.9	21.8	15.35	696.35		71	25.9	22.75	14.325	698.038				71	0.419277	16.3618		71	0.311552	21.3571
	72	112.1	96.3			72	22.975	27				72	25.8	21.5	13.65	710		72	31	23	17	715.038				72	0.33947	16.7013		72	0.359684	21.7168
	73	112.1	96.3			73	22.9458	27.5				73	26.7	20.8	13.75	723.75		73	32	23	17.5	732.538				73	0.436586	17.1379		73	0.388203	22.105
	74	113.36	96.3			74	22.0917	27.4				74	25.1	20.3	12.7	736.45		74	31.8	23	17.4	749.938				74	0.212765	17.3506		74	0.388203	22.4932
	75	113.36	96.3			75	22.725	27.7				75	27.1	20.1	13.6	750.05		75	32.4	23	17.7	767.638				75	0.628675	17.9793		75	0.388203	22.8814
	76	113.36	96.3			76	23.7708	27.55				76	27.8	20.8	14.3	764.35		76	31.8	23.3	17.55	785.188				76	0.486729	18.466		76	0.517457	23.3988
	77	113.36	96.3			77	24.2375	27.4				77	28.4	21.7	15.05	779.4		77	32	22.8	17.4	802.587				77	0.380848	18.8469		77	0.562502	23.9613
	78	113.36	96.6			78	24.1792	26.75				78	26.5	22.5	14.5	793.9		78	31.5	22	16.75	819.337				78	0.317053	19.1639		78	0.852118	24.8134
	79	113.36	97			79	25.3583	27.375				79	28.4	23.7	16.05	809.95		79	30.5	24.25	17.375	836.712				79	0.163326	19.3273		79	0.535386	25.3488
	80	113.36	97			80	24.4167	27.75				80	26.3	22.7	14.5	824.45		80	32	23.5	17.75	854.462				80	0.145556	19.4728		80	0.835835	26.1847
	81	113.36	97			81	25.8458	27.35				81	31.6	21.7	16.65	841.1		81	31.7	23	17.35	871.812				81	0.133104	19.6059		81	0.976648	27.1613
	82	113.36	97			82	27.1792	25.6				82	33.3	23.8	18.55	859.65		82	28.3	22.9	15.6	887.413				82	0.305355	19.9113		82	0.708205	27.8695
	83	113.36	97.05			83	25.9375	27.8				83	29.6	23.1	16.35	876		83	31	24.6	17.8	905.212				83	0.513048	20.4243		83	0.493919	28.3634
	84	113.36	102.25			84	27.2	26.75				84	33.8	23.4	18.6	894.6		84	31.25	22.25	16.75	921.962				84	0.371374	20.7957		84	0.848819	29.2122
	85	113.36	103.45			85	26.7833	25.125				85	30.9	24.3	17.6	912.2		85	27.5	22.75	15.125	937.087				85	0.377258	21.173		85	0.499778	29.712
	86	113.36	103.45			86	26.5958	NA				86	30.5	23.6	17.05	929.25		86	31.9	23.25	17.575	954.663				86	0.492849	21.6658		86	0.368541	30.0806
	87	113.36	103.45			87	27.375	28.375				87	33.6	22.8	18.2	947.45		87	32.5	24.25	18.375	973.038				87	0.41539	22.0812		87	0.646552	30.7271
	88	113.36	103.55			88	27.1167	27.625				88	32.8	22.5	17.65	965.1		88	31.75	23.5	17.625	990.663				88	0.449196	22.5304		88	0.8032	31.5303
	89	113.36	103.55			89	26.4833	27.775				89	32.2	24.1	18.15	983.25		89	31.3	24.25	17.775	1008.44				89	0.341303	22.8717		89	0.825372	32.3557
	90	113.36	103.55			90	25.8625	27.45				90	29.4	23.5	16.45	999.7		90	31.5	23.4	17.45	1025.89				90	0.394206	23.2659		90	0.324854	32.6805
	91	113.86	103.55			91	25.9708	27.5				91	31.7	23.1	17.4	1017.1		91	32	23	17.5	1043.39				91	0.209385	23.4753		91	0.670989	33.3515
	92	113.86	103.65			92	25.9	28.875				92	30.9	23.2	17.05	1034.15		92	33.5	24.25	18.875	1062.26				92	0.427834	23.9031		92	0.71293	34.0645
	93	113.86	103.65			93	25.3875	28.125				93	28.9	23.3	16.1	1050.25		93	32	24.25	18.125	1080.39				93	0.123096	24.0262		93	0.539541	34.604
	94	113.86	124.65			94	26.4292	26.875				94	33.4	20.9	17.15	1067.4		94	30.5	23.25	16.875	1097.26				94	0.74175	24.768		94	0.313249	34.9173
	95	113.86	125.95			95	26.8167	24.65				95	34.6	20.8	17.7	1085.1		95	26.8	22.5	14.65	1111.91				95	0.719902	25.4879		95	0.544123	35.4614
	96	113.86	127.75			96	26.1917	27.7				96	32.8	21.2	17	1102.1		96	33.1	22.3	17.7	1129.61				96	0.276233	25.7641		96	0.349286	35.8107
	97	113.86	127.75			97	26.4208	25.65				97	32.2	22.8	17.5	1119.6		97	28.8	22.5	15.65	1145.26				97	0.977273	26.7414		97	0.721927	36.5326
	98	113.86	127.75			98	26.25	25.225				98	31.7	22.6	17.15	1136.75		98	29.25	21.2	15.225	1160.49				98	0.884387	27.6258		98	0.756031	37.2886
	99	113.86	127.75			99	26.3167	25.75				99	32.6	21.6	17.1	1153.85		99	30	21.5	15.75	1176.24				99	0.725053	28.3508		99	0.7001	37.9887
	100	113.86	127.75			100	27.2667	26.775				100	34	22	18	1171.85		100	31.3	22.25	16.775	1193.01				100	0.789709	29.1405		100	0.620908	38.6096
	101	113.86	127.85			101	27.3042	26.6				101	33.4	23.3	18.35	1190.2		101	31.5	21.7	16.6	1209.61				101	0.649257	29.7898		101	0.36464	38.9743
	102	113.86	127.85			102	27.875	28.25				102	34.1	24.3	19.2	1209.4		102	34	22.5	18.25	1227.86				102	0.777481	30.5673		102	0.816598	39.7909
	103	113.86	127.85			103	28.9292	27.5				103	37.4	23.7	20.55	1229.95		103	31	24	17.5	1245.36				103	1.10446	31.6717		103	0.729738	40.5206
	104	113.86	127.85			104	26.9958	27.25				104	30.7	24.6	17.65	1247.6		104	30.75	23.75	17.25	1262.61				104	0.767753	32.4395		104	1.30135	41.822
	105	113.86	127.85			105	26.9833	27.375				105	32.5	23.8	18.15	1265.75		105	32	22.75	17.375	1279.99				105	0.659206	33.0987		105	0.616155	42.4381
	106	113.86	127.85			106	26.25	28.125				106	31.3	22.2	16.75	1282.5		106	33.5	22.75	18.125	1298.11				106	0.874236	33.9729		106	0.575626	43.0137
	107	113.86	127.85			107	25.9333	28.325				107	30.3	22.6	16.45	1298.95		107	34.4	22.25	18.325	1316.44				107	0.950601	34.9235		107	0.477971	43.4917
	108	113.86	127.85			108	26.075	28.9				108	32.2	22.4	17.3	1316.25		108	33.5	24.3	18.9	1335.34				108	0.907687	35.8312		108	0.628509	44.1202
	109	113.86	127.85			109	27.0833	25.5				109	32.8	23.5	18.15	1334.4		109	28.75	22.25	15.5	1350.84				109	1.05434	36.8855		109	1.14441	45.2646
	110	113.86	127.85			110	26.5	25.875				110	30.5	23.9	17.2	1351.6		110	28.75	23	15.875	1366.71				110	0.836084	37.7216		110	1.19597	46.4606
	111	114.11	127.85			111	26.4417	25.75				111	32.7	24.4	18.55	1370.15		111	30	21.5	15.75	1382.46				111	0.519632	38.2413		111	1.17138	47.632
	112	NA	127.85			112	NA	26				112	NA	NA	NA	NA		112	30	22	16	1398.46				112	NA	38.2413		112	1.18317	48.8151
