## Supplemental Table 22 for "Evolutionary systems biology reveals patterns of rice adaptation to drought-prone agro-ecosystems"

### Sheet: Avg for repeatability
Season	Environment	Accession	Early SDW	Late SDW	Early relative XSE	Late relative XSE	Early absolute XSE	Late absolute XSE	Stem width	Tiller number	Crown root number	Root density	Flowering time	Panicle length	Bulk straw weight	Bulk grain weight			Early SDW	Late SDW	Early relative XSE	Late relative XSE	Early absolute XSE	Late absolute XSE	Stem width	Tiller number	Crown root number	Root density	Flowering time	Panicle length	Bulk straw weight	Bulk grain weight
2017DS	Wet	e1	0.5175	3.61	1.18377	2.05196	0.6922	6.1175	0.335501	5	222.75	1.85064	90.5	27.7479	340.578	284.24		η2: between-pairs SS as proportion of total SS	0.6106	0.5839	0.4605	0.852	0.161	0.741	0.6811	0.7615	0.8586	0.3299	0.9094	0.8545	0.6181	0.7323
		e11	0.5975	4.2175	1.83902	1.34946	1.01155	5.4875	0.253635	12.5	463.5	3.05487	82	20.8126	263.388	338.345		1-η2: error SS as proportion of total SS	0.3894	0.4161	0.5395	0.148	0.839	0.259	0.3189	0.2385	0.1414	0.6701	0.0906	0.1455	0.3819	0.2677
		e12	0.845	5.79	1.66746	1.51973	1.32753	6.5625	0.209435	8	321	2.26263	70	17.2967	216.281	195.381		F val.	1.61	1.44	0.87	5.9	0.2	2.93	2.16	3.27	6.22	0.5	10.29	6.01	1.66	2.8
		e13	0.185	3.7975	1.56268	1.30678	0.298625	4.9025	0.222498	13.75	422.25	1.95646	88	23.5208	402.115	455.796		P val.	0.064224	0.121748	0.671582	<.0001	1	0.000373	0.007322	0.000108	<.0001	0.985859	<.0001	<.0001	0.052949	0.000607
		e14	0.3675	5.27	1.75565	1.6648	0.577675	4.8925	0.227566	10.75	262	2.31528	67.25	17.2266	162.063	154.108		Between Pairs	41	41	41	41	41	41	41	41	41	41	41	41	41	41
		e15	0.85	4.1	1.7529	1.95823	1.39617	7.0375	0.25446	10	283	2.75872	81	21.6417	303.736	362.149		Within Pairs [error]	42	42	42	42	42	42	42	42	42	42	42	42	42	42
		e16	0.77	8.87	0.955707	0.889245	0.729675	7.9175	0.226958	8.75	267	2.99436	71	19.1966	262.913	207.692		Total	83	83	83	83	83	83	83	83	83	83	83	83	83	83
		e17	0.61	5.73	1.3648	2.09802	0.853133	8.5375	0.226335	13	310.75	2.97593	83.5	21.9907	194.513	192.417		MS Between	0.6038	4.3912	10.576	0.5779	1.1063	8.2409	0.0054	12.445	26397.7	3.0346	139.533	12.3678	7013.3	21082.7
		e18	0.65	4.555	1.76104	1.91491	1.13352	8.2075	0.221867	7.75	251.25	2.41971	73	15.7749	414.967	246.244		MS Within	0.3759	3.0542	12.0943	0.098	5.6278	2.8112	0.0025	3.8043	4244.26	6.0162	13.5662	2.0565	4230.96	7522.12
		e19	0.6375	4.1625	1.30866	1.05495	0.6799	4.66333	0.210422	18.75	435	2.98951	70.25	18.5001	215.277	173.122
		e2	0.8625	6.2975	1.46679	1.30806	1.23342	6.5875	0.205505	13	400.25	1.40931	73.5	16.8882	332.816	247.073
		e20	0.6575	6.71	1.89452	1.56857	1.18365	8.51	0.260001	10.25	404	2.85219	68.75	20.2123	219.698	222.226
		e21	0.9	7.5625	1.93952	1.02411	1.66443	7.565	0.226668	9.25	255.25	2.41591	76.5	18.3512	222.839	112.571
		e22	0.655	5.4225	1.43833	1.80618	0.8827	8.8725	0.190955	13.25	329.5	1.4249	79.5	19.6171	323.533	295.217
		e3	0.87	4.335	1.24345	1.00169	1.0238	4.335	0.363489	8	392	2.49969	90.5	20.9344	298.882	486.14
		e4	0.5875	3.9825	1.42505	1.63051	0.777425	6.3425	0.25425	10.5	384.75	1.77719	80.25	25.1387	293.336	231.824
		e5	0.58	6.5325	1.67471	1.44493	0.901375	9.6825	0.344067	7	338.75	2.02867	89	20.9281	257.891	377.096
		e6	0.8325	5.7575	1.07727	1.27607	0.882375	6.1775	0.278568	6.5	241.75	2.12907	74.5	21.5829	287.134	273.486
		e7	0.7525	4.5875	1.35465	1.15115	0.816675	4.975	0.288821	10.75	372.25	1.51294	85.5	19.2939	360.863	405.105
		e8	0.2725	3.39	2.12426	1.98334	0.513275	5.78	0.280657	5	162.25	3.37434	82	23.0369	236.016	211.698
		e9	0.71	4.7875	1.48395	1.07687	0.9569	4.1875	0.22093	9.5	265.5	3.66246	66.5	19.2955	221.881	97.6708
	Dry	e1	0.965	1.7625	1.44245	0.33507	1.24397	0.525	0.226219	2	32.5	4.32059	93	23.4146	98.6301	1.05165
		e11	1.16	2.2525	1.30963	0.186141	1.57492	0.4175	0.207956	5.25	68	6.06949	84	16.6617	102.124	10.0577
		e12	1.76	4.15	0.835753	0.163581	1.4481	0.6375	0.198738	6.5	93	5.00817	67.5	17.2292	95.6586	14.6349
		e13	1.265	4.995	0.977455	0.127932	1.19332	0.6425	0.200852	5.25	68.75	13.0049	96	17.5437	115.878	0.163789
		e14	1.6175	4.255	1.03553	0.302547	1.48582	1.38	0.161959	6	75.5	5.09855	62	16.7371	73.2161	7.91577
		e15	1.56	4.125	0.904105	0.18496	1.28697	0.7425	0.27401	11.25	77.25	6.13124	89.5	20.5592	179.599	8.39028
		e16	1.64	10.1875	0.864355	0.185455	1.15607	2.0175	0.211668	7.25	87.5	5.00423	67	17.3422	138.636	18.3215
		e17	1.7175	4.7425	1.72949	0.189556	3.1355	0.8575	0.178543	8	90	3.0431	81	19.6601	169.513	56.2159
		e18	1.09	4	1.33966	0.197917	1.4136	0.69	0.172514	4.25	58.5	3.08135	74	16.864	119.67	53.3578
		e19	1.5375	6.6325	1.11945	0.156174	1.5836	1.0475	0.176047	6.75	50	7.61355	68.5	19.7565	137.065	19.1669
		e2	1.18	6.11	1.30834	0.164022	1.2995	1.125	0.136695	6.75	57.5	3.08396	72.5	17.4512	150.965	24.4727
		e20	1.45	4.74	0.987222	0.165656	1.36528	0.7525	0.197773	5	81.5	4.48423	67.75	19.2733	98.0037	27.015
		e21	1.235	5.8875	1.42446	0.305316	1.60397	1.9175	0.164875	7.5	76.25	6.01945	80.5	19.2482	142.856	44.1697
		e22	1.18	4.98	1.35019	0.292884	1.553	1.405	0.173248	7.5	77.5	7.54038	78	18.9294	217.228	79.7064
		e3	1.27	2.8475	1.18856	0.20773	1.44245	0.535	0.222745	7	82.5	6.06016	92	17.8332	91.2078	10.546
		e4	1.4675	2.5975	0.80656	0.199247	1.0599	0.48	0.169801	3.75	82.5	5.90208	80	23.3266	113.294	17.025
		e5	1.81	3.215	0.749583	0.294087	1.35415	0.8725	0.304063	5.75	79.75	8.43745	89	18.4061	162.858	6.9449
		e6	1.7275	4.935	1.12746	0.195421	1.9582	1.0575	0.214366	4	63.75	8.56494	74	21.6904	196.527	59.3784
		e7	1.615	3.055	0.670281	0.205677	1.0613	0.5925	0.180581	6.25	77.75	5.06188	86	17.5038	146.545	49.9438
		e8	1.235	3.74	1.13712	0.521708	1.38557	2.2325	0.229245	2.5	46.5	4.5824	81	21.222	126.443	64.0021
		e9	1.0825	5.7275	1.02155	0.071111	0.988075	0.41	0.171326	4.25	82.5	4.58513	69	19.324	37.2029	1.09927
2018DS	Wet	e1	0.8875	2.5275	3.75077	1.41077	3.81667	3.31	0.365776	6.25	198	4.77267	91	26.3646	284.952	156.88
		e11	1.1575	2.93	3.9935	1.12279	4.595	3.275	0.331233	10	485.75	9.76814	82.25	19.0716	209.532	267.475
		e12	1.475	5.98	3.31078	1.68554	4.1875	4.22	0.241775	9.5	302.25	4.28891	68	16.2977	213.945	154.577
		e13	1.4225	4.04	3.32885	0.795968	4.6275	3.0875	0.292177	10.75	403.5	5.13238	84	21.7268	273.808	409.27
		e14	1.2825	7.395	4.1656	0.622391	4.69333	4.645	0.27627	10.25	333.75	7.81462	69.25	16.336	227.145	160.12
		e15	0.7525	4.775	5.92567	1.22107	3.23	4.0225	0.303042	11.25	331.5	5.23988	78	19.3216	273.582	368.947
		e16	1.4275	6.365	3.88623	0.703134	4.3425	3.5975	0.296753	10.25	313.25	5.419	72.5	16.6381	348.795	254.785
		e17	0.7325	7.2025	29.9195	1.16513	11.84	6.4075	0.296378	8.75	321.25	6.14644	78	20.1997	303.23	260.415
		e18	1.0475	5.9675	5.86948	1.03934	4.8675	5.0775	0.251032	9.75	243.75	3.74919	75.5	15.5763	287.785	216.103
		e19	0.845	4.6025	6.2208	0.957086	4.1125	3.4525	0.285128	11.5	369.25	5.68865	71.25	15.7365	238.72	105.64
		e2	1.5	7.57	3.97713	0.488034	5.115	3.6325	0.19533	12.5	220.25	3.12872	70.5	13.6591	213.18	91.7875
		e20	1.64	5.98	3.7652	0.737721	5.9325	3.3275	0.311995	7.25	299.25	5.4407	75.5	18.5775	231.685	263.368
		e21	1.1875	6.1475	3.96552	0.878577	4.565	4.695	0.261327	10.75	340.25	5.75569	73	16.4617	252.845	158.373
		e22	0.825	4.8525	7.35565	1.1136	5.515	3.825	0.279915	10.25	313.75	7.09825	80.5	17.9896	306.17	310.527
		e3	1.1325	3.2975	3.9099	0.933636	4.34	3.02	0.397842	7.25	471.25	6.33969	88.5	21.0972	238.435	376.66
		e4	1.0925	7.4975	5.59748	0.636085	5.0475	4.71	0.31373	9.5	395.25	5.6582	78.75	19.7691	250.855	168.345
		e5	1.2025	2.74	4.80202	1.19495	5.7	3.0625	0.468708	9.25	429.75	3.28161	87.5	22.0669	286.965	443.395
		e6	1.2125	6.2825	3.24145	0.552953	3.85	3.35	0.348037	7.75	319.25	5.87151	73	19.8132	247.07	217.37
		e7	1.355	6.2075	3.97178	0.763765	4.5775	3.3175	0.346625	10.5	257.25	10.8611	78.75	17.1235	263.3	244.5
		e8	0.675	2.2625	5.11617	1.52408	3.115	2.8175	0.356197	3.25	143.25	4.2379	80.5	20.3897	208.028	143.238
		e9	1.55	3.855	2.9713	0.750742	4.505	2.74	0.245972	5.75	300.5	3.91745	56	17.061	221.425	71.915
	Dry	e1	2.09	4.9475	2.0758	0.58577	3.795	2.94	0.347008	5.5	138.75	4.32538	92	26.7522	218.453	166.545
		e11	2.3325	6.3275	1.52113	0.32447	3.555	1.62	0.297332	9.5	225.75	4.55733	74.5	18.7467	173.093	171.615
		e12	1.83	8.3	1.76425	0.24041	3.29	2.0775	0.264022	11	213.25	4.41719	68	16.9369	210.602	173.545
		e13	2.7725	5.8525	1.14585	0.217208	2.9325	1.2675	0.285259	8	197	3.11461	87	20.6172	277.89	174.42
		e14	3.34	7.8	1.36455	0.339951	3.82	2.53	0.251198	6.5	184.25	5.65082	62	17.6003	176.588	177.427
		e15	2.7325	7.38	1.2541	0.246605	3.1425	1.7125	0.286233	9.5	218.25	6.20943	73.75	20.8661	269.202	203.903
		e16	2.6925	10.56	1.32322	0.226872	3.5025	2.625	0.220193	6.75	167	2.11657	66.75	17.1334	225.33	184.64
		e17	2.2175	8.2	2.05195	0.168924	3.1725	1.31	0.276477	8.5	170.25	4.15716	76.25	19.3604	279.105	200.632
		e18	2.4275	6.905	1.46988	0.316386	3.3	2.145	0.21687	5.75	139.75	3.44134	71.5	15.8142	264.842	200.492
		e19	2.525	8.5475	1.3514	0.128185	3.2025	0.96	0.204382	9.25	146.5	5.07895	63	15.3051	241.29	118.03
		e2	2.3775	7.4675	1.32302	0.288345	2.5025	2.195	0.199535	10.5	202.25	3.05977	71.5	15.5024	284.76	174.2
		e20	1.9975	6.235	1.5146	0.210053	2.955	1.21	0.260273	6.25	154	2.31631	67.5	17.7355	215.375	245.575
		e21	2.7025	8.67	1.7808	0.337708	4.8475	3.2275	0.223513	4.75	109.75	3.69809	71	17.3959	253.73	226.365
		e22	2.48	6.9575	1.92168	0.35926	4.8825	2.405	0.255997	9.75	199.25	4.53066	78	18.6371	312.94	174.765
		e3	1.345	4.8675	1.8885	0.303618	2.405	1.48	0.355355	8	245.75	2.52322	89	18.9163	167.62	201.955
		e4	2.6225	7.7125	1.22463	0.32293	3.2725	2.58	0.266393	7.75	181.25	4.13333	72	22.8154	271.603	145.375
		e5	1.915	5.4225	1.7667	0.345328	3.35	1.8	0.387037	10	223.25	5.22091	90	20.1258	208.22	128.047
		e6	2.38	8.9225	0.838525	0.277097	1.96	2.3725	0.290914	6	130	3.74214	71	19.7216	266.728	218.73
		e7	3.0225	5.31	1.12932	0.421875	3.3575	2.365	0.286208	6.5	98	4.43739	76.75	16.5153	241.715	228.707
		e8	1.91	9.305	1.41863	0.346477	2.745	3.42	0.25952	7.75	166.75	3.35607	75.5	19.3925	230.522	152.58
		e9	2.0625	8.14	1.12613	0.15554	2.1875	1.195	0.225768	7.5	174	3.03019	61.25	18.1085	171.602	101.895

### Sheet: 2018DS Root density vs fitness 
Wet	Accession	Root density	Bulk filled grain weight	Bulk straw weight
	e1	4.77267	156.88	284.952
	e11	9.76814	267.475	209.532
	e12	4.28891	154.577	213.945
	e13	5.13238	409.27	273.808
	e14	7.81462	160.12	227.145
	e15	5.23988	368.947	273.582
	e16	5.419	254.785	348.795
	e17	6.14644	260.415	303.23
	e18	3.74919	216.103	287.785
	e19	5.68865	105.64	238.72
	e2	3.12872	91.7875	213.18
	e20	5.4407	263.368	231.685
	e21	5.75569	158.373	252.845
	e22	7.09825	310.527	306.17
	e3	6.33969	376.66	238.435
	e4	5.6582	168.345	250.855
	e5	3.28161	443.395	286.965
	e6	5.87151	217.37	247.07
	e7	10.8611	244.5	263.3
	e8	4.2379	143.238	208.028
	e9	3.91745	71.915	221.425
Dry	Accession	Root density	Bulk filled grain weight	Bulk straw weight
	e1	4.32538	166.545	218.453
	e11	4.55733	171.615	173.093
	e12	4.41719	173.545	210.602
	e13	3.11461	174.42	277.89
	e14	5.65082	177.427	176.588
	e15	6.20943	203.903	269.202
	e16	2.11657	184.64	225.33
	e17	4.15716	200.632	279.105
	e18	3.44134	200.492	264.842
	e19	5.07895	118.03	241.29
	e2	3.05977	174.2	284.76
	e20	2.31631	245.575	215.375
	e21	3.69809	226.365	253.73
	e22	4.53066	174.765	312.94
	e3	2.52322	201.955	167.62
	e4	4.13333	145.375	271.603
	e5	5.22091	128.047	208.22
	e6	3.74214	218.73	266.728
	e7	4.43739	228.707	241.715
	e8	3.35607	152.58	230.522
	e9	3.03019	101.895	171.602
		Pearson correlation with root density	-0.2005	0.0665463
		Absolute correlation	0.2005	0.0665463
		t	0.892073	0.290713
		P value	0.383513	0.77442
Plasticity (RDPI)	Accession	Root density	Bulk filled grain weight across wet and dry environments	Bulk straw weight
	e1	0.0937185	323.425	503.405
	e11	0.53345	439.09	382.625
	e12	0.0299109	328.123	424.548
	e13	0.393145	583.69	551.697
	e14	0.276892	337.548	403.732
	e15	0.185034	572.85	542.785
	e16	0.609418	439.425	574.125
	e17	0.323649	461.048	582.335
	e18	0.0821105	416.595	552.627
	e19	0.107178	223.67	480.01
	e2	0.022037	265.988	497.94
	e20	0.574263	508.942	447.06
	e21	0.357489	384.738	506.575
	e22	0.361721	485.293	619.11
	e3	0.601996	578.615	406.055
	e4	0.269499	313.72	522.457
	e5	0.590959	571.442	495.185
	e6	0.362662	436.1	513.798
	e7	0.591442	473.207	505.015
	e8	0.208083	295.817	438.55
	e9	0.226487	173.81	393.028
		Pearson correlation with root density	0.643589	-0.0202467
		Absolute correlation	0.643589	0.0202467
		t	3.66533	0.0882712
		P value	0.00164469	0.930585
