## Supplemental Table 23 for "Evolutionary systems biology reveals patterns of rice adaptation to drought-prone agro-ecosystems"

### Sheet: Shoot Trait Fitness Correlation
Environment	Plot	Accession	Replicate	Net photosynthesis	Stomatal conductance	WUE (A/gs)	Bulk filled grain weight	Bulk straw weight		Bulk filled grain weight	Net photosynthesis	Stomatal conductance	WUE (A/gs)
Dry	3	1	1	20.1891	0.365447	55.2448	NA	NA		Pearson correlation	0.339045	0.329228	-0.285672
Dry	6	2	1	14.6072	0.184466	79.1868	127.17	211.04		Abs. corr.	0.339045	0.329228	0.285672
Dry	12	13	1	11.6158	0.130197	89.2173	175.74	214.37		t	2.44429	2.36476	2.02177
Dry	13	11	1	15.6753	0.184842	84.8036	143.68	152.16		P value	0.018406	0.0223162	0.0490393
Dry	16	14	1	17.8431	0.264825	67.3771	174.54	125.49
Dry	17	3	1	13.7267	0.147982	92.7593	210.27	172.21
Dry	23	3	2	NA	NA	NA	204.92	148.14		Bulk straw weight	Net photosynthesis	Stomatal conductance	WUE (A/gs)
Dry	26	1	2	18.6517	0.324054	57.5575	182.62	196.32		Pearson correlation	-0.127592	0.0323388	-0.0902867
Dry	29	2	2	10.9651	0.133955	81.856	142.07	234.4		Abs. corr.	0.127592	0.0323388	0.0902867
Dry	30	14	2	10.3618	0.150346	68.9194	168.89	226.51		t	0.862968	0.217049	0.608146
Dry	37	11	2	13.6445	0.143825	94.8692	130.9	179.35		P value	0.392731	0.829151	0.546148
Dry	38	13	2	7.79985	0.0855265	91.198	212.76	291.47
Dry	51	2	3	10.5447	0.125607	83.95	197.97	328.87
Dry	52	13	3	10.7323	0.115822	92.662	134.51	303.86
Dry	55	1	3	17.599	0.289794	60.7294	239.83	314.99
Dry	59	3	3	16.0034	0.236139	67.7713	193.74	173.31
Dry	63	14	3	15.1803	0.250641	60.5661	162.42	161.77
Dry	65	11	3	14.0736	0.158208	88.956	203.89	159.7
Dry	67	1	4	18.1091	0.404983	44.7158	190.35	224.22
Dry	68	11	4	14.4333	0.148279	97.3386	207.99	201.16
Dry	69	3	4	17.2688	0.257565	67.0463	198.89	176.82
Dry	71	2	4	NA	NA	NA	229.59	364.73
Dry	75	13	4	10.2985	0.116004	88.777	174.67	301.86
Dry	82	14	4	14.0792	0.220472	63.8593	203.86	192.58
Wet	3	1	1	23.7199	0.770513	30.7845	144.81	353.33
Wet	6	2	1	16.8206	0.733535	22.9309	84.42	182.31
Wet	12	13	1	16.1979	0.604565	26.7926	367.2	306.27
Wet	13	11	1	23.0229	1.13394	20.3035	264.14	220.21
Wet	17	3	1	20.4198	0.731681	27.9081	387.23	141.99
Wet	23	3	2	22.3599	0.815541	27.4172	329.54	258.18
Wet	26	1	2	25.9807	0.89285	29.0986	132.11	208.98
Wet	29	2	2	11.6816	0.490949	23.794	95.92	232.13
Wet	30	14	2	17.1768	0.766571	22.4074	146.93	222.82
Wet	37	11	2	24.9763	1.11994	22.3014	244	174.26
Wet	38	13	2	15.648	0.474436	32.9822	NA	NA
Wet	51	2	3	19.4193	0.695672	27.9144	86.76	185.43
Wet	52	13	3	17.8142	0.511196	34.8481	278.71	218.03
Wet	55	1	3	17.723	0.633516	27.9756	155.3	263.09
Wet	59	3	3	20.2028	0.735785	27.4574	405.8	305.24
Wet	63	14	3	20.3447	0.849795	23.9407	156.63	223.12
Wet	65	11	3	22.8558	1.1728	19.4882	284.13	219.8
Wet	67	1	4	NA	NA	NA	195.3	314.41
Wet	68	11	4	24.228	1.09717	22.0823	277.63	223.86
Wet	69	3	4	20.5317	0.873712	23.4993	384.07	248.33
Wet	71	2	4	13.8156	0.536472	25.7527	100.05	252.85
Wet	75	13	4	17.4453	0.658429	26.4953	293.8	261.56
Wet	82	14	4	23.2593	1.19146	19.5217	164.44	209.04
