## Supplemental Table 24 for "Evolutionary systems biology reveals patterns of rice adaptation to drought-prone agro-ecosystems"

### Sheet: Raw data
Environment	Accession Entry Nr	Plot	Individual	Root area (um2)	Area with interactions 1 (µm2)	Area with interactions 2 (µm2)	Area with interactions 3 (µm2)	Area with interactions 4 (µm2)	Area with interactions 5 (µm2)	Total area with interactions (µm2)	Pct. area with interactions
Wet	1	3	1	984545	21115	NA	NA	NA	NA	21115	2.14464
Wet	1	3	2	974288	72316.5	NA	NA	NA	NA	72316.5	7.42249
Wet	1	3	3	981233	12176.2	NA	NA	NA	NA	12176.2	1.24091
Wet	1	3	4	950682	54546.4	NA	NA	NA	NA	54546.4	5.73761
Wet	2	6	1	661099	22134.7	2524.24	NA	NA	NA	24658.9	3.72999
Wet	2	6	2	667630	12500	NA	NA	NA	NA	12500	1.87229
Wet	2	6	3	642618	20238.9	NA	NA	NA	NA	20238.9	3.14945
Wet	2	6	4	627647	33827.9	NA	NA	NA	NA	33827.9	5.38964
Wet	2	6	5	638521	18864.3	NA	NA	NA	NA	18864.3	2.95437
Wet	13	12	1	1.20224e+06	76063	NA	NA	NA	NA	76063	6.32676
Wet	13	12	2	1.19262e+06	69058.2	NA	NA	NA	NA	69058.2	5.79044
Wet	13	12	3	772176	5308.17	NA	NA	NA	NA	5308.17	0.68743
Wet	13	12	4	794765	6902.7	NA	NA	NA	NA	6902.7	0.868521
Wet	14	16	1	1.40603e+06	65202.6	NA	NA	NA	NA	65202.6	4.63736
Wet	14	16	2	1.38968e+06	34953.3	NA	NA	NA	NA	34953.3	2.5152
Wet	3	23	1	1.0186e+06	45818.9	NA	NA	NA	NA	45818.9	4.49824
Wet	3	23	2	1.04197e+06	31686.3	NA	NA	NA	NA	31686.3	3.04099
Wet	3	23	3	1.07823e+06	12842.8	NA	NA	NA	NA	12842.8	1.19111
Wet	1	26	1	1.37597e+06	15147.2	NA	NA	NA	NA	15147.2	1.10083
Wet	1	26	2	1.43969e+06	34594.9	10510.7	NA	NA	NA	45105.6	3.13301
Wet	1	26	3	1.40404e+06	59125.7	NA	NA	NA	NA	59125.7	4.2111
Wet	1	26	4	1.44844e+06	43471.3	43296.4	28225.4	NA	NA	114993	7.93908
Wet	1	26	5	1.48187e+06	36575.5	25003.5	14700.5	NA	NA	76279.4	5.14752
Wet	2	51	1	326463	16239.6	7335.53	NA	NA	NA	23575.1	7.22138
Wet	2	51	2	305608	8855.61	NA	NA	NA	NA	8855.61	2.89771
Wet	2	51	3	312477	19286.7	NA	NA	NA	NA	19286.7	6.17219
Wet	2	51	4	325738	33886.8	NA	NA	NA	NA	33886.8	10.4031
Wet	13	52	1	934011	59859.8	3071.33	NA	NA	NA	62931.1	6.73772
Wet	13	52	2	911593	44930.7	8301.59	2074.1	NA	NA	55306.4	6.06701
Wet	13	52	3	972318	20857	NA	NA	NA	NA	20857	2.14508
Wet	13	52	4	926371	64113.6	NA	NA	NA	NA	64113.6	6.92094
Wet	13	52	5	1.00226e+06	55557.5	NA	NA	NA	NA	55557.5	5.5432
Wet	3	59	1	1.149e+06	31952.7	21734.4	17147.4	9490.09	NA	80324.6	6.99086
Wet	3	59	2	1.20947e+06	36826.3	4930.34	NA	NA	NA	41756.7	3.45248
Wet	3	59	3	1.17929e+06	24385.2	13839.4	11883.8	11881.6	NA	61990.1	5.25656
Wet	3	59	4	1.12962e+06	22161	8596.67	7498.56	5728.24	3885.38	47869.9	4.23768
Wet	14	63	1	400850	16368.1	NA	NA	NA	NA	16368.1	4.08336
Wet	14	63	2	390005	8499.71	3200.95	NA	NA	NA	11700.7	3.00013
Wet	14	63	3	386550	13165.8	NA	NA	NA	NA	13165.8	3.40597
Wet	14	63	4	405213	8885.38	NA	NA	NA	NA	8885.38	2.19277
Wet	14	63	5	382830	5899.17	1266.88	NA	NA	NA	7166.04	1.87186
Wet	11	65	1	383000	10933.2	NA	NA	NA	NA	10933.2	2.85461
Wet	11	65	2	404055	10010.4	NA	NA	NA	NA	10010.4	2.47748
Wet	11	65	3	380639	4304.02	NA	NA	NA	NA	4304.02	1.13073
Wet	11	65	4	379231	7525.97	NA	NA	NA	NA	7525.97	1.98453
Wet	13	75	1	691982	8142.31	NA	NA	NA	NA	8142.31	1.17666
Wet	13	75	2	734143	16443.9	10244.1	NA	NA	NA	26688	3.63526
Wet	13	75	3	669747	8327.56	NA	NA	NA	NA	8327.56	1.24339
Wet	13	75	4	696856	7799.52	NA	NA	NA	NA	7799.52	1.11924
Wet	13	75	5	733636	13561.3	NA	NA	NA	NA	13561.3	1.8485
Dry	1	3	1	996387	19099.7	NA	NA	NA	NA	19099.7	1.9169
Dry	1	3	2	973753	36881.9	NA	NA	NA	NA	36881.9	3.7876
Dry	11	13	1	319276	11168.1	8452.55	NA	NA	NA	19620.6	6.14535
Dry	11	13	2	402465	16587.4	8797.01	NA	NA	NA	25384.4	6.30723
Dry	3	23	1	322312	2379.42	NA	NA	NA	NA	2379.42	0.738235
Dry	3	23	2	434391	1372.81	NA	NA	NA	NA	1372.81	0.316031
Dry	1	26	1	1.00878e+06	70942.9	NA	NA	NA	NA	70942.9	7.03251
Dry	1	26	2	915947	5074.87	NA	NA	NA	NA	5074.87	0.554058
Dry	2	29	1	605547	26862.6	NA	NA	NA	NA	26862.6	4.43608
Dry	2	29	2	728554	18547.4	3166.55	2254.16	NA	NA	23968.1	3.28982
Dry	11	37	1	261979	15348	NA	NA	NA	NA	15348	5.85848
Dry	11	37	2	244791	7757.96	NA	NA	NA	NA	7757.96	3.16923
Dry	2	51	1	208620	11231	3170.01	NA	NA	NA	14401	6.90296
Dry	2	51	2	207635	6615.3	6175.55	NA	NA	NA	12790.9	6.16026
Dry	2	51	3	213579	11156.5	10680.4	9920.36	5102.15	5102.15	41961.6	19.6469
Dry	2	51	4	213302	25064.1	NA	NA	NA	NA	25064.1	11.7505
Dry	2	51	5	218381	18848.7	NA	NA	NA	NA	18848.7	8.63109
Dry	13	52	1	399214	22967.5	5074.45	NA	NA	NA	28041.9	7.02428
Dry	13	52	2	499053	56182.5	NA	NA	NA	NA	56182.5	11.2578
Dry	3	59	1	683449	9686.63	5749.65	NA	NA	NA	15436.3	2.25859
Dry	3	59	2	736034	10753.1	6810.94	NA	NA	NA	17564.1	2.38631
Dry	3	59	3	677244	9738.57	NA	NA	NA	NA	9738.57	1.43797
Dry	3	59	4	683201	25204.3	NA	NA	NA	NA	25204.3	3.68915
Dry	13	75	1	541756	52685.2	NA	NA	NA	NA	52685.2	9.72491
Dry	13	75	2	549108	92323.4	NA	NA	NA	NA	92323.4	16.8133
Dry	13	75	3	548586	90077.9	NA	NA	NA	NA	90077.9	16.42
Dry	13	75	4	631747	16454.3	NA	NA	NA	NA	16454.3	2.60457
Dry	14	82	1	748099	45157.5	NA	NA	NA	NA	45157.5	6.03631
Dry	14	82	2	796835	47403	12929.4	NA	NA	NA	60332.4	7.5715
Dry	14	82	3	696472	18215	NA	NA	NA	NA	18215	2.61533
Dry	14	82	4	784096	53428	22017	NA	NA	NA	75444.9	9.6219

### Sheet: Merged data
Environment	Accession Entry Nr	Plot	Individual	Pct. area with interactions		Environment	Accession	Plot	Avg. pct. area with interactions	Bulk filled grain wt.	Bulk straw wt.		Interaction correlation with fitness components		Bulk filled grain wt.	Bulk straw wt.
Wet	1	3	1	2.14464		Wet	e1	3	4.13641	144.81	353.33		Across environments	Pearson corr.	-0.171093	0.427148
Wet	1	3	2	7.42249		Wet	e1	26	4.30631	132.11	208.98			Abs. corr.	0.171093	0.427148
Wet	1	3	3	1.24091		Wet	e11	65	2.11184	284.13	219.8			t	0.814506	2.21582
Wet	1	3	4	5.73761		Wet	e13	12	3.41829	367.2	306.27			P val.	0.424085	0.0373575
Wet	2	6	1	3.72999		Wet	e13	52	5.48279	278.71	218.03		Within wet environment	Pearson corr.	-0.247965	-0.138272
Wet	2	6	2	1.87229		Wet	e13	75	1.80461	293.8	261.56			Abs. corr.	0.247965	0.138272
Wet	2	6	3	3.14945		Wet	e14	16	3.57628	172.48	253.6			t	1.05535	0.575639
Wet	2	6	4	5.38964		Wet	e14	63	2.91082	156.63	223.12			P val.	0.306035	0.572401
Wet	2	6	5	2.95437		Wet	e2	6	3.41915	84.42	182.31		Within dry environment	Pearson corr.	0.121031	0.853411
Wet	13	12	1	6.32676		Wet	e2	51	6.67359	86.76	185.43			Abs. corr.	0.121031	0.853411
Wet	13	12	2	5.79044		Wet	e3	23	2.91011	329.54	258.18			t	0.365781	4.91183
Wet	13	12	3	0.68743		Wet	e3	59	4.9844	405.8	305.24			P val.	0.722978	0.000833931
Wet	13	12	4	0.868521		Dry	e1	3	2.85225	53.38	138.28
Wet	14	16	1	4.63736		Dry	e1	26	3.79328	182.62	196.32
Wet	14	16	2	2.5152		Dry	e11	13	6.22629	143.68	152.16
Wet	3	23	1	4.49824		Dry	e11	37	4.51386	130.9	179.35
Wet	3	23	2	3.04099		Dry	e13	52	9.14105	134.51	303.86
Wet	3	23	3	1.19111		Dry	e13	75	11.3907	174.67	301.86
Wet	1	26	1	1.10083		Dry	e14	82	6.46126	203.86	192.58
Wet	1	26	2	3.13301		Dry	e2	29	3.86295	142.07	234.4
Wet	1	26	3	4.2111		Dry	e2	51	10.6183	197.97	328.87
Wet	1	26	4	7.93908		Dry	e3	23	0.527133	204.92	148.14
Wet	1	26	5	5.14752		Dry	e3	59	2.443	193.74	173.31
Wet	2	51	1	7.22138
Wet	2	51	2	2.89771
Wet	2	51	3	6.17219
Wet	2	51	4	10.4031
Wet	13	52	1	6.73772
Wet	13	52	2	6.06701
Wet	13	52	3	2.14508
Wet	13	52	4	6.92094
Wet	13	52	5	5.5432
Wet	3	59	1	6.99086
Wet	3	59	2	3.45248
Wet	3	59	3	5.25656
Wet	3	59	4	4.23768
Wet	14	63	1	4.08336
Wet	14	63	2	3.00013
Wet	14	63	3	3.40597
Wet	14	63	4	2.19277
Wet	14	63	5	1.87186
Wet	11	65	1	2.85461
Wet	11	65	2	2.47748
Wet	11	65	3	1.13073
Wet	11	65	4	1.98453
Wet	13	75	1	1.17666
Wet	13	75	2	3.63526
Wet	13	75	3	1.24339
Wet	13	75	4	1.11924
Wet	13	75	5	1.8485
Dry	1	3	1	1.9169
Dry	1	3	2	3.7876
Dry	11	13	1	6.14535
Dry	11	13	2	6.30723
Dry	3	23	1	0.738235
Dry	3	23	2	0.316031
Dry	1	26	1	7.03251
Dry	1	26	2	0.554058
Dry	2	29	1	4.43608
Dry	2	29	2	3.28982
Dry	11	37	1	5.85848
Dry	11	37	2	3.16923
Dry	2	51	1	6.90296
Dry	2	51	2	6.16026
Dry	2	51	3	19.6469
Dry	2	51	4	11.7505
Dry	2	51	5	8.63109
Dry	13	52	1	7.02428
Dry	13	52	2	11.2578
Dry	3	59	1	2.25859
Dry	3	59	2	2.38631
Dry	3	59	3	1.43797
Dry	3	59	4	3.68915
Dry	13	75	1	9.72491
Dry	13	75	2	16.8133
Dry	13	75	3	16.42
Dry	13	75	4	2.60457
Dry	14	82	1	6.03631
Dry	14	82	2	7.5715
Dry	14	82	3	2.61533
Dry	14	82	4	9.6219
